# Clearing the whey: Efficient inhibition and removal of chymosin from whey by de novo designed protein-based inhibitors

**DOI:** 10.64898/2025.12.23.695705

**Authors:** Darian Stephan Wolff, Casper de Lichtenberg, Josefine Gjelstrup Larsen, Carsten Andersen, Timothy Patrick Jenkins

## Abstract

Chymosins are indispensable as coagulants in cheese production. However, the residual activity of these enzymes in the whey by-product limits downstream processing for further food applications, e.g. infant milk formulations or protein powder for athletic purposes. To date, inactivation of coagulants and other enzymes is primarily achieved through heat inactivation (pasteurisation), which remains a challenging and energy-intensive task at an industrial scale and may have adverse effects on the quality. Here, we report the *de novo* design of small protein minibinders (miBds) that inhibit coagulant activity which marks one of the first industrial applications of generative binder design. Using RFdiffusion^1^, ProteinMPNN^2^, and AlphaFold2^3^, we generated and filtered over 2,000 backbone designs to a final panel of 63 candidates targeting bovine and camel chymosins. The first round of selected binders exhibited low-nanomolar K_i_^app 4,5^ values against chymosins originating from bovine, camel, and hedgehog, with reversible, pH-dependent dissociation profiles. Notably, we identified miBds specific to bovine and camel chymosin variants, as well as broadly cross-reactive including coagulants of fungal origin. Moreover, when immobilised, the miBds efficiently removed residual chymosin from whey. It was possible to recycle the miBd-coated resin repeatedly through treatment of the resin with high pH (> 11) or low pH (< 3) which emulates industry standard clean-in-place procedures. This dual functionality, of inhibition and reversible capture of chymosin, enables a versatile application for sustainable food production and precise control of proteases and can be extended to other enzyme classes in dairy.
