## Supplementary data (including sequences and structures of miBds) for "Clearing the whey: Efficient inhibition and removal of chymosin from whey by de novo designed protein-based inhibitors": S1_Selection_of_de_novo_binders_for_experimental_selection.xlsx

### Sheet: Sheet1
ELN	name	destination	dna_seq (including signal peptide)	protein_seq (including signal peptide and histag)	protein_seq	molecular weight (da)	pI	protein_length [excluding signal peptide]	pdb-target	binder_aligned_rmsd	pae_binder	pae_interaction	pae_target	plddt_binder	plddt_target	plddt_total	target_aligned_rmsd	cloning_success_bacillus_subtilis	expression	inhibition of CHY-MAX	inhibition of CHY-MAX M	inhibition of CHY-MAX Supreme	inhibition of CHY-MAX clean cut	inhibition of microlant B	inhibition of microlant C	inhibition of microlant S	inhibition of thermolase	inhibition of bovine variant 1 (competitor)	inhibition of bovine variant 2 (competitor)	inhibition of bovine variant wt (competitor)	inhibition of bovine pepsin	d-number	c-number	p-number
ELN25130957	chymosin_bovine_miBd_A1_9_84_1_23	A1	ATGAAACAACAAAAACGGCTTTACGCCCGATTGCTGACGCTGTTATTTGCGCTCATCTTCTTGCTGCCTCATTCTGCAGCAGCGGCGTCTATTGGCGACGAGTTCGATAAAGTCCTGGCAGCAGCTAAGACAGAAGAAACCAAAGCTAAAATAGAATCACTGCGCCGTAAATGGGTTAGCACGGCATTTGATTTGGGAAGAGGTGTATCCGTGTTACAAGCCGAACATCCGAATGATAAAGCTCTTATCGCCGCGGCTCTTGCCGATGCCAAAGCGCAGGCGGACAAATATGGGCAAGGCTTAATTGACGAAGGAAAGAAGCTCGTTGCAGCGGAGCATCATCACCATCACCACTAA	MKQQKRLYARLLTLLFALIFLLPHSAAAASIGDEFDKVLAAAKTEETKAKIESLRRKWVSTAFDLGRGVSVLQAEHPNDKALIAAALADAKAQADKYGQGLIDEGKKLVAAEHHHHHH	SIGDEFDKVLAAAKTEETKAKIESLRRKWVSTAFDLGRGVSVLQAEHPNDKALIAAALADAKAQADKYGQGLIDEGKKLVAAEHHHHHH	9661.76	7.2583	89	4AA8	0.588	2.868	4.83	2.999	91.271	96.618	95.525	0.698	yes	visible	yes	yes	yes	no	no	yes	no	no	yes	yes	yes	yes	D55GYS	C53D5C	P37CDN, P378UJ
ELN25130957	chymosin_bovine_miBd_A2_11_34_0_2	A2	ATGAAACAACAAAAACGGCTTTACGCCCGATTGCTGACGCTGTTATTTGCGCTCATCTTCTTGCTGCCTCATTCTGCAGCAGCGGCGAGCCTCGATAGACAACTGCTAGCCCTTGCCCGAGGCGTTGACGATATTTCACGTTTAGCTAGACGTGCGAGGCGCGCGAAAGCACTTGGAAAGGAAGAGCTGGCTGCTAAATATGAAAAAGCACGGAAAGAAGCGGAAAAGCGCTTAGCAGAGATGGAAGCCTCTTTGCATCATCACCATCACCACTAA	MKQQKRLYARLLTLLFALIFLLPHSAAAASLDRQLLALARGVDDISRLARRARRAKALGKEELAAKYEKARKEAEKRLAEMEASLHHHHHH	SLDRQLLALARGVDDISRLARRARRAKALGKEELAAKYEKARKEAEKRLAEMEASLHHHHHH	7146.11	10.7992	62	4AA8	0.268	2.642	5.632	2.936	88.428	96.834	95.592	0.618	yes	not visible	yes	no	no	no	not tested	not tested	not tested	not tested	not tested	not tested	not tested	not tested	D55GYH	C53D5M	P37CDD, P378VA
ELN25130957	chymosin_bovine_miBd_A3_12_1_0_24	A3	ATGAAACAACAAAAACGGCTTTACGCCCGATTGCTGACGCTGTTATTTGCGCTCATCTTCTTGCTGCCTCATTCTGCAGCAGCGGCGAGCGCGATTGATACAATTAAAGCGGATCGGGCGGCAGAAGCCAAAAAGGTGGAAGCTCGCTTAAAAGAGCTGGACGCCCAGGCGGCAGCTAACCCGGAACAAAAAGAGAAATTGGACGCACAAAAGAAGCGTACGGTTTCAAATGCCTTTGATGTCGGCAGAGCTTATCAGGTAGCTATCGATGACCTTAAAGCACATCATCACCATCACCACTAA	MKQQKRLYARLLTLLFALIFLLPHSAAAASAIDTIKADRAAEAKKVEARLKELDAQAAANPEQKEKLDAQKKRTVSNAFDVGRAYQVAIDDLKAHHHHHH	SAIDTIKADRAAEAKKVEARLKELDAQAAANPEQKEKLDAQKKRTVSNAFDVGRAYQVAIDDLKAHHHHHH	7906.74	9.0873	71	4AA8	0.299	2.751	4.537	2.948	90.868	96.896	95.886	0.787	yes	visible	yes	no	no	no	no	no	no	yes	yes	yes	yes	no	D55GY9	C53D5U	P37CD5, P378VY
ELN25130957	chymosin_bovine_miBd_A4_13_4_2_14	A4	ATGAAACAACAAAAACGGCTTTACGCCCGATTGCTGACGCTGTTATTTGCGCTCATCTTCTTGCTGCCTCATTCTGCAGCAGCGGCGGCCGCTGCAGTGGCCGCTGCTCGCGCTGATGCAAAGGCACAGGGAGATGCCTTTGGGGCAGCAATGAAGGCGCAAGGCGCTAAAGGCAATCCGAAAGCCGCGAAAGCGAAATATGTCGCACGTAGCTTCGACCTTGGAAGAGGTGTTTCAGTACTGGCCGCGGAAGCGCATCATCACCATCACCACTAA	MKQQKRLYARLLTLLFALIFLLPHSAAAAAAAVAAARADAKAQGDAFGAAMKAQGAKGNPKAAKAKYVARSFDLGRGVSVLAAEAHHHHHH	AAAVAAARADAKAQGDAFGAAMKAQGAKGNPKAAKAKYVARSFDLGRGVSVLAAEAHHHHHH	6240.96	10.8291	62	4AA8	0.327	3.269	4.974	2.873	87.169	97.031	95.574	0.735	yes	not visible	no	no	no	no	not tested	not tested	not tested	not tested	not tested	not tested	not tested	not tested	D55GY1	C53D64	P37CCW, P378WT
ELN25130957	chymosin_bovine_miBd_A5_14_3_3_26	A5	ATGAAACAACAAAAACGGCTTTACGCCCGATTGCTGACGCTGTTATTTGCGCTCATCTTCTTGCTGCCTCATTCTGCAGCAGCGGCGTCTAGCGCCGCGCAAGCGTTGCTGGACGAAACAGCAGCAAAAATTAAAGCCATGAAAGCTAAAGCCGATGCTCTTGCTAAGGAACTTGCAGCGCAGGGTCCGGCCGGAGAACTGGAGGGGGCAAGAGTCGTTGGCAAAACGGCTACTGCGAATTCCATCCTCTTATCAAAAACCCGCCAAAAGATTGCGGCACATCATCACCATCACCACTAA	MKQQKRLYARLLTLLFALIFLLPHSAAAASSAAQALLDETAAKIKAMKAKADALAKELAAQGPAGELEGARVVGKTATANSILLSKTRQKIAAHHHHHH	SSAAQALLDETAAKIKAMKAKADALAKELAAQGPAGELEGARVVGKTATANSILLSKTRQKIAAHHHHHH	7242.22	10.5752	70	4AA8	0.357	2.917	4.998	2.896	89.33	96.953	95.692	0.825	yes	not visible	no	no	no	no	not tested	not tested	not tested	not tested	not tested	not tested	not tested	not tested	D55GXS	C53D6B	P37CCN, P378XF
ELN25130957	chymosin_bovine_miBd_B1_9_91_2_13	B1	ATGAAACAACAAAAACGGCTTTACGCCCGATTGCTGACGCTGTTATTTGCGCTCATCTTCTTGCTGCCTCATTCTGCAGCAGCGGCGGCAGAAGATGTTCAATTCGCTAGGGGACTGAATTTTGGCGCACAGATGGCGCGGTACGCCCGCAGCTTAGCAAGAGCCAACCCGGAGAAAGCCGCGGAATATAATGCGGCTGCGGCATCAATTAGAGCTGCTGCTGCCGCACGAGAGGCGGAACGTGCAGCGGCCCTTGCTCATCATCACCATCACCACTAA	MKQQKRLYARLLTLLFALIFLLPHSAAAAAEDVQFARGLNFGAQMARYARSLARANPEKAAEYNAAAASIRAAAAAREAERAAALAHHHHHH	AEDVQFARGLNFGAQMARYARSLARANPEKAAEYNAAAASIRAAAAAREAERAAALAHHHHHH	6745.38	9.9973	63	4AA8	0.263	2.802	5.279	3.009	87.152	96.66	95.234	0.804	yes	visible	no	no	no	no	no	no	no	no	no	no	no	no	D55GYR	C53D5D	P37CDM, P378UN
ELN25130957	chymosin_bovine_miBd_B2_11_34_2_28	B2	ATGAAACAACAAAAACGGCTTTACGCCCGATTGCTGACGCTGTTATTTGCGCTCATCTTCTTGCTGCCTCATTCTGCAGCAGCGGCGTCAAGAGCGAAACTCGAGCTGGCTATCGCCCGCGGAGTTGATGATATTAGCAGGTTGAATCGTCGAGCACGGAATGCGGAAAAAGCTGGCGACAAAGAAAAAGCCGCCAAATATAAGAAAGCAGCAGAAGAGGCTGAAAAGAACCTTAAAAAGATGGAAGCGTCTTTACATCATCACCATCACCACTAA	MKQQKRLYARLLTLLFALIFLLPHSAAAASRAKLELAIARGVDDISRLNRRARNAEKAGDKEKAAKYKKAAEEAEKNLKKMEASLHHHHHH	SRAKLELAIARGVDDISRLNRRARNAEKAGDKEKAAKYKKAAEEAEKNLKKMEASLHHHHHH	7064.95	10.65	62	4AA8	0.393	2.484	4.635	2.865	90.704	97.108	96.161	0.77	yes	visible	yes	no	yes	yes	yes	yes	yes	yes	yes	no	yes	yes	D55GYG	C53D5N	P37CDC, P378VD
ELN25130957	chymosin_bovine_miBd_B3_12_1_1_15	B3	ATGAAACAACAAAAACGGCTTTACGCCCGATTGCTGACGCTGTTATTTGCGCTCATCTTCTTGCTGCCTCATTCTGCAGCAGCGGCGTCTAAGATCGATGAAATCAACGCTGCGCGGGCTGCCGAAGCAGCTCGTTACGAAAAACTGATTAAGGAATATACCACTCTTGCAAAAGCCAATCCGGAGGAAAAAGCAAAATATGAGGCTCGATTAAAAAGAACGGTGTCAGACGCATTTACAGTTGGCCGCGCGTATAGCATAGCGATTGATGAGGCGAAAGCCCATCATCACCATCACCACTAA	MKQQKRLYARLLTLLFALIFLLPHSAAAASKIDEINAARAAEAARYEKLIKEYTTLAKANPEEKAKYEARLKRTVSDAFTVGRAYSIAIDEAKAHHHHHH	SKIDEINAARAAEAARYEKLIKEYTTLAKANPEEKAKYEARLKRTVSDAFTVGRAYSIAIDEAKAHHHHHH	8042.93	9.4714	71	4AA8	0.443	2.723	4.296	2.916	90.984	97.003	95.994	0.845	yes	visible	yes	no	no	no	yes	no	no	no	no	no	yes	no	D55GY8	C53D5V	P37CD4, P378W2
ELN25130957	chymosin_bovine_miBd_B4_13_11_0_5	B4	ATGAAACAACAAAAACGGCTTTACGCCCGATTGCTGACGCTGTTATTTGCGCTCATCTTCTTGCTGCCTCATTCTGCAGCAGCGGCGGCCGCTAAAGAAAAAGCAATAGCCGAATTAAAGGCTGCATTTGCGAAAGAAGCGGCGAAACTGGCTGCACTCGGAAAACAAAGAATTGCCGACGCGGCTAAGATTTCACCGGAAGCTGCTAAGGCCGCGAAAGCCCGCTACGTTGCAAATGCATTCGATCTTGGCCGTGCGTATAACGTCGCATTGAGCGAGATCGAGCAGTCTCATCATCACCATCACCACTAA	MKQQKRLYARLLTLLFALIFLLPHSAAAAAAKEKAIAELKAAFAKEAAKLAALGKQRIADAAKISPEAAKAAKARYVANAFDLGRAYNVALSEIEQSHHHHHH	AAKEKAIAELKAAFAKEAAKLAALGKQRIADAAKISPEAAKAAKARYVANAFDLGRAYNVALSEIEQSHHHHHH	7896.92	10.2194	74	4AA8	0.452	2.665	4.352	2.928	91.574	97.056	96.103	0.678	yes	not visible	yes	yes	yes	yes	yes	yes	yes	yes	yes	yes	yes	yes	D55GXZ	C53D65	P37CCV, P378WW
ELN25130957	chymosin_bovine_miBd_B5_7_26_1_23	B5	ATGAAACAACAAAAACGGCTTTACGCCCGATTGCTGACGCTGTTATTTGCGCTCATCTTCTTGCTGCCTCATTCTGCAGCAGCGGCGACCGAAGAAGAGGCGCAAGCCTTGTTAGCTCAGGCTCAGGCCGACGCGGCAGCAACAGGTGCGAAAGCAAAGGCTGGCGCCGAAGCCGTAGCAGCGGCGGATCCGAGCCTCGCTAAATCTGCTAGACAACGCTTTGTTGCTACGTCCATTGATGCGGGACGTGCAGTCTCAGTGCTGGCGGCCGATCTGGCCGCACAACTTGCACATCATCACCATCACCACTAA	MKQQKRLYARLLTLLFALIFLLPHSAAAATEEEAQALLAQAQADAAATGAKAKAGAEAVAAADPSLAKSARQRFVATSIDAGRAVSVLAADLAAQLAHHHHHH	TEEEAQALLAQAQADAAATGAKAKAGAEAVAAADPSLAKSARQRFVATSIDAGRAVSVLAADLAAQLAHHHHHH	7415.11	6.8003	74	4AA8	0.479	3.008	4.893	2.937	89.23	96.817	95.498	0.536	yes	visible	no	no	no	no	not tested	not tested	not tested	not tested	not tested	not tested	not tested	not tested	D55GXR	C53D56	P37CCM, P378TZ
ELN25130957	chymosin_bovine_miBd_C1_10_70_1_28	C1	ATGAAACAACAAAAACGGCTTTACGCCCGATTGCTGACGCTGTTATTTGCGCTCATCTTCTTGCTGCCTCATTCTGCAGCAGCGGCGTCAGAAGCAGAACAGACACAACGGGCACGAGATATTGGGTACGGCACCGGACTGGCCAGGGATTTACGCGGTCGTGCTAGAGCCACGACAGACCCGGCGGAGGCTGCCAAATATAAAGCGGCTGCGAAGACTGTTCAAGATGGCATCAAAGCACTTCAGGCAAGCCATCATCACCATCACCACTAA	MKQQKRLYARLLTLLFALIFLLPHSAAAASEAEQTQRARDIGYGTGLARDLRGRARATTDPAEAAKYKAAAKTVQDGIKALQASHHHHHH	SEAEQTQRARDIGYGTGLARDLRGRARATTDPAEAAKYKAAAKTVQDGIKALQASHHHHHH	6628.2	10.2282	61	4AA8	0.447	2.523	4.491	2.883	90.26	97.059	96.07	0.485	yes	visible	no	no	no	yes	no	no	no	yes	no	no	no	yes	D55GYQ	C53D5E	P37CDK, P378UR
ELN25130957	chymosin_bovine_miBd_C2_6_51_0_9	C2	ATGAAACAACAAAAACGGCTTTACGCCCGATTGCTGACGCTGTTATTTGCGCTCATCTTCTTGCTGCCTCATTCTGCAGCAGCGGCGACCCATCCTCTTAAAACTATCTCTGACAAACTGTTAGCCAAAGCAAAAGAGCTTAATGCTAAAGGAACACCGGAAGATAAGACGTTGGGGAAAAACTACGGTTATAAGGCACTCTCATATGGCAGAGCGTATAGCCTGTCCCAAAAGATTGCGCATCATCACCATCACCACTAA	MKQQKRLYARLLTLLFALIFLLPHSAAAATHPLKTISDKLLAKAKELNAKGTPEDKTLGKNYGYKALSYGRAYSLSQKIAHHHHHH	THPLKTISDKLLAKAKELNAKGTPEDKTLGKNYGYKALSYGRAYSLSQKIAHHHHHH	6405.22	10.3651	57	4AA8	0.527	2.772	4.569	2.913	89.672	97.013	96.012	0.857	yes	not visible	yes	no	no	no	yes	no	no	no	yes	no	no	no	D55GYF	C53D53	P37CDB, P378TQ
ELN25130957	chymosin_bovine_miBd_C3_12_1_1_24	C3	ATGAAACAACAAAAACGGCTTTACGCCCGATTGCTGACGCTGTTATTTGCGCTCATCTTCTTGCTGCCTCATTCTGCAGCAGCGGCGTCAAAAATTGCGGAAATAGAAGCTGATCGTGCAAAGGAAGCTGCCAAAGTTGAGGCGCAAATCAAAGAGTTAACGGCGAAAGCTAAAGCCGACCCGGAAAATGCTGCAAAGTATCAAGCGCAGCTTCAACGCACCGTCAGCAACGCATTTACAGTGGGCAGAGCATACCAGATTGCACTGGATGAAGCCAAAGCCCATCATCACCATCACCACTAA	MKQQKRLYARLLTLLFALIFLLPHSAAAASKIAEIEADRAKEAAKVEAQIKELTAKAKADPENAAKYQAQLQRTVSNAFTVGRAYQIALDEAKAHHHHHH	SKIAEIEADRAKEAAKVEAQIKELTAKAKADPENAAKYQAQLQRTVSNAFTVGRAYQIALDEAKAHHHHHH	7855.69	9.0274	71	4AA8	0.444	2.809	4.428	2.926	90.54	96.969	95.892	1.031	yes	visible	yes	yes	yes	yes	yes	no	no	no	yes	yes	yes	yes	D55GY7	C53D5W	P37CD3, P378W5
ELN25130957	chymosin_bovine_miBd_C4_13_13_1_4	C4	ATGAAACAACAAAAACGGCTTTACGCCCGATTGCTGACGCTGTTATTTGCGCTCATCTTCTTGCTGCCTCATTCTGCAGCAGCGGCGTCAGCAGCAGCCGGAATCGCCGCGACGACCGCAGCAGGTCAGGCCAAAGTTGATAAACTGCTGGCAGCGGCTAAGGCTGCTTCCAACAATCCGCTCTTAGCGAAAAGCTATAAGCAAAAAGCAGTCTCTACAGCTCTTGACTACGGCGCGGTGATTCGCTTGATTGAGGCTGAAGCGAGAGCCCATCATCACCATCACCACTAA	MKQQKRLYARLLTLLFALIFLLPHSAAAASAAAGIAATTAAGQAKVDKLLAAAKAASNNPLLAKSYKQKAVSTALDYGAVIRLIEAEARAHHHHHH	SAAAGIAATTAAGQAKVDKLLAAAKAASNNPLLAKSYKQKAVSTALDYGAVIRLIEAEARAHHHHHH	6878.74	10.3897	67	4AA8	0.233	2.748	4.504	3.063	89.566	96.615	95.495	0.432	yes	not visible	no	no	no	no	not tested	not tested	not tested	not tested	not tested	not tested	not tested	not tested	D55GXY	C53D66	P37CCU, P378WZ
ELN25130957	chymosin_bovine_miBd_C5_8_6_3_27	C5	ATGAAACAACAAAAACGGCTTTACGCCCGATTGCTGACGCTGTTATTTGCGCTCATCTTCTTGCTGCCTCATTCTGCAGCAGCGGCGAGCCAGACAGAACTGGATCGCTTTGCTCTTTCATCCGCTCGGGGGAGAGGTTTCGCCTCTTATTTTCTCGCTAAAGGACGTTACTATAAAAAGGAAGCAGCTAAGCTGAAAGCCGAAGGCAAAGAGGAAGAGGCGGCAAAATTAGAAGCAAAAGCGGAAGAATATTTCAAGGCCGCAGAGGACATTAGGAAAAAGTTGGAAGAACAAGATAAAGAGTTTGCGGCGAAACATCATCACCATCACCACTAA	MKQQKRLYARLLTLLFALIFLLPHSAAAASQTELDRFALSSARGRGFASYFLAKGRYYKKEAAKLKAEGKEEEAAKLEAKAEEYFKAAEDIRKKLEEQDKEFAAKHHHHHH	SQTELDRFALSSARGRGFASYFLAKGRYYKKEAAKLKAEGKEEEAAKLEAKAEEYFKAAEDIRKKLEEQDKEFAAKHHHHHH	9492.5	9.3915	82	4AA8	0.384	3.163	4.829	2.836	91.202	97.117	95.991	1.179	yes	visible	no	no	no	no	not tested	not tested	not tested	not tested	not tested	not tested	not tested	not tested	D55GXQ	C53D57	P37CCK, P378U3
ELN25130957	chymosin_bovine_miBd_D1_10_70_3_4	D1	ATGAAACAACAAAAACGGCTTTACGCCCGATTGCTGACGCTGTTATTTGCGCTCATCTTCTTGCTGCCTCATTCTGCAGCAGCGGCGAGCCTTGCGGAGGAAGCACAACGCGCACGTAACATTGGTTATGCCTCTGGCTTACAAAGGGATTTGCTGGGACGGTCAAGAGCCACAACGGACCCGGCGAAAGCAGCGGAATACGAAGCTGCTGCAAAGAATGTTGCTGCGGCACGAGCTGCCTTTCAGGCCGCGCATCATCACCATCACCACTAA	MKQQKRLYARLLTLLFALIFLLPHSAAAASLAEEAQRARNIGYASGLQRDLLGRSRATTDPAKAAEYEAAAKNVAAARAAFQAAHHHHHH	SLAEEAQRARNIGYASGLQRDLLGRSRATTDPAKAAEYEAAAKNVAAARAAFQAAHHHHHH	6543.1	9.922	61	4AA8	0.328	2.603	4.296	2.864	90.5	97.109	96.148	0.445	yes	visible	no	no	no	no	not tested	not tested	not tested	not tested	not tested	not tested	not tested	not tested	D55GYP	C53D5F	P37CDJ, P378UU
ELN25130957	chymosin_bovine_miBd_D2_11_45_0_7	D2	ATGAAACAACAAAAACGGCTTTACGCCCGATTGCTGACGCTGTTATTTGCGCTCATCTTCTTGCTGCCTCATTCTGCAGCAGCGGCGACCCCGGAAGAGAAGGCAGCGCGACTTGCAGCAATTGATGCAGACCTGGCGGCGAAAGCGGCCGAACATGAGAAACTTATTAAAGAATTTAAGGCTCAGGCTGAAGCAAATGCTAAAACAAGCGAAAAAGCCTATCTCGCAGCATTGGGCAGATTACAACGTACGGTTGCCGATGCCTTCGATGTGGGACGCGCTGCGAACGTCGCGCGGGCTGAGATCGCTGCCCATCATCACCATCACCACTAA	MKQQKRLYARLLTLLFALIFLLPHSAAAATPEEKAARLAAIDADLAAKAAEHEKLIKEFKAQAEANAKTSEKAYLAALGRLQRTVADAFDVGRAANVARAEIAAHHHHHH	LTPEEKAARLAAIDADLAAKAAEHEKLIKEFKAQAEANAKTSEKAYLAALGRLQRTVADAFDVGRAANVARAEIAAHHHHHH	8714.68	7.9955	82	4AA8	0.49	3.387	5.39	3.017	88.884	96.629	95.153	0.814	yes	visible	yes	no	no	no	not tested	not tested	not tested	not tested	not tested	not tested	not tested	not tested	D55GYE	C53D5P	P37CDA, P378VG
ELN25130957	chymosin_bovine_miBd_D3_12_1_2_26	D3	ATGAAACAACAAAAACGGCTTTACGCCCGATTGCTGACGCTGTTATTTGCGCTCATCTTCTTGCTGCCTCATTCTGCAGCAGCGGCGAGCGCAATTGAAAAGATTGAGGCGGATCGTGCCAAAGAAGCAGCCAAACATGAAGCTAGAATGGCGGAGTTTAAGGCTCTGGCGGCAGCAAATCCGGAAAACAAAGCGTTCTACGAAGGCCAATTACAACGCACAGTGTCAAATGCCTTTGACGTCGGACGGGCTTATCAGGTTGCTATCGATGATCTTAAAGCCCATCATCACCATCACCACTAA	MKQQKRLYARLLTLLFALIFLLPHSAAAASAIEKIEADRAKEAAKHEARMAEFKALAAANPENKAFYEGQLQRTVSNAFDVGRAYQVAIDDLKAHHHHHH	SAIEKIEADRAKEAAKHEARMAEFKALAAANPENKAFYEGQLQRTVSNAFDVGRAYQVAIDDLKAHHHHHH	7961.75	7.2575	71	4AA8	0.428	2.748	4.45	2.88	91.004	97.063	96.048	0.735	yes	visible	yes	no	no	no	not tested	not tested	not tested	not tested	not tested	not tested	not tested	not tested	D55GY6	C53D5X	P37CD2, P378W8
ELN25130957	chymosin_bovine_miBd_D4_13_13_2_21	D4	ATGAAACAACAAAAACGGCTTTACGCCCGATTGCTGACGCTGTTATTTGCGCTCATCTTCTTGCTGCCTCATTCTGCAGCAGCGGCGACAGCAGAGGCCGCAGTGGCTGCCACGAAAGCCGCTGGACAGGCCAAGGTAGATAAATATCTTGCGGCGGCAAAGGCGGCTGCAAACAATCCGGCCCTGGCTAAATCATATAAACAAAAAGCGGTTAGCGTTGCATTAGACTACGGCTCTGTCATCCGCTTGATTCTCGCTGAAGCGAGAGCACATCATCACCATCACCACTAA	MKQQKRLYARLLTLLFALIFLLPHSAAAATAEAAVAATKAAGQAKVDKYLAAAKAAANNPALAKSYKQKAVSVALDYGSVIRLILAEARAHHHHHH	TAEAAVAATKAAGQAKVDKYLAAAKAAANNPALAKSYKQKAVSVALDYGSVIRLILAEARAHHHHHH	6967.88	10.4018	67	4AA8	0.368	2.574	4.374	3.042	90.37	96.713	95.705	0.562	yes	not visible	no	no	no	no	not tested	not tested	not tested	not tested	not tested	not tested	not tested	not tested	D55GXX	C53D67	P37CCT, P378X3
ELN25130957	chymosin_bovine_miBd_D5_8_29_2_15	D5	ATGAAACAACAAAAACGGCTTTACGCCCGATTGCTGACGCTGTTATTTGCGCTCATCTTCTTGCTGCCTCATTCTGCAGCAGCGGCGGCAGCCGGTGCGGCTGCGACACTGGCAGCAGGCGCAGCGAAAGCTCAGAAACTCTTCGACGCCGCTGCTGCTTCAACGGATCCGGCGAAACAAAAGGCACTTCGTCAAAGAGCCGTTAGCACCGCCTTTGATTATGGACGCTCTGCCCAGTTAATTTTGGCAGAAGCTGCAGCGGCGCATCATCACCATCACCACTAA	MKQQKRLYARLLTLLFALIFLLPHSAAAAAAGAAATLAAGAAKAQKLFDAAAASTDPAKQKALRQRAVSTAFDYGRSAQLILAEAAAAHHHHHH	AAGAAATLAAGAAKAQKLFDAAAASTDPAKQKALRQRAVSTAFDYGRSAQLILAEAAAAHHHHHH	6583.29	10.4741	65	4AA8	0.553	2.425	4.192	3.032	90.711	96.808	95.867	0.634	yes	not visible	no	no	no	no	not tested	not tested	not tested	not tested	not tested	not tested	not tested	not tested	D55GXP	C53D58	P37CCJ, P378U6
ELN25130957	chymosin_bovine_miBd_E1_10_84_0_3	E1	ATGAAACAACAAAAACGGCTTTACGCCCGATTGCTGACGCTGTTATTTGCGCTCATCTTCTTGCTGCCTCATTCTGCAGCAGCGGCGGCAGCCGAAACTCAAGCAAAGATCGATGCGGCTCGGGCTGCTGCAAAAGCGGCCTCTGATGCGAGACTGGCCGCTGCTAAAGCAACAGGAAATCGCAGCGCGATTACGCGTGCAACGGCGGATGCTATCACCACAGGCAGGGCAATTTCAATAGCCGAGGCCGACGCGAAAGCGGCAGCCCATCATCACCATCACCACTAA	MKQQKRLYARLLTLLFALIFLLPHSAAAAAAETQAKIDAARAAAKAASDARLAAAKATGNRSAITRATADAITTGRAISIAEADAKAAAHHHHHH	AAETQAKIDAARAAAKAASDARLAAAKATGNRSAITRATADAITTGRAISIAEADAKAAAHHHHHH	6604.22	10.7639	66	4AA8	0.599	2.948	5.245	2.97	86.514	96.724	95.124	1.061	yes	visible	no	no	no	no	not tested	not tested	not tested	not tested	not tested	not tested	not tested	not tested	D55GYN	C53D5G	P37CDH, P378UX
ELN25130957	chymosin_bovine_miBd_E2_11_45_0_11	E2	ATGAAACAACAAAAACGGCTTTACGCCCGATTGCTGACGCTGTTATTTGCGCTCATCTTCTTGCTGCCTCATTCTGCAGCAGCGGCGTTGTCACCGGAAGAAAAAGCGGCAGCCTTAGCGGCCATTGACGCAAGCCTGGCAGCAGAAGCGGCGCGCCATGAAGCTCTGATAAAAGAGCGGACAGCCGCGGCGAAAGCAGCAGCCAAGGTTAGTCCTGAGGCCGCTGCTCGAGCTAGAGGAGCACTTCTCCGTACGGTGGCCGATGCGTTTGATATTGGCAGGGCGGCTAATGTCGCTAGAGCCGATATCGCAGCTCATCATCACCATCACCACTAA	MKQQKRLYARLLTLLFALIFLLPHSAAAALSPEEKAAALAAIDASLAAEAARHEALIKERTAAAKAAAKVSPEAAARARGALLRTVADAFDIGRAANVARADIAAHHHHHH	LSPEEKAAALAAIDASLAAEAARHEALIKERTAAAKAAAKVSPEAAARARGALLRTVADAFDIGRAANVARADIAAHHHHHH	8413.39	9.3796	82	4AA8	0.443	3.303	5.329	3.035	89.856	96.607	95.321	0.818	yes	visible	yes	no	no	no	not tested	not tested	not tested	not tested	not tested	not tested	not tested	not tested	D55GYD	C53D5Q	P37CD9, P378VK
ELN25130957	chymosin_bovine_miBd_E3_12_1_3_0	E3	ATGAAACAACAAAAACGGCTTTACGCCCGATTGCTGACGCTGTTATTTGCGCTCATCTTCTTGCTGCCTCATTCTGCAGCAGCGGCGACTCCGATTGATAAAATCAAAGCCGATCGCGCGGCTAAGGCAAAAGAATACCAAGCGAGAATGGCGGAATTGACAAAACTGGCTAAAGAAAATCCTGAGAAGAAAGCCTTTTATGAAGCACGTCTTCAGCGGACCGTGAGCGACGCATTCACGGTTGGCAGGGCCTATTCAATAGCAATTGATGAGTTAAAGGCTCATCATCACCATCACCACTAA	MKQQKRLYARLLTLLFALIFLLPHSAAAATPIDKIKADRAAKAKEYQARMAELTKLAKENPEKKAFYEARLQRTVSDAFTVGRAYSIAIDELKAHHHHHH	TPIDKIKADRAAKAKEYQARMAELTKLAKENPEKKAFYEARLQRTVSDAFTVGRAYSIAIDELKAHHHHHH	8153.2	10.1032	71	4AA8	0.405	2.65	4.583	2.94	90.492	96.84	95.776	0.705	yes	not visible	no	no	no	no	not tested	not tested	not tested	not tested	not tested	not tested	not tested	not tested	D55GY5	C53D5Y	P37CD1, P378WB
ELN25130957	chymosin_bovine_miBd_E4_13_13_3_12	E4	ATGAAACAACAAAAACGGCTTTACGCCCGATTGCTGACGCTGTTATTTGCGCTCATCTTCTTGCTGCCTCATTCTGCAGCAGCGGCGAGCGCCGCCGAGGGTGTCGCAGCAACAACCGCCGAAGGGACGGCGAAAGTTAACAAGTTGCTCGCCGCAGCTGAAGCTAATAAAGATAATCCGGCTTTAGCGAAGTCATATAAATCTAAAGCTGTAGCGGTTGGACTTGACTACGGCGCTGTGATCAGACTGATTCTGGCAGAAGCGGCAGCGCATCATCACCATCACCACTAA	MKQQKRLYARLLTLLFALIFLLPHSAAAASAAEGVAATTAEGTAKVNKLLAAAEANKDNPALAKSYKSKAVAVGLDYGAVIRLILAEAAAHHHHHH	SAAEGVAATTAEGTAKVNKLLAAAEANKDNPALAKSYKSKAVAVGLDYGAVIRLILAEAAAHHHHHH	6822.63	9.0592	67	4AA8	0.244	2.607	4.513	3.027	89.811	96.665	95.576	0.358	yes	not visible	yes	no	yes	no	not tested	not tested	not tested	not tested	not tested	not tested	not tested	not tested	D55GXW	C53D68	P37CCS, P378X6
ELN25130957	chymosin_bovine_miBd_E5_8_29_2_31	E5	ATGAAACAACAAAAACGGCTTTACGCCCGATTGCTGACGCTGTTATTTGCGCTCATCTTCTTGCTGCCTCATTCTGCAGCAGCGGCGAGTGCGGGAGCTGCGGCGACCTTAGCCGAAGGTGCGGCGAAGGCTCAAAAATTGTTTGATGCCGCCGCTGCATCTACAGACCCGGCGCGCAAGAAAAGCCTCAAATCCCGTGCAGTTTCAACGGCCTTCGATTATGGCAGAGCTGCCAATCTGATTGCAGCAGATGCAGCTCTTGCACATCATCACCATCACCACTAA	MKQQKRLYARLLTLLFALIFLLPHSAAAASAGAAATLAEGAAKAQKLFDAAAASTDPARKKSLKSRAVSTAFDYGRAANLIAADAALAHHHHHH	SAGAAATLAEGAAKAQKLFDAAAASTDPARKKSLKSRAVSTAFDYGRAANLIAADAALAHHHHHH	6588.26	10.3667	65	4AA8	0.625	2.556	4.432	3.006	90.413	96.814	95.826	0.709	yes	visible	no	no	no	no	not tested	not tested	not tested	not tested	not tested	not tested	not tested	not tested	D55GXN	C53D59	P37CCH, P378U9
ELN25130957	chymosin_bovine_miBd_F1_10_84_2_26	F1	ATGAAACAACAAAAACGGCTTTACGCCCGATTGCTGACGCTGTTATTTGCGCTCATCTTCTTGCTGCCTCATTCTGCAGCAGCGGCGGCTGAGGCGGCGAGGGCGGCATATGCTGAAGCATTGGCAGCCGCCAAGGCAGCGTCTGATAAACGCATCGCGGCTGCTAAAGCATCAGGAAATCGGGGCCTTATTCAGCGTGCTACAAGCACGGCCATTACCACTGGTAGAGCCTTACAACATGCCCTCGCAGACGCGCTGTACGCTGCACATCATCACCATCACCACTAA	MKQQKRLYARLLTLLFALIFLLPHSAAAAAEAARAAYAEALAAAKAASDKRIAAAKASGNRGLIQRATSTAITTGRALQHALADALYAAHHHHHH	AEAARAAYAEALAAAKAASDKRIAAAKASGNRGLIQRATSTAITTGRALQHALADALYAAHHHHHH	6776.49	10.7014	66	4AA8	0.297	2.778	5.532	2.916	86.567	96.732	95.139	0.943	yes	not visible	no	no	no	no	not tested	not tested	not tested	not tested	not tested	not tested	not tested	not tested	D55GYM	C53D5H	P37CDG, P378V1
ELN25130957	chymosin_bovine_miBd_F2_11_45_2_19	F2	ATGAAACAACAAAAACGGCTTTACGCCCGATTGCTGACGCTGTTATTTGCGCTCATCTTCTTGCTGCCTCATTCTGCAGCAGCGGCGACGCCGGAACAAAAGGCAGCTAAAAGGGCCGCAATTGATGCAGACCTGGCCGCAGAAAAAGCTAAAATCGAAGCCCGCATGAAAGAGTTCGCGAAAGCAGCCGAAGAAAATGCGAAGATAAGCCCTGAACTCGCGGAGAAAGCTCGGGGCAGATTGTTACGAACAGTCGCCGATGCATTTGATATTGGACGTGCGGCTCAGGTTGCGCTGGCTGAACTTGAGCAACATCATCACCATCACCACTAA	MKQQKRLYARLLTLLFALIFLLPHSAAAATPEQKAAKRAAIDADLAAEKAKIEARMKEFAKAAEENAKISPELAEKARGRLLRTVADAFDIGRAAQVALAELEQHHHHHH	LTPEQKAAKRAAIDADLAAEKAKIEARMKEFAKAAEENAKISPELAEKARGRLLRTVADAFDIGRAAQVALAELEQHHHHHH	8898.98	7.9657	82	4AA8	0.412	3.425	5.067	3.006	90.084	96.797	95.519	0.703	yes	visible	yes	no	no	no	not tested	not tested	not tested	not tested	not tested	not tested	not tested	not tested	D55GYC	C53D5R	P37CD8, P378VP
ELN25130957	chymosin_bovine_miBd_F3_12_2_1_30	F3	ATGAAACAACAAAAACGGCTTTACGCCCGATTGCTGACGCTGTTATTTGCGCTCATCTTCTTGCTGCCTCATTCTGCAGCAGCGGCGGCACAAGCCGCCAAAATTGCTGCGGCTAAAGCCGACAGAGATGCCAAAGGAAAAGAACTGCAGAAAATCCTTAAGACAGGTAATTACGTGCAGAAACAACGCGCGGTTTCAACGAGCTTTGATGTTGGCCGTGCATATAACGTAGCAGTCGCAGATGCTAAGGCTGCGGCGGCACATCATCACCATCACCACTAA	MKQQKRLYARLLTLLFALIFLLPHSAAAAAQAAKIAAAKADRDAKGKELQKILKTGNYVQKQRAVSTSFDVGRAYNVAVADAKAAAAHHHHHH	SQAALIAAAEADRAAKGKELEEILKTGNYVQKQRAVATSFDVGRAYNVTVADAKAAAAHHHHHH	6842.63	10.6669	64	4AA8	0.209	2.846	4.658	2.928	88.863	96.964	95.731	0.295	yes	not visible	no	no	no	no	not tested	not tested	not tested	not tested	not tested	not tested	not tested	not tested	D55GY4	C53D5Z	P37CCZ, P378WE
ELN25130957	chymosin_bovine_miBd_F4_13_98_0_22	F4	ATGAAACAACAAAAACGGCTTTACGCCCGATTGCTGACGCTGTTATTTGCGCTCATCTTCTTGCTGCCTCATTCTGCAGCAGCGGCGTCAGAAACGGAACTTACACGCCAGGCCATTGGGAACAATGCAGGTGCGTCTATCGCTAGATACGCGTATAGCAAGTTAACCGCCCAAGGCAAAGCGGCTGAGGGAAAAGCCGTTCTGGCAAAAACTATGGCAGATATTGCTGCATTGCAAGCGCATCATCACCATCACCACTAA	MKQQKRLYARLLTLLFALIFLLPHSAAAASETELTRQAIGNNAGASIARYAYSKLTAQGKAAEGKAVLAKTMADIAALQAHHHHHH	SETELTRQAIGNNAGASIARYAYSKLTAQGKAAEGKAVLAKTMADIAALQAHHHHHH	6018.67	9.8138	57	4AA8	0.278	2.9	5.386	2.986	85.249	96.576	95.031	0.377	yes	visible	yes	no	yes	no	not tested	not tested	not tested	not tested	not tested	not tested	not tested	not tested	D55GXV	C53D69	P37CCR, P378X9
ELN25130957	chymosin_bovine_miBd_F5_9_84_0_23	F5	ATGAAACAACAAAAACGGCTTTACGCCCGATTGCTGACGCTGTTATTTGCGCTCATCTTCTTGCTGCCTCATTCTGCAGCAGCGGCGAGCCTAGGCGACAGATTCGATGCCCTGTTGGCAGCAGCAAAAACACCTGAACTTAAAGCCTTTGTACTTTCAAGGCGCCAACGATGGGTTTCTCGGGCCTTTGATCTCGGTCGTGGAGTGTCCGTCCTGGCCGCTGAAAACCCGAATGATAAGGAATTGATCGACAAAGCGTTAGCGGATGCAAAGGCTGAACATGACAAATATGGGCAGGGCTTAATTGCTGAGGCGGAGAAAGCGATTGCTGCGGCACATCATCACCATCACCACTAA	MKQQKRLYARLLTLLFALIFLLPHSAAAASLGDRFDALLAAAKTPELKAFVLSRRQRWVSRAFDLGRGVSVLAAENPNDKELIDKALADAKAEHDKYGQGLIAEAEKAIAAAHHHHHH	SLGDRFDALLAAAKTPELKAFVLSRRQRWVSRAFDLGRGVSVLAAENPNDKELIDKALADAKAEHDKYGQGLIAEAEKAIAAAHHHHHH	9743.87	7.9955	89	4AA8	0.322	2.686	4.381	2.946	92.246	96.874	95.928	0.479	yes	visible	yes	yes	yes	yes	no	no	no	no	yes	yes	yes	no	D55GXM	C53D5A	P37CCG, P378UC
ELN25130957	chymosin_bovine_miBd_G1_10_92_1_28	G1	ATGAAACAACAAAAACGGCTTTACGCCCGATTGCTGACGCTGTTATTTGCGCTCATCTTCTTGCTGCCTCATTCTGCAGCAGCGGCGAAAGAAGAATTAGCCAGATCTCTGAAATTGCGTGCAGTTTCAAATGCCTTCGACGCAGGCAACGCTGCGAAAACGGCCAGCCCGGAAGGAGCAGCGAAGACACTGGCCGAGGCTAAAGCGGCTTATGATAAGCGCCTCGCAGCGATTGATGCTTTTCTTGCACATCATCACCATCACCACTAA	MKQQKRLYARLLTLLFALIFLLPHSAAAAKEELARSLKLRAVSNAFDAGNAAKTASPEGAAKTLAEAKAAYDKRLAAIDAFLAHHHHHH	KEELARSLKLRAVSNAFDAGNAAKTASPEGAAKTLAEAKAAYDKRLAAIDAFLAHHHHHH	6400.12	9.8925	60	4AA8	0.291	2.807	5.801	2.926	86.11	96.804	95.272	0.513	yes	not visible	no	no	no	no	not tested	not tested	not tested	not tested	not tested	not tested	not tested	not tested	D55GYK	C53D5J	P37CDF, P378V4
ELN25130957	chymosin_bovine_miBd_G2_11_82_1_23	G2	ATGAAACAACAAAAACGGCTTTACGCCCGATTGCTGACGCTGTTATTTGCGCTCATCTTCTTGCTGCCTCATTCTGCAGCAGCGGCGTCTCCGGAACTTGAAACACGGGCGATCCAAAGAGCTCGTGGCCGAAGTTTCAGCGACTCCGTCGTTCGCCAGCTGAGAGGACGCGGTTTACTCGATCCTGAGAAAAAGGAGGAATTGTTTGCTAAAGCTGATGCCCTGAGGAAGGAGTCAGACGCCATTTATGCGAAAGAAGATGCGGAACTTGCAGCAGCACATCATCACCATCACCACTAA	MKQQKRLYARLLTLLFALIFLLPHSAAAASPELETRAIQRARGRSFSDSVVRQLRGRGLLDPEKKEELFAKADALRKESDAIYAKEDAELAAAHHHHHH	SPELETRAIQRARGRSFSDSVVRQLRGRGLLDPEKKEELFAKADALRKESDAIYAKEDAELAAAHHHHHH	7953.76	7.9619	70	4AA8	0.455	3.355	5.634	3.04	86.586	96.451	94.819	0.788	yes	visible	no	no	no	no	not tested	not tested	not tested	not tested	not tested	not tested	not tested	not tested	D55GYB	C53D5S	P37CD7, P378VS
ELN25130957	chymosin_bovine_miBd_G3_12_2_1_28	G3	ATGAAACAACAAAAACGGCTTTACGCCCGATTGCTGACGCTGTTATTTGCGCTCATCTTCTTGCTGCCTCATTCTGCAGCAGCGGCGTCACAAGCTGCGCTGATCGCGGCAGCAGAAGCCGACAGAGCGGCAAAAGGCAAGGAACTTGAAGAGATTTTAAAAACAGGAAATTATGTGCAAAAGCAGCGCGCCGTTGCTACCAGCTTTGATGTAGGTCGTGCGTACAACGTCACGGTTGCTGATGCCAAAGCAGCAGCCGCTCATCATCACCATCACCACTAA	MKQQKRLYARLLTLLFALIFLLPHSAAAASQAALIAAAEADRAAKGKELEEILKTGNYVQKQRAVATSFDVGRAYNVTVADAKAAAAHHHHHH	AQAAKIAAAKADRDAKGKELQKILKTGNYVQKQRAVSTSFDVGRAYNVAVADAKAAAAHHHHHH	6816.5	9.0757	64	4AA8	0.234	2.665	4.413	2.926	89.751	97.004	0.0959	0.476	yes	visible	no	no	no	no	not tested	not tested	not tested	not tested	not tested	not tested	not tested	not tested	D55GY3	C53D61	P37CCY, P378WH
ELN25130957	chymosin_bovine_miBd_G4_6_51_3_1	G4	ATGAAACAACAAAAACGGCTTTACGCCCGATTGCTGACGCTGTTATTTGCGCTCATCTTCTTGCTGCCTCATTCTGCAGCAGCGGCGATGCCTCTAGAAGAAGTTGCAAAGAAGCTTCTTGAGAAAGCAAAAGAGCTGTTAGCGAAAGGTACACCGGAAGATAAACTCCTGGGGAAAAGATATGCTTACAAAGCCTTAGGATATGGCAATGCTTATAGCTTGTCACAAAAGATTGCGCATCATCACCATCACCACTAA	MKQQKRLYARLLTLLFALIFLLPHSAAAAMPLEEVAKKLLEKAKELLAKGTPEDKLLGKRYAYKALGYGNAYSLSQKIAHHHHHH	MMPLEEVAKKLLEKAKELLAKGTPEDKLLGKRYAYKALGYGNAYSLSQKIAHHHHHH	6363.33	10.0072	57	4AA8	0.277	2.8	4.823	2.913	89.452	96.964	95.939	0.545	yes	not visible	no	no	no	no	not tested	not tested	not tested	not tested	not tested	not tested	not tested	not tested	D55GXU	C53D55	P37CCQ, P378TW
ELN25130957	chymosin_bovine_miBd_H1_10_92_3_13	H1	ATGAAACAACAAAAACGGCTTTACGCCCGATTGCTGACGCTGTTATTTGCGCTCATCTTCTTGCTGCCTCATTCTGCAGCAGCGGCGGAAGAACGTATCAAGAATCTGAAACGCCGGGCTACGAGCGATGCTTTTACCGCAGGCAGAGCAGCGCAGGCAGCGTCACCGGAAAACACAGCTAAAGCTCTTGCAGAGGCCCAAGCCGCCTATGCGAAACGAATGGCAGCGATTGACGCGGAGGCCGCTCATCATCACCATCACCACTAA	MKQQKRLYARLLTLLFALIFLLPHSAAAAEERIKNLKRRATSDAFTAGRAAQAASPENTAKALAEAQAAYAKRMAAIDAEAAHHHHHH	LEERIKNLKRRATSDAFTAGRAAQAASPENTAKALAEAQAAYAKRMAAIDAEAAHHHHHH	6370.98	10.0191	60	4AA8	0.321	2.802	5.207	2.957	87.093	96.797	95.407	0.641	yes	visible	no	no	no	no	not tested	not tested	not tested	not tested	not tested	not tested	not tested	not tested	D55GYJ	C53D5K	P37CDE, P378V7
ELN25130957	chymosin_bovine_miBd_H2_12_1_0_6	H2	ATGAAACAACAAAAACGGCTTTACGCCCGATTGCTGACGCTGTTATTTGCGCTCATCTTCTTGCTGCCTCATTCTGCAGCAGCGGCGTCACCGATCGAACAGATCGAAGCTGACCGTGCGGCGTATGCCAAAAAGGTCGAGGCTAGAATAAAAGAGTTAAAAGCAGAAAAAGCGGCAAATCCTGAAAAGGCGGCCGAGCTTGATTCTCGAATTAAACGGACAGTGAGCGATGCTTTTGACTACGGCCGCGCAAAACAAGTTGCCATTGATGAACTGAAGGCACATCATCACCATCACCACTAA	MKQQKRLYARLLTLLFALIFLLPHSAAAASPIEQIEADRAAYAKKVEARIKELKAEKAANPEKAAELDSRIKRTVSDAFDYGRAKQVAIDELKAHHHHHH	SPIEQIEADRAAYAKKVEARIKELKAEKAANPEKAAELDSRIKRTVSDAFDYGRAKQVAIDELKAHHHHHH	8038.94	9.0126	71	4AA8	0.366	2.543	4.487	2.968	91.338	96.854	95.93	0.944	yes	visible	yes	yes	yes	yes	yes	yes	yes	no	yes	yes	yes	yes	D55GYA	C53D5T	P37CD6, P378VV
ELN25130957	chymosin_bovine_miBd_H3_12_73_2_3	H3	ATGAAACAACAAAAACGGCTTTACGCCCGATTGCTGACGCTGTTATTTGCGCTCATCTTCTTGCTGCCTCATTCTGCAGCAGCGGCGGCGGTTGCGGCTATTGAGGCCGCTTATGCAGCCGAGGGCGCTGCTCTGGCGGCGAAAACAGCTGCACGTATTGCCGAAGCAGCGGCAATCAGCCCTGAAGCCGCACGAAGAGCAGCCTTGCGCGGTACGGCAAATGCCTTTGACCTTGGAAGGGCACGGGATGTGGCATTAGCGGAAGCTAAGGCTGCGCATCATCACCATCACCACTAA	MKQQKRLYARLLTLLFALIFLLPHSAAAAAVAAIEAAYAAEGAALAAKTAARIAEAAAISPEAARRAALRGTANAFDLGRARDVALAEAKAAHHHHHH	AVAAIEAAYAAEGAALAAKTAARIAEAAAISPEAARRAALRGTANAFDLGRARDVALAEAKAAHHHHHH	6943.7	9.2654	69	4AA8	0.325	2.591	5.298	3.057	88.306	96.583	95.232	0.474	yes	not visible	no	no	no	no	not tested	not tested	not tested	not tested	not tested	not tested	not tested	not tested	D55GY2	C53D63	P37CCX, P378WQ
ELN25130957	chymosin_bovine_miBd_H4_14_3_3_24	H4	ATGAAACAACAAAAACGGCTTTACGCCCGATTGCTGACGCTGTTATTTGCGCTCATCTTCTTGCTGCCTCATTCTGCAGCAGCGGCGTCAGCAGCGGCTGCTGCCTTGCTCGCAGCGACTGCTGCCAAGATAAAAGCAATGAAAGCGAAAGCCGACGCTCTGGCGAAAGAATTAGCTGCCCAAGGCGATGCGGGAGAGATGGAAGGGGCTCGCATTGTTGGTAAGACAGCAACGGCAAATGCAATTCTGCTTAGCAAAACCAGACAGCAAATCGCGGCCCATCATCACCATCACCACTAA	MKQQKRLYARLLTLLFALIFLLPHSAAAASAAAAALLAATAAKIKAMKAKADALAKELAAQGDAGEMEGARIVGKTATANAILLSKTRQQIAAHHHHHH	SAAAAALLAATAAKIKAMKAKADALAKELAAQGDAGEMEGARIVGKTATANAILLSKTRQQIAAHHHHHH	7101.12	10.6699	70	4AA8	0.338	2.76	4.672	2.865	90.328	97.129	96.005	0.847	yes	not visible	no	no	no	no	not tested	not tested	not tested	not tested	not tested	not tested	not tested	not tested	D55GXT	C53D6A	P37CCP, P378XC
ELN25130957	chymosin_bovine_miBd_NAN_12_43_2_2	NAN	ATGAAACAACAAAAACGGCTTTACGCCCGATTGCTGACGCTGTTATTTGCGCTCATCTTCTTGCTGCCTCATTCTGCAGCAGCGGCGATTGACGCCGAAATCGCCGCTTTCGCAGCGGAAGCAAATGCGAAAATTGATGAGATAGCCAAAAAGGATCCGGTTCAAGGCGCTATTGCCAAAGGAAGAGCAAGCGGTTTTATCCGCCAGCGACGTTCACGGCTTCTGCAAGCAGCGGCGGCTCATCATCACCATCACCACTAA	MKQQKRLYARLLTLLFALIFLLPHSAAAAIDAEIAAFAAEANAKIDEIAKKDPVQGAIAKGRASGFIRQRRSRLLQAAAAHHHHHH	IDAEIAAFAAEANAKIDEIAKKDPVQGAIAKGRASGFIRQRRSRLLQAAAA	NAN	NAN	51	4AA8	0.293	2.866	5.121	2.907	86.586	96.933	95.522	0.506	no	NAN	NAN	NAN	NAN	NAN	NAN	NAN	NAN	NAN	NAN	NAN	NAN	NAN	D55DAM	C53D62	P378WM
ELN25130957	chymosin_bovine_miBd_NAN_13_4_0_23	NAN	NAN	NAN	AAKVAAARADAEAQGAKLKAGMDQLGAQKDPKAAKSRYVSQSFDLGRQVRLVEAEA	NAN	NAN	56	4AA8	0.39	2.937	5.099	3.055	86.819	96.532	95.097	0.733	no	NAN	NAN	NAN	NAN	NAN	NAN	NAN	NAN	NAN	NAN	NAN	NAN	NAN
ELN25130957	chymosin_bovine_miBd_NAN_6_51_2_5	NAN	ATGAAACAACAAAAACGGCTTTACGCCCGATTGCTGACGCTGTTATTTGCGCTCATCTTCTTGCTGCCTCATTCTGCAGCAGCGGCGATGGACTTAGAGGATATTGCGAATAAACTTATAGCAAAAGGCAAAGAACTGCTTGCAAAAGGCACACCGGAAGATATTCTCCGTGGGAAAAGATTTTTCTATCGCGCTCTGGGTTATGGAAACGCCTACGCTTTGAGCAAGAAGATCGCGCATCATCACCATCACCACTAA	MKQQKRLYARLLTLLFALIFLLPHSAAAAMDLEDIANKLIAKGKELLAKGTPEDILRGKRFFYRALGYGNAYALSKKIAHHHHHH	MMDLEDIANKLIAKGKELLAKGTPEDILRGKRFFYRALGYGNAYALSKKIA	NAN	NAN	51	4AA8	0.227	2.885	4.91	2.9	88.771	96.938	95.824	0.368	no	NAN	NAN	NAN	NAN	NAN	NAN	NAN	NAN	NAN	NAN	NAN	NAN	NAN	D55D7T	C53D54	P378UF
ELN25130957	chymosin_bovine_miBd_NAN_9_84_1_22	NAN	ATGAAACAACAAAAACGGCTTTACGCCCGATTGCTGACGCTGTTATTTGCGCTCATCTTCTTGCTGCCTCATTCTGCAGCAGCGGCGTCTATAGGTGAGGAATTTGACAAAGTATTAAATGCTGCCAAAACAGAAGAGACGAAAGCCAAAATTGAATCACTTCGCAGAAAATGGACCAGCTACGCGTTCGACCTTGGACGTGGCGTGGAGGTCCTCAAGGCTGAACATCCGGATGATAAAGCTCTGATTGATAAAGCATTGGCAGATGCCAAGGCGAAGGCGGAGAAATATGGGAAAGGCTTAATCGAAGAAGGTAAAAAGCTGGTTGAAGCAGAACATCATCACCATCACCACTAA	MKQQKRLYARLLTLLFALIFLLPHSAAAASIGEEFDKVLNAAKTEETKAKIESLRRKWTSYAFDLGRGVEVLKAEHPDDKALIDKALADAKAKAEKYGKGLIEEGKKLVEAEHHHHHH	SIGEEFDKVLNAAKTEETKAKIESLRRKWTSYAFDLGRGVEVLKAEHPDDKALIDKALADAKAKAEKYGKGLIEEGKKLVEAE	NAN	NAN	83	4AA8	0.436	2.831	4.794	2.963	91.798	96.767	95.751	0.614	no	NAN	NAN	NAN	NAN	NAN	NAN	NAN	NAN	NAN	NAN	NAN	NAN	NAN	D55D8T	C53D5B	P378TT
ELN25130957	chymosin_camel_miBd_A6_13_70_0_0	A6	ATGAAACAACAAAAACGGCTTTACGCCCGATTGCTGACGCTGTTATTTGCGCTCATCTTCTTGCTGCCTCATTCTGCAGCAGCGGCGAGCAGAGAAAAGAAACTGGTTTTACGTGCTATGTCACTCGGAGGGGCGTCTGAATTGTATGGTCGCCTTCAAGCGGCCACAGATCCGGAAAAAGGCAAAGCAATTACGGAGAAAGGCAAAGAGGAAGCAAAAGCTAAAATCGAAAAGATTAAAAAGCATCATCACCATCACCACTAA	MKQQKRLYARLLTLLFALIFLLPHSAAAASREKKLVLRAMSLGGASELYGRLQAATDPEKGKAITEKGKEEAKAKIEKIKKHHHHHH	SREKKLVLRAMSLGGASELYGRLQAATDPEKGKAITEKGKEEAKAKIEKIKKHHHHHH	6508.45	10.5935	58	4AA9	0.379	2.595	5.023	2.942	88.252	96.791	95.574	0.511	yes	visible	no	no	no	no	not tested	not tested	not tested	not tested	not tested	not tested	not tested	not tested	D55GX5	C53D6E	P37CC1, P378XR
ELN25130957	chymosin_camel_miBd_A7_13_70_3_0	A7	ATGAAACAACAAAAACGGCTTTACGCCCGATTGCTGACGCTGTTATTTGCGCTCATCTTCTTGCTGCCTCATTCTGCAGCAGCGGCGAGCCGCAAATTGAAACTGATCAAAAGAGCCATGGGAGTTGCCGGTCATTCAACACTTTATGGCAAGCTCAAGGCGGCCGAGGACCCGGAAAAAGGAGCAGCTATAATTGCTGCGGGGGCGGCTGATGGCGCAGCGCGTTTAGCAAAAATTAAAGCACATCATCACCATCACCACTAA	MKQQKRLYARLLTLLFALIFLLPHSAAAASRKLKLIKRAMGVAGHSTLYGKLKAAEDPEKGAAIIAAGAADGAARLAKIKAHHHHHH	SRKLKLIKRAMGVAGHSTLYGKLKAAEDPEKGAAIIAAGAADGAARLAKIKAHHHHHH	6082.03	11.0248	58	4AA9	0.353	2.835	5.493	2.897	86.225	96.815	95.306	0.524	yes	not visible	no	no	no	no	not tested	not tested	not tested	not tested	not tested	not tested	not tested	not tested	D55GXJ	C53D6P	P37CCE, P378YG
ELN25130957	chymosin_camel_miBd_A8_23_56_1_18	A8	ATGAAACAACAAAAACGGCTTTACGCCCGATTGCTGACGCTGTTATTTGCGCTCATCTTCTTGCTGCCTCATTCTGCAGCAGCGGCGTCATATTTGGAAAAAGCCAAGAAAGCGGCGGCCGAACGCGCAGCTAAAGACCCGGCGGTTGGCAAAGCTGTGCTTGATCGAGCGCGGGCTGGAGCACTCGCATTTGAAAGATACAAAGCTAGGCTGAAAAGACGCGAGGAGCGTGCCAAGGAATTAGCACATCATCACCATCACCACTAA	MKQQKRLYARLLTLLFALIFLLPHSAAAASYLEKAKKAAAERAAKDPAVGKAVLDRARAGALAFERYKARLKRREERAKELAHHHHHH	SYLEKAKKAAAERAAKDPAVGKAVLDRARAGALAFERYKARLKRREERAKELAHHHHHH	6722.62	11.0144	59	4AA9	0.488	3.998	5.502	2.841	87.314	97.06	95.648	0.779	yes	not visible	no	no	no	no	not tested	not tested	not tested	not tested	not tested	not tested	not tested	not tested	D55GX9	C53D6X	P37CC5, P378Z8
ELN25130957	chymosin_camel_miBd_B6_13_70_0_6	B6	ATGAAACAACAAAAACGGCTTTACGCCCGATTGCTGACGCTGTTATTTGCGCTCATCTTCTTGCTGCCTCATTCTGCAGCAGCGGCGTCTAGAGAAAAACGCCTTGTGCTCCGTGCCATGAGCTTAGGCGGCGCATCAGAGCTGTATGGGAAATTGCTGGCGAAAACAGATCCGGAAAAGGGTAAAGAAGTTATCGAGAAAGGAAAGAAAGAAGCTGAGGAAAAGATTGCAAAAATTAAGAAACATCATCACCATCACCACTAA	MKQQKRLYARLLTLLFALIFLLPHSAAAASREKRLVLRAMSLGGASELYGKLLAKTDPEKGKEVIEKGKKEAEEKIAKIKKHHHHHH	SREKRLVLRAMSLGGASELYGKLLAKTDPEKGKEVIEKGKKEAEEKIAKIKKHHHHHH	6606.64	10.5384	58	4AA9	0.351	2.622	5.514	2.959	87.633	96.675	95.387	0.524	yes	visible	no	no	no	no	not tested	not tested	not tested	not tested	not tested	not tested	not tested	not tested	D55GX3	C53D6F	P37CBY, P378XU
ELN25130957	chymosin_camel_miBd_B7_13_70_3_30	B7	ATGAAACAACAAAAACGGCTTTACGCCCGATTGCTGACGCTGTTATTTGCGCTCATCTTCTTGCTGCCTCATTCTGCAGCAGCGGCGAGCCGCAAGAAAAAGCTTATCAAACGTGCGATGCAAATTGGCGGAGCATCAACACTGTATGGTAAATTACAGGCTGCCACGGATCCGGAGAAAGGGAAAAAGATTATCGAGGACGGCAAAAAGGAAGCGGAAGAAAGAATAGCAAAAATTAAAGCTCATCATCACCATCACCACTAA	MKQQKRLYARLLTLLFALIFLLPHSAAAASRKKKLIKRAMQIGGASTLYGKLQAATDPEKGKKIIEDGKKEAEERIAKIKAHHHHHH	SRKKKLIKRAMQIGGASTLYGKLQAATDPEKGKKIIEDGKKEAEERIAKIKAHHHHHH	6548.56	10.8155	58	4AA9	0.42	2.492	5.396	2.943	88.149	96.735	95.512	0.657	yes	visible	no	no	no	no	not tested	not tested	not tested	not tested	not tested	not tested	not tested	not tested	D55GXH	C53D6Q	P37CCD, P378YK
ELN25130957	chymosin_camel_miBd_B8_27_75_2_31	B8	ATGAAACAACAAAAACGGCTTTACGCCCGATTGCTGACGCTGTTATTTGCGCTCATCTTCTTGCTGCCTCATTCTGCAGCAGCGGCGGGTGAAGAACTGAAAGCGAAAATCAAAGCAGTTGAAGAGCAGTTTAAAAAGGACATGGCTGAGGTGAAAGAACTTGCTAAAACCGGGTCACCGGAAGCCGCGAGGCGAGCCGCACGGAGAGTTGGAGATGGAAGCACTTTCGCCCTTCGCCATCTATTGGGCGAAGCTCGTTTGGCTGGCGCACCTCAAGAAGTCAAAGATCTCGCGGAGGCGGCATTAAAGAAGGCCACAGAGGACACGCTGAAGGCATTAGCAGAAATTGATGCGAAAGCTAAACATCATCACCATCACCACTAA	MKQQKRLYARLLTLLFALIFLLPHSAAAAGEELKAKIKAVEEQFKKDMAEVKELAKTGSPEAARRAARRVGDGSTFALRHLLGEARLAGAPQEVKDLAEAALKKATEDTLKALAEIDAKAKHHHHHH	MGEELKAKIKAVEEQFKKDMAEVKELAKTGSPEAARRAARRVGDGSTFALRHLLGEARLAGAPQEVKDLAEAALKKATEDTLKALAEIDAKAKHHHHHH	10679.1	9.7482	99	4AA9	0.535	3.174	5.716	2.949	90.597	96.773	95.359	0.669	yes	not visible	no	no	no	no	not tested	not tested	not tested	not tested	not tested	not tested	not tested	not tested	D55GX7	C53D6Z	P37CC3, P378ZE
ELN25130957	chymosin_camel_miBd_C6_13_70_0_8	C6	ATGAAACAACAAAAACGGCTTTACGCCCGATTGCTGACGCTGTTATTTGCGCTCATCTTCTTGCTGCCTCATTCTGCAGCAGCGGCGTCAAGGGAAAAACGCTTAATCTTGCGGGCAATGAGCCTCGGAGGTGCCTCTGAGCTGTATGGCAGACTGCAAGCAAAGACAGATCCGGAAAAGGGCAAAGCGATAATTGAAGCCGGGCGTAAAGAAGCTGCTGAGAAACTTGCGAAAATTAAAGCACATCATCACCATCACCACTAA	MKQQKRLYARLLTLLFALIFLLPHSAAAASREKRLILRAMSLGGASELYGRLQAKTDPEKGKAIIEAGRKEAAEKLAKIKAHHHHHH	SREKRLILRAMSLGGASELYGRLQAKTDPEKGKAIIEAGRKEAAEKLAKIKAHHHHHH	6475.43	10.8145	58	4AA9	0.278	2.606	4.921	2.919	88.021	96.813	95.561	0.424	yes	visible	no	no	no	no	not tested	not tested	not tested	not tested	not tested	not tested	not tested	not tested	D55GX2	C53D6G	P37CBX, P378XX
ELN25130957	chymosin_camel_miBd_C7_15_12_2_2	C7	ATGAAACAACAAAAACGGCTTTACGCCCGATTGCTGACGCTGTTATTTGCGCTCATCTTCTTGCTGCCTCATTCTGCAGCAGCGGCGACGCTTGAAGAAAAGCGTGCATTACGACAAATCAAGATTGCGGCAGGAAAAGGCACCCATGTTATCCGCGAAGCCAAAGCTACAGCAATTGCTGACCCGTCAAAAGCGGCTGAAGCCAAAGCCCGGGCGGAAAAAGCGAGAGCAGATGCAAAGGCTAAAATCGCAGAGATTAAAGCGATACTGGCCGCTGAGCATCATCACCATCACCACTAA	MKQQKRLYARLLTLLFALIFLLPHSAAAATLEEKRALRQIKIAAGKGTHVIREAKATAIADPSKAAEAKARAEKARADAKAKIAEIKAILAAEHHHHHH	MTLEEKRALRQIKIAAGKGTHVIREAKATAIADPSKAAEAKARAEKARADAKAKIAEIKAILAAEHHHHHH	7556.63	10.7847	71	4AA9	0.296	3.284	5.588	2.941	87.063	96.678	95.025	0.686	yes	not visible	no	no	no	no	not tested	not tested	not tested	not tested	not tested	not tested	not tested	not tested	D55GXG	C53D6R	P37CCC, P378YP
ELN25130957	chymosin_camel_miBd_D6_13_70_1_0	D6	ATGAAACAACAAAAACGGCTTTACGCCCGATTGCTGACGCTGTTATTTGCGCTCATCTTCTTGCTGCCTCATTCTGCAGCAGCGGCGTCACGGAAAAAGCGCCTGGCCCTGAGAGCCATTGAACTCGGCGGTGCCAGCGAATTGTATGGACGTTTACAAGCTCAGACAGATCCGGAAAAAGGCGCTGCAATCAAGGCGGCGGGGAAAGAGGAGGCAGCAAAGAAACTTGCGAAAATTAAAGCTCATCATCACCATCACCACTAA	MKQQKRLYARLLTLLFALIFLLPHSAAAASRKKRLALRAIELGGASELYGRLQAQTDPEKGAAIKAAGKEEAAKKLAKIKAHHHHHH	SRKKRLALRAIELGGASELYGRLQAQTDPEKGAAIKAAGKEEAAKKLAKIKAHHHHHH	6328.23	10.905	58	4AA9	0.367	2.712	5.802	2.969	86.755	96.62	95.215	0.732	yes	visible	no	no	no	no	not tested	not tested	not tested	not tested	not tested	not tested	not tested	not tested	D55GWY	C53D6H	P37CBU, P378Y1
ELN25130957	chymosin_camel_miBd_D7_15_12_2_15	D7	ATGAAACAACAAAAACGGCTTTACGCCCGATTGCTGACGCTGTTATTTGCGCTCATCTTCTTGCTGCCTCATTCTGCAGCAGCGGCGACACCGGCCGAAAAACGAGGACTGAGACAAATAAAAATTGCTGCGGGTAAGGGCACGCATGTTATCCGGGAAGCTAAGGCCGTCGCTATTGCTGATCCTAGCAAAGCAGCGGAAGCGGCAAAACGTGCGGCACAGGCCCAAGCAGACGCAAAAGCCGAGATCGCTCGCATCAAAGCGATTCTTGCAGCCGAGCATCATCACCATCACCACTAA	MKQQKRLYARLLTLLFALIFLLPHSAAAATPAEKRGLRQIKIAAGKGTHVIREAKAVAIADPSKAAEAAKRAAQAQADAKAEIARIKAILAAEHHHHHH	MTPAEKRGLRQIKIAAGKGTHVIREAKAVAIADPSKAAEAAKRAAQAQADAKAEIARIKAILAAEHHHHHH	7408.43	10.9885	71	4AA9	0.43	3.059	5.426	2.923	88.023	96.71	95.216	0.77	yes	visible	no	no	no	no	not tested	not tested	not tested	not tested	not tested	not tested	not tested	not tested	D55GXF	C53D6S	P37CCB, P378YS
ELN25130957	chymosin_camel_miBd_E6_13_70_1_1	E6	ATGAAACAACAAAAACGGCTTTACGCCCGATTGCTGACGCTGTTATTTGCGCTCATCTTCTTGCTGCCTCATTCTGCAGCAGCGGCGTCAAGAGAGTTGCGTCTCAAGAAACGCGCTATCTCTCTTGGGGGCGCCAGCCAGTTATATGGCGACCTGCAAGCGCAAACAGATCCGAAGAAAGGAGAAGAAATTAAAAAGAAAGGTGCAGAAGAGGCAAAAGCCAAACTTGCTAAAATTAAAGCGCATCATCACCATCACCACTAA	MKQQKRLYARLLTLLFALIFLLPHSAAAASRELRLKKRAISLGGASQLYGDLQAQTDPKKGEEIKKKGAEEAKAKLAKIKAHHHHHH	SRELRLKKRAISLGGASQLYGDLQAQTDPKKGEEIKKKGAEEAKAKLAKIKAHHHHHH	6474.37	10.7432	58	4AA9	0.326	2.515	4.575	2.88	89.771	97.028	95.994	0.631	yes	visible	no	no	no	no	not tested	not tested	not tested	not tested	not tested	not tested	not tested	not tested	D55GWX	C53D6J	P37CBT, P378Y4
ELN25130957	chymosin_camel_miBd_E7_15_12_3_20	E7	ATGAAACAACAAAAACGGCTTTACGCCCGATTGCTGACGCTGTTATTTGCGCTCATCTTCTTGCTGCCTCATTCTGCAGCAGCGGCGTCAGAATTGGATAAGAAACGGGCCTTACGAGCGATTAAAATTGCAGGAGCTAAAGGCACGCATGCCATAAGAGAAGCTAAGGCGACAGCGATCGCAGATCCGAGCAAAGCCGCTGAAGCAAAGGCAAGGGCGGAGAAAGCCCGCGCAGACGCTAAAGCTGAGATTGCACGTATCAAAGCGCTTCTGGCCGCGGATCATCATCACCATCACCACTAA	MKQQKRLYARLLTLLFALIFLLPHSAAAASELDKKRALRAIKIAGAKGTHAIREAKATAIADPSKAAEAKARAEKARADAKAEIARIKALLAADHHHHHH	SELDKKRALRAIKIAGAKGTHAIREAKATAIADPSKAAEAKARAEKARADAKAEIARIKALLAADHHHHHH	7585.63	10.9475	71	4AA9	0.387	3.047	4.795	2.873	89.163	97.044	95.689	0.547	yes	visible	yes	no	no	no	no	no	no	yes	no	no	no	no	D55GXE	C53D6T	P37CCA, P378YV
ELN25130957	chymosin_camel_miBd_F6_13_70_1_17	F6	ATGAAACAACAAAAACGGCTTTACGCCCGATTGCTGACGCTGTTATTTGCGCTCATCTTCTTGCTGCCTCATTCTGCAGCAGCGGCGTCAAGAAAACTGAAATTATTGAAGCGCGCAATTGGACTCGGCGGGGCAAGCCAACTGTATGGCGATCTTAAAGCTCAGGAAAATCCGGAGGAAGGAGCAGCGATTAAGGCTAAAGGTGCGGAGGAAGCTGCCGCGAAAATAGCCAAAATCAAAAAGCATCATCACCATCACCACTAA	MKQQKRLYARLLTLLFALIFLLPHSAAAASRKLKLLKRAIGLGGASQLYGDLKAQENPEEGAAIKAKGAEEAAAKIAKIKKHHHHHH	SRKLKLLKRAIGLGGASQLYGDLKAQENPEEGAAIKAKGAEEAAAKIAKIKKHHHHHH	6256.16	10.6592	58	4AA9	0.283	2.509	4.572	2.901	89.894	96.976	95.967	0.538	yes	visible	no	no	no	no	not tested	not tested	not tested	not tested	not tested	not tested	not tested	not tested	D55GWW	C53D6K	P37CBS, P378Y7
ELN25130957	chymosin_camel_miBd_F7_15_12_3_26	F7	ATGAAACAACAAAAACGGCTTTACGCCCGATTGCTGACGCTGTTATTTGCGCTCATCTTCTTGCTGCCTCATTCTGCAGCAGCGGCGTCAGAGCTGGATAAGAAACGAGCATTACGCGCAATTAAAATCGCTGGTGCACGGGGAACACATGCAATTCGTGAAGCGAAGGCCATTGGCATCCAGGATCCTAGCCTTGCTGCGGAGGCCGCTGCAAGGGCCGAACAAGCGAGAGCCGACGCTAAAGCGAGAATAGCTGAAATCAAAGCGTTGCTCGCAGCCGATCATCATCACCATCACCACTAA	MKQQKRLYARLLTLLFALIFLLPHSAAAASELDKKRALRAIKIAGARGTHAIREAKAIGIQDPSLAAEAAARAEQARADAKARIAEIKALLAADHHHHHH	SELDKKRALRAIKIAGARGTHAIREAKAIGIQDPSLAAEAAARAEQARADAKARIAEIKALLAADHHHHHH	7596.57	10.7654	71	4AA9	0.284	3.169	4.878	2.866	88.508	97.021	95.557	0.569	yes	visible	no	no	no	no	not tested	not tested	not tested	not tested	not tested	not tested	not tested	not tested	D55GXD	C53D6U	P37CC9, P378YY
ELN25130957	chymosin_camel_miBd_G5_1_82_0_15	G5	ATGAAACAACAAAAACGGCTTTACGCCCGATTGCTGACGCTGTTATTTGCGCTCATCTTCTTGCTGCCTCATTCTGCAGCAGCGGCGAGCGCGACGGCTTTTGGAAAGTATTACGCCTTGCTTGCTTTACAAAAGACAGGTGATCCGGAAAAAGCGGAGGCAGCAGGGAAAGCAGGCGCTGCGGCGGCACAAGAAAGGGCAAAACAGGCGCTGGCTCGTGTTAAACGGCGCAAAGCGAGAGCCGCTGCCGCAGCGGCAGCCGCTGCCCATCATCACCATCACCACTAA	MKQQKRLYARLLTLLFALIFLLPHSAAAASATAFGKYYALLALQKTGDPEKAEAAGKAGAAAAQERAKQALARVKRRKARAAAAAAAAAHHHHHH	SATAFGKYYALLALQKTGDPEKAEAAGKAGAAAAQERAKQALARVKRRKARAAAAAAAAAHHHHHH	6822.65	11.177	66	4AA9	0.651	3.93	5.586	2.894	88.212	96.985	95.574	1.053	yes	not visible	no	no	no	no	not tested	not tested	not tested	not tested	not tested	not tested	not tested	not tested	D55GX8	C53D6C	P37CC4, P378XJ
ELN25130957	chymosin_camel_miBd_G6_13_70_2_12	G6	ATGAAACAACAAAAACGGCTTTACGCCCGATTGCTGACGCTGTTATTTGCGCTCATCTTCTTGCTGCCTCATTCTGCAGCAGCGGCGTCTCGCAAGAAAAAGCTGATAAAAAGAGCAATGTCATTAGGTGGCGCCAGCACGCTTTATGGGAAATTGGTTGCTCAAACAGATCCGGAGAAAGGAGCAGCCATCATCGAAGCGGGCAAGAAAGAAGCGGCTGAAAAGATTGCGAAAATTAAAGCACATCATCACCATCACCACTAA	MKQQKRLYARLLTLLFALIFLLPHSAAAASRKKKLIKRAMSLGGASTLYGKLVAQTDPEKGAAIIEAGKKEAAEKIAKIKAHHHHHH	SRKKKLIKRAMSLGGASTLYGKLVAQTDPEKGAAIIEAGKKEAAEKIAKIKAHHHHHH	6291.32	10.8943	58	4AA9	0.309	2.358	4.688	2.891	89.596	96.955	95.907	0.639	yes	visible	no	no	no	no	not tested	not tested	not tested	not tested	not tested	not tested	not tested	not tested	D55GWS	C53D6M	P37CBN, P378YA
ELN25130957	chymosin_camel_miBd_G7_15_40_2_8	G7	ATGAAACAACAAAAACGGCTTTACGCCCGATTGCTGACGCTGTTATTTGCGCTCATCTTCTTGCTGCCTCATTCTGCAGCAGCGGCGGCAAAAAGACTTCTGGGCATTGCCGATGGGAAAGCCACAAACACCCTTCGCACGTATCAAATTAAAGCGCTGCAGAATCCGGAGAAAAAGGAAGAAATATTGGCGGAGGGAAAAGAATTAAGCAAGAAAGTTGGCGAGGAAGAACTCAAAAAGGCAAAGAAAGGTATCGCTGAATTAGAAGCAGCTAAAGCCGCTGCGGCACATCATCACCATCACCACTAA	MKQQKRLYARLLTLLFALIFLLPHSAAAAAKRLLGIADGKATNTLRTYQIKALQNPEKKEEILAEGKELSKKVGEEELKKAKKGIAELEAAKAAAAHHHHHH	AKRLLGIADGKATNTLRTYQIKALQNPEKKEEILAEGKELSKKVGEEELKKAKKGIAELEAAKAAAAHHHHHH	8027.14	10.1717	73	4AA9	0.566	3.311	5.894	3.062	87.34	96.288	94.71	1.111	yes	not visible	no	no	no	no	not tested	not tested	not tested	not tested	not tested	not tested	not tested	not tested	D55GXC	C53D6V	P37CC8, P378Z2
ELN25130957	chymosin_camel_miBd_H5_10_52_3_31	H5	ATGAAACAACAAAAACGGCTTTACGCCCGATTGCTGACGCTGTTATTTGCGCTCATCTTCTTGCTGCCTCATTCTGCAGCAGCGGCGAGCTCAGTTAAAGCCCTGATAGACGCCATTATCGCGTTAGGCGATAAACTCGCCAACGCCCTTATTGAAGCTGGCAAACCTGAAGAAGAAGCATTGAAAGTCGCAACGGAACTTGGGCAACTGGCAGTAAAAGCTGCAACACCGGAGAATAAGGAGTATGCTCGGAGACAGGCGGGAGGTATGGTGTTTGCAGTTCGTTACCGCATCGCGCAAAAGAAAGCTGCGCATCATCACCATCACCACTAA	MKQQKRLYARLLTLLFALIFLLPHSAAAASSVKALIDAIIALGDKLANALIEAGKPEEEALKVATELGQLAVKAATPENKEYARRQAGGMVFAVRYRIAQKKAAHHHHHH	SSVKALIDAIIALGDKLANALIEAGKPEEEALKVATELGQLAVKAATPENKEYARRQAGGMVFAVRYRIAQKKAAHHHHHH	8760	10.0138	81	4AA9	0.275	2.482	5.164	2.849	91.366	97.036	95.94	0.634	yes	not visible	no	no	no	no	not tested	not tested	not tested	not tested	not tested	not tested	not tested	not tested	D55GX6	C53D6D	P37CC2, P378XN
ELN25130957	chymosin_camel_miBd_H6_13_70_2_19	H6	ATGAAACAACAAAAACGGCTTTACGCCCGATTGCTGACGCTGTTATTTGCGCTCATCTTCTTGCTGCCTCATTCTGCAGCAGCGGCGAGCAGAAAAACAAAACTCATTAAACGCGCGATGGCATTGGGCGGAGCATCACATCTGTATGGGCTGTTACAGGCGCAAACGGATCCGGAAAAAGGTGCAGCTATTATCGCGGCCGGCAAAGCAGAGGCTGCCGCCAAACTTGCTAAGATAAAGGCGCATCATCACCATCACCACTAA	MKQQKRLYARLLTLLFALIFLLPHSAAAASRKTKLIKRAMALGGASHLYGLLQAQTDPEKGAAIIAAGKAEAAAKLAKIKAHHHHHH	SRKTKLIKRAMALGGASHLYGLLQAQTDPEKGAAIIAAGKAEAAAKLAKIKAHHHHHH	6125.1	11.0318	58	4AA9	0.27	2.45	4.448	2.859	89.734	97.086	96.039	0.591	yes	not visible	no	no	no	no	not tested	not tested	not tested	not tested	not tested	not tested	not tested	not tested	D55GXK	C53D6N	P37CCF, P378YD
ELN25130957	chymosin_camel_miBd_H7_23_6_0_12	H7	ATGAAACAACAAAAACGGCTTTACGCCCGATTGCTGACGCTGTTATTTGCGCTCATCTTCTTGCTGCCTCATTCTGCAGCAGCGGCGAAAGAGGCAGAACTTCAGGCGCAGATTGCTGAGGCGGAAGCCAAAATGGCCCAAGCCAGAGCAGACGGCGCGAAGGCAGTTGCAGAAGCTAAAAAGTTTATGGAGGAAGATCCGGAACGTGGTAAGAAAGTGTTAAAACGCGTCATCGCGCTGGCAGGAGCTCAAGTTCTCGCTCAGCGGTTGAAAATTGTACAGGCGAAACAACAACTGGCCCATCATCACCATCACCACTAA	MKQQKRLYARLLTLLFALIFLLPHSAAAAKEAELQAQIAEAEAKMAQARADGAKAVAEAKKFMEEDPERGKKVLKRVIALAGAQVLAQRLKIVQAKQQLAHHHHHH	KEAELQAQIAEAEAKMAQARADGAKAVAEAKKFMEEDPERGKKVLKRVIALAGAQVLAQRLKIVQAKQQLAHHHHHH	8506.77	10.4282	77	4AA9	0.321	3.147	5.281	2.889	89.134	96.873	95.442	0.712	yes	visible	no	no	no	no	not tested	not tested	not tested	not tested	not tested	not tested	not tested	not tested	D55GXA	C53D6W	P37CC6, P378Z5
ELN25130957	chymosin_camel_miBd_NAN_23_56_2_1	NAN	ATGAAACAACAAAAACGGCTTTACGCCCGATTGCTGACGCTGTTATTTGCGCTCATCTTCTTGCTGCCTCATTCTGCAGCAGCGGCGAGCGGATTGGAGAAAGTCAAAGCGGCAGCAGCCGAACGGGCCAAGAAAGATCCGGCAGTTGGTAAAGCTGTACTTGACCGCGGCAATGCTGGGGCGCTGCAATTTGAGGTGTATAAGGCTAGATTAAAACGACGTGAAGAACTGAAAAAGGCGCTCGCCCATCATCACCATCACCACTAA	MKQQKRLYARLLTLLFALIFLLPHSAAAASGLEKVKAAAAERAKKDPAVGKAVLDRGNAGALQFEVYKARLKRREELKKALAHHHHHH	SGLEKVKAAAAERAKKDPAVGKAVLDRGNAGALQFEVYKARLKRREELKKALA	NAN	NAN	53	4AA9	0.824	4.06	5.647	2.836	86.836	97.023	95.548	0.987	no	NAN	NAN	NAN	NAN	NAN	NAN	NAN	NAN	NAN	NAN	NAN	NAN	NAN	D55DDB	C53D6Y	P378ZB
