## Supplementary data (including sequences and structures of miBds) for "Clearing the whey: Efficient inhibition and removal of chymosin from whey by de novo designed protein-based inhibitors": BLI_miBd_A1_Bov_Kd_fit.xls

### Sheet: Experiment Summary
Z:\dstw\Chymosin_inhibitor\HIS2_biosensors\HIS2_Kd_trial_A1_Bov_Chy_in_MESacetate
ExpDescription: Unassigned
ExperimentType: KINETICS
StartDateTime: 10/23/2025 12:20:31 PM
MachineName: INRV0Q2
UserName: Labuser
PlateName: 251023
PlateName2: Unassigned
Instrument Type: OctetRED96e
251023_001.frd (A4)
251023_002.frd (B4)
251023_003.frd (C4)
251023_004.frd (D4)
251023_005.frd (E4)
251023_006.frd (F4)
251023_007.frd (G4)
251023_008.frd (H4)
251023_ExpMethod.fmf
N	Data Name	Assay Time	Flow Rate	Step Type Name	Step Type		Assay Step Number	Step Data Name	Sensor Column	Sample Column	Step Type	Assay Time
1	Baseline	120	1000	Baseline	2		1	Baseline	1	8	Baseline	120
2	Association	300	1000	Association	0		2	Loading	1	9	Loading	300
3	Dissociation	600	1000	Dissociation	1		3	Baseline	1	8	Baseline	120
4	Loading	300	1000	Loading	3		4	Association	1	10	Association	300
5	Custom	600	1000	Custom	7		5	Dissociation	1	8	Dissociation	600
6	Baseline2	600	1000	Baseline	2		6	Custom	1	11	Custom	600
							7	Baseline2	1	12	Baseline	600
Report Info
SW Name: Octet DataAnalysis
SW Version: 11.1.2.9
Date/Time: 10/29/2025 3:47:16 PM

### Sheet: Sensor Tray
Assay Table					Sensor Location and File Name
Step	Step Name	Step Type	Step Time		Number	Sensor Location	Sensor Type	Sensor Info	File Name
1	Baseline	BASELINE	120		1	A4	HIS1K (Anti-Penta-HIS)		Z:\dstw\Chymosin_inhibitor\HIS2_biosensors\HIS2_Kd_trial_A1_Bov_Chy_in_MESacetate\251023_001.frd
2	Loading	LOADING	300		2	B4	HIS1K (Anti-Penta-HIS)		Z:\dstw\Chymosin_inhibitor\HIS2_biosensors\HIS2_Kd_trial_A1_Bov_Chy_in_MESacetate\251023_002.frd
3	Baseline	BASELINE	120		3	C4	HIS1K (Anti-Penta-HIS)		Z:\dstw\Chymosin_inhibitor\HIS2_biosensors\HIS2_Kd_trial_A1_Bov_Chy_in_MESacetate\251023_003.frd
4	Association	ASSOC	300		4	D4	HIS1K (Anti-Penta-HIS)		Z:\dstw\Chymosin_inhibitor\HIS2_biosensors\HIS2_Kd_trial_A1_Bov_Chy_in_MESacetate\251023_004.frd
5	Dissociation	DISASSOC	600		5	E4	HIS1K (Anti-Penta-HIS)		Z:\dstw\Chymosin_inhibitor\HIS2_biosensors\HIS2_Kd_trial_A1_Bov_Chy_in_MESacetate\251023_005.frd
6	Custom	CUSTOM	600		6	F4	HIS1K (Anti-Penta-HIS)		Z:\dstw\Chymosin_inhibitor\HIS2_biosensors\HIS2_Kd_trial_A1_Bov_Chy_in_MESacetate\251023_006.frd
7	Baseline2	BASELINE	600		7	G4	HIS1K (Anti-Penta-HIS)		Z:\dstw\Chymosin_inhibitor\HIS2_biosensors\HIS2_Kd_trial_A1_Bov_Chy_in_MESacetate\251023_007.frd
					8	H4	HIS1K (Anti-Penta-HIS)		Z:\dstw\Chymosin_inhibitor\HIS2_biosensors\HIS2_Kd_trial_A1_Bov_Chy_in_MESacetate\251023_008.frd

### Sheet: Processing Parameters
Processing Parameters
Subtraction Type:	Average Reference Sensors
Align Y:	Yes
	Step to Align:	Baseline
	Time (seconds):	0.1	119.8
Inter-step Correction:	Association
S-G Filtering	ON
Analysis Parameters
Step to Analyze	Association & Dissociation
Model:	1 to 1
Fitting	Global
	Group By:
		Sensor
	Rmax
		Unlinked by Sensor
Window of Interest:	Association (secs):	0	300
	Dissociation (secs):	0	600
Steady State Analysis
	Fit using Data	Req
Sensors Analyzed
	A4-H4
	B4-H4
	C4-H4
	D4-H4
	E4-H4
	F4-H4
	G4-H4

### Sheet: Sensor Data
Well Number	Well Location	Sensor	Sensor Type	Sensor Info	File Name
1	A1	Empty
2	B1	Empty
3	C1	Empty
4	D1	Empty
5	E1	Empty
6	F1	Empty
7	G1	Empty
8	H1	Empty
9	A2	Empty
10	B2	Empty
11	C2	Empty
12	D2	Empty
13	E2	Empty
14	F2	Empty
15	G2	Empty
16	H2	Empty
17	A3	Empty
18	B3	Empty
19	C3	Empty
20	D3	Empty
21	E3	Empty
22	F3	Empty
23	G3	Empty
24	H3	Empty
25	A4	Ligand Sensor	HIS1K (Anti-Penta-HIS)		Z:\dstw\Chymosin_inhibitor\HIS2_biosensors\HIS2_Kd_trial_A1_Bov_Chy_in_MESacetate\251023_001.frd
26	B4	Ligand Sensor	HIS1K (Anti-Penta-HIS)		Z:\dstw\Chymosin_inhibitor\HIS2_biosensors\HIS2_Kd_trial_A1_Bov_Chy_in_MESacetate\251023_002.frd
27	C4	Ligand Sensor	HIS1K (Anti-Penta-HIS)		Z:\dstw\Chymosin_inhibitor\HIS2_biosensors\HIS2_Kd_trial_A1_Bov_Chy_in_MESacetate\251023_003.frd
28	D4	Ligand Sensor	HIS1K (Anti-Penta-HIS)		Z:\dstw\Chymosin_inhibitor\HIS2_biosensors\HIS2_Kd_trial_A1_Bov_Chy_in_MESacetate\251023_004.frd
29	E4	Ligand Sensor	HIS1K (Anti-Penta-HIS)		Z:\dstw\Chymosin_inhibitor\HIS2_biosensors\HIS2_Kd_trial_A1_Bov_Chy_in_MESacetate\251023_005.frd
30	F4	Ligand Sensor	HIS1K (Anti-Penta-HIS)		Z:\dstw\Chymosin_inhibitor\HIS2_biosensors\HIS2_Kd_trial_A1_Bov_Chy_in_MESacetate\251023_006.frd
31	G4	Ligand Sensor	HIS1K (Anti-Penta-HIS)		Z:\dstw\Chymosin_inhibitor\HIS2_biosensors\HIS2_Kd_trial_A1_Bov_Chy_in_MESacetate\251023_007.frd
32	H4	Reference Sensor	HIS1K (Anti-Penta-HIS)		Z:\dstw\Chymosin_inhibitor\HIS2_biosensors\HIS2_Kd_trial_A1_Bov_Chy_in_MESacetate\251023_008.frd
33	A5	Empty
34	B5	Empty
35	C5	Empty
36	D5	Empty
37	E5	Empty
38	F5	Empty
39	G5	Empty
40	H5	Empty
41	A6	Empty
42	B6	Empty
43	C6	Empty
44	D6	Empty
45	E6	Empty
46	F6	Empty
47	G6	Empty
48	H6	Empty
49	A7	Empty
50	B7	Empty
51	C7	Empty
52	D7	Empty
53	E7	Empty
54	F7	Empty
55	G7	Empty
56	H7	Empty
57	A8	Empty
58	B8	Empty
59	C8	Empty
60	D8	Empty
61	E8	Empty
62	F8	Empty
63	G8	Empty
64	H8	Empty
65	A9	Empty
66	B9	Empty
67	C9	Empty
68	D9	Empty
69	E9	Empty
70	F9	Empty
71	G9	Empty
72	H9	Empty
73	A10	Empty
74	B10	Empty
75	C10	Empty
76	D10	Empty
77	E10	Empty
78	F10	Empty
79	G10	Empty
80	H10	Empty
81	A11	Empty
82	B11	Empty
83	C11	Empty
84	D11	Empty
85	E11	Empty
86	F11	Empty
87	G11	Empty
88	H11	Empty
89	A12	Empty
90	B12	Empty
91	C12	Empty
92	D12	Empty
93	E12	Empty
94	F12	Empty
95	G12	Empty
96	H12	Empty

### Sheet: Sample Data
Well Number	Well Location	Well Type	Sample ID	Description	Molar Conc.
1	A1	unset			65535
2	B1	unset			65535
3	C1	unset			65535
4	D1	unset			65535
5	E1	unset			65535
6	F1	unset			65535
7	G1	unset			65535
8	H1	unset			65535
9	A2	unset			65535
10	B2	unset			65535
11	C2	unset			65535
12	D2	unset			65535
13	E2	unset			65535
14	F2	unset			65535
15	G2	unset			65535
16	H2	unset			65535
17	A3	unset			65535
18	B3	unset			65535
19	C3	unset			65535
20	D3	unset			65535
21	E3	unset			65535
22	F3	unset			65535
23	G3	unset			65535
24	H3	unset			65535
25	A4	unset			65535
26	B4	unset			65535
27	C4	unset			65535
28	D4	unset			65535
29	E4	unset			65535
30	F4	unset			65535
31	G4	unset			65535
32	H4	unset			65535
33	A5	unset			65535
34	B5	unset			65535
35	C5	unset			65535
36	D5	unset			65535
37	E5	unset			65535
38	F5	unset			65535
39	G5	unset			65535
40	H5	unset			65535
41	A6	unset			65535
42	B6	unset			65535
43	C6	unset			65535
44	D6	unset			65535
45	E6	unset			65535
46	F6	unset			65535
47	G6	unset			65535
48	H6	unset			65535
49	A7	unset			65535
50	B7	unset			65535
51	C7	unset			65535
52	D7	unset			65535
53	E7	unset			65535
54	F7	unset			65535
55	G7	unset			65535
56	H7	unset			65535
57	A8	Buffer	MES acetate pH 5p5		65535
58	B8	Buffer	MES acetate pH 5p5		65535
59	C8	Buffer	MES acetate pH 5p5		65535
60	D8	Buffer	MES acetate pH 5p5		65535
61	E8	Buffer	MES acetate pH 5p5		65535
62	F8	Buffer	MES acetate pH 5p5		65535
63	G8	Buffer	MES acetate pH 5p5		65535
64	H8	Buffer	MES acetate pH 5p5		65535
65	A9	Load	A1 200 nM		65535
66	B9	Load	A1 200 nM		65535
67	C9	Load	A1 200 nM		65535
68	D9	Load	A1 200 nM		65535
69	E9	Load	A1 200 nM		65535
70	F9	Load	A1 200 nM		65535
71	G9	Load	A1 200 nM		65535
72	H9	Reference Well	MES acetate pH 5p5		65535
73	A10	Sample	Bovine Chymosin		200
74	B10	Sample	Bovine Chymosin		140
75	C10	Sample	Bovine Chymosin		100
76	D10	Sample	Bovine Chymosin		80
77	E10	Sample	Bovine Chymosin		60
78	F10	Sample	Bovine Chymosin		40
79	G10	Sample	Bovine Chymosin		20
80	H10	Reference Well	Bovine Chymosin		200
81	A11	Buffer	20 mM Bicarbonate pH 9		65535
82	B11	Buffer	20 mM Bicarbonate pH 9		65535
83	C11	Buffer	20 mM Bicarbonate pH 9		65535
84	D11	Buffer	20 mM Bicarbonate pH 9		65535
85	E11	Buffer	20 mM Bicarbonate pH 9		65535
86	F11	Buffer	20 mM Bicarbonate pH 9		65535
87	G11	Buffer	20 mM Bicarbonate pH 9		65535
88	H11	Buffer	20 mM Bicarbonate pH 9		65535
89	A12	Buffer	MES acetate pH 5p5		65535
90	B12	Buffer	MES acetate pH 5p5		65535
91	C12	Buffer	MES acetate pH 5p5		65535
92	D12	Buffer	MES acetate pH 5p5		65535
93	E12	Buffer	MES acetate pH 5p5		65535
94	F12	Buffer	MES acetate pH 5p5		65535
95	G12	Buffer	MES acetate pH 5p5		65535
96	H12	Buffer	MES acetate pH 5p5		65535

### Sheet: Raw and Aligned Data
Sensor Location	Color	Sensor	Sensor Type	Sensor Info
A4		Ligand Sensor	HIS1K (Anti-Penta-HIS)
B4		Ligand Sensor	HIS1K (Anti-Penta-HIS)
C4		Ligand Sensor	HIS1K (Anti-Penta-HIS)
D4		Ligand Sensor	HIS1K (Anti-Penta-HIS)
E4		Ligand Sensor	HIS1K (Anti-Penta-HIS)
F4		Ligand Sensor	HIS1K (Anti-Penta-HIS)
G4		Ligand Sensor	HIS1K (Anti-Penta-HIS)
H4		Reference Sensor	HIS1K (Anti-Penta-HIS)

### Sheet: Result Table
Selected	Include	Index	Color	Sensor Location	Sensor Type	Sensor Info	Replicate Group	Baseline Loc.	Assoc. (Sample) Loc.	Sample ID	Dissoc. Loc.	Loading Well Location	Loading Sample ID	Cycle	Conc. (nM)	Response	KD (M)	KD Error	kon(1/Ms)	kon Error	kdis(1/s)	kdis Error	RMax	RMax Error	kobs(1/s)	Req	Req/Rmax(%)	Full X^2	Full R^2	SSG KD	SSG Rmax	SSG R^2
x		0	-14261055	A4	HIS1K (Anti-Penta-HIS)		N/A	A8	A10	Bovine Chymosin	A8	A9	A1 200 nM	1	200	0.1664
x		1	-3721216	B4	HIS1K (Anti-Penta-HIS)		N/A	B8	B10	Bovine Chymosin	B8	B9	A1 200 nM	1	140	0.1595
x	x	2	-12144190	C4	HIS1K (Anti-Penta-HIS)		N/A	C8	C10	Bovine Chymosin	C8	C9	A1 200 nM	1	100	0.1611	5.653e-09	6.255e-11	175600	1591	0.0009926	6.304e-06	0.1641	0.0004	0.01855	0.1553	94.6	0.0128	0.9796	3.8e-08	0.2062	0.9771
x	x	3	-8992723	D4	HIS1K (Anti-Penta-HIS)		N/A	D8	D10	Bovine Chymosin	D8	D9	A1 200 nM	1	80	0.1373	4.929e-09	5.962e-11	204700	2031	0.001009	6.981e-06	0.1423	0.0004	0.01739	0.1341	94.2	0.0114	0.9753	3.8e-08	0.2062	0.9771
x	x	4	-1264826	E4	HIS1K (Anti-Penta-HIS)		N/A	E8	E10	Bovine Chymosin	E8	E9	A1 200 nM	1	60	0.1249	3.766e-09	5.161e-11	220500	2340	0.0008305	7.199e-06	0.1331	0.0004	0.01406	0.1253	94.1	0.0111	0.9692	3.8e-08	0.2062	0.9771
x	x	5	-4545552	F4	HIS1K (Anti-Penta-HIS)		N/A	F8	F10	Bovine Chymosin	F8	F9	A1 200 nM	1	40	0.1063	3.314e-09	4.283e-11	332800	3606	0.001103	7.773e-06	0.1121	0.0004	0.01441	0.1035	92.3	0.0075	0.9743	3.8e-08	0.2062	0.9771
x	x	6	-14513767	G4	HIS1K (Anti-Penta-HIS)		N/A	G8	G10	Bovine Chymosin	G8	G9	A1 200 nM	1	20	0.0707	1.998e-09	2.747e-11	454400	5142	0.0009077	7.093e-06	0.0822	0.0004	0.009996	0.0748	90.9	0.0032	0.9772	3.8e-08	0.2062	0.9771

### Sheet: Steady State
							Results
								Data Used	Reqs
								Y Weighting
								Chi^2/DoF	2.88745e-05
								R^2	0.977079
								RMax	0.20617	0.0115619
								KD	3.8e-08	±5.5E-09M

### Sheet: Analysis Parameters
2;0:Association; 1: Dissociation; 2: both
1;1: 1:1 model; 2: 2:1; 3: Mass Transport
1;0:local; 1:global
0;0:Full; 1: partial
0;0:Sensor; 1: color; 2:...
0;
1;0:linked; 1: unlinked by sensor; 2: unlinked by compound; 3: ...
1;0: use entire step, 1:use WOI
0;secs, Assoication starts
299.999987792969;Association step ends
0;Dissociation step starts
599.999987792969;Dissociation step ends
0;0: use Req; 1:Response;
