## Supplementary data (including sequences and structures of miBds) for "Clearing the whey: Efficient inhibition and removal of chymosin from whey by de novo designed protein-based inhibitors": BLI_miBd_A1_Cam_Kd_fit.xls

### Sheet: Experiment Summary
Z:\dstw\Chymosin_inhibitor\HIS2_biosensors\HIS2_A1_Kd_trial_Cam_CamS_Chy_in_MESacetate
ExpDescription: Unassigned
ExperimentType: KINETICS
StartDateTime: 10/23/2025 4:25:12 PM
MachineName: INRV0Q2
UserName: Labuser
PlateName: 251023
PlateName2: Unassigned
Instrument Type: OctetRED96e
251023_001.frd (A5)
251023_002.frd (B5)
251023_003.frd (C5)
251023_004.frd (D5)
251023_005.frd (E5)
251023_006.frd (F5)
251023_007.frd (G5)
251023_008.frd (H5)
251023_009.frd (A6)
251023_010.frd (B6)
251023_011.frd (C6)
251023_012.frd (D6)
251023_013.frd (E6)
251023_014.frd (F6)
251023_015.frd (G6)
251023_016.frd (H6)
251023_ExpMethod.fmf
N	Data Name	Assay Time	Flow Rate	Step Type Name	Step Type		Assay Step Number	Step Data Name	Sensor Column	Sample Column	Step Type	Assay Time
1	Baseline	120	1000	Baseline	2		1	Baseline	1	1	Baseline	120
2	Association	300	1000	Association	0		2	Loading	1	2	Loading	300
3	Dissociation	600	1000	Dissociation	1		3	Baseline	1	1	Baseline	120
4	Loading	300	1000	Loading	3		4	Association	1	3	Association	300
5	Custom	600	1000	Custom	7		5	Dissociation	1	1	Dissociation	600
6	Baseline2	600	1000	Baseline	2		6	Baseline	2	4	Baseline	120
							7	Loading	2	5	Loading	300
							8	Baseline	2	4	Baseline	120
							9	Association	2	6	Association	300
							10	Dissociation	2	4	Dissociation	600
Report Info
SW Name: Octet DataAnalysis
SW Version: 11.1.2.9
Date/Time: 10/29/2025 3:34:29 PM

### Sheet: Sensor Tray
Assay Table					Sensor Location and File Name
Step	Step Name	Step Type	Step Time		Number	Sensor Location	Sensor Type	Sensor Info	File Name
1	Baseline	BASELINE	120		1	A5	HIS1K (Anti-Penta-HIS)		Z:\dstw\Chymosin_inhibitor\HIS2_biosensors\HIS2_A1_Kd_trial_Cam_CamS_Chy_in_MESacetate\251023_001.frd
2	Loading	LOADING	300		2	B5	HIS1K (Anti-Penta-HIS)		Z:\dstw\Chymosin_inhibitor\HIS2_biosensors\HIS2_A1_Kd_trial_Cam_CamS_Chy_in_MESacetate\251023_002.frd
3	Baseline	BASELINE	120		3	C5	HIS1K (Anti-Penta-HIS)		Z:\dstw\Chymosin_inhibitor\HIS2_biosensors\HIS2_A1_Kd_trial_Cam_CamS_Chy_in_MESacetate\251023_003.frd
4	Association	ASSOC	300		4	D5	HIS1K (Anti-Penta-HIS)		Z:\dstw\Chymosin_inhibitor\HIS2_biosensors\HIS2_A1_Kd_trial_Cam_CamS_Chy_in_MESacetate\251023_004.frd
5	Dissociation	DISASSOC	600		5	E5	HIS1K (Anti-Penta-HIS)		Z:\dstw\Chymosin_inhibitor\HIS2_biosensors\HIS2_A1_Kd_trial_Cam_CamS_Chy_in_MESacetate\251023_005.frd
					6	F5	HIS1K (Anti-Penta-HIS)		Z:\dstw\Chymosin_inhibitor\HIS2_biosensors\HIS2_A1_Kd_trial_Cam_CamS_Chy_in_MESacetate\251023_006.frd
					7	G5	HIS1K (Anti-Penta-HIS)		Z:\dstw\Chymosin_inhibitor\HIS2_biosensors\HIS2_A1_Kd_trial_Cam_CamS_Chy_in_MESacetate\251023_007.frd
					8	H5	HIS1K (Anti-Penta-HIS)		Z:\dstw\Chymosin_inhibitor\HIS2_biosensors\HIS2_A1_Kd_trial_Cam_CamS_Chy_in_MESacetate\251023_008.frd
					9	A6	HIS1K (Anti-Penta-HIS)		Z:\dstw\Chymosin_inhibitor\HIS2_biosensors\HIS2_A1_Kd_trial_Cam_CamS_Chy_in_MESacetate\251023_009.frd
					10	B6	HIS1K (Anti-Penta-HIS)		Z:\dstw\Chymosin_inhibitor\HIS2_biosensors\HIS2_A1_Kd_trial_Cam_CamS_Chy_in_MESacetate\251023_010.frd
					11	C6	HIS1K (Anti-Penta-HIS)		Z:\dstw\Chymosin_inhibitor\HIS2_biosensors\HIS2_A1_Kd_trial_Cam_CamS_Chy_in_MESacetate\251023_011.frd
					12	D6	HIS1K (Anti-Penta-HIS)		Z:\dstw\Chymosin_inhibitor\HIS2_biosensors\HIS2_A1_Kd_trial_Cam_CamS_Chy_in_MESacetate\251023_012.frd
					13	E6	HIS1K (Anti-Penta-HIS)		Z:\dstw\Chymosin_inhibitor\HIS2_biosensors\HIS2_A1_Kd_trial_Cam_CamS_Chy_in_MESacetate\251023_013.frd
					14	F6	HIS1K (Anti-Penta-HIS)		Z:\dstw\Chymosin_inhibitor\HIS2_biosensors\HIS2_A1_Kd_trial_Cam_CamS_Chy_in_MESacetate\251023_014.frd
					15	G6	HIS1K (Anti-Penta-HIS)		Z:\dstw\Chymosin_inhibitor\HIS2_biosensors\HIS2_A1_Kd_trial_Cam_CamS_Chy_in_MESacetate\251023_015.frd
					16	H6	HIS1K (Anti-Penta-HIS)		Z:\dstw\Chymosin_inhibitor\HIS2_biosensors\HIS2_A1_Kd_trial_Cam_CamS_Chy_in_MESacetate\251023_016.frd

### Sheet: Processing Parameters
Processing Parameters
Subtraction Type:	No Subtraction
Align Y:	Yes
	Step to Align:	Baseline
	Time (seconds):	0.1	119.8
Inter-step Correction:	Baseline
S-G Filtering	ON
Analysis Parameters
Step to Analyze	Association & Dissociation
Model:	1 to 1
Fitting	Local Partial
Window of Interest:	Association (secs):	0	300
	Dissociation (secs):	0	600
Steady State Analysis
	Fit using Data	Req
Sensors Analyzed
	A5-H5
	B5-H5
	C5-H5
	D5-H5
	E5-H5
	F5-H5
	G5-H5
	A6-G6
	B6-G6
	C6-G6
	D6-G6
	E6-G6
	F6-G6

### Sheet: Sensor Data
Well Number	Well Location	Sensor	Sensor Type	Sensor Info	File Name
1	A1	Empty
2	B1	Empty
3	C1	Empty
4	D1	Empty
5	E1	Empty
6	F1	Empty
7	G1	Empty
8	H1	Empty
9	A2	Empty
10	B2	Empty
11	C2	Empty
12	D2	Empty
13	E2	Empty
14	F2	Empty
15	G2	Empty
16	H2	Empty
17	A3	Empty
18	B3	Empty
19	C3	Empty
20	D3	Empty
21	E3	Empty
22	F3	Empty
23	G3	Empty
24	H3	Empty
25	A4	Empty
26	B4	Empty
27	C4	Empty
28	D4	Empty
29	E4	Empty
30	F4	Empty
31	G4	Empty
32	H4	Empty
33	A5	Ligand Sensor	HIS1K (Anti-Penta-HIS)		Z:\dstw\Chymosin_inhibitor\HIS2_biosensors\HIS2_A1_Kd_trial_Cam_CamS_Chy_in_MESacetate\251023_001.frd
34	B5	Ligand Sensor	HIS1K (Anti-Penta-HIS)		Z:\dstw\Chymosin_inhibitor\HIS2_biosensors\HIS2_A1_Kd_trial_Cam_CamS_Chy_in_MESacetate\251023_002.frd
35	C5	Ligand Sensor	HIS1K (Anti-Penta-HIS)		Z:\dstw\Chymosin_inhibitor\HIS2_biosensors\HIS2_A1_Kd_trial_Cam_CamS_Chy_in_MESacetate\251023_003.frd
36	D5	Ligand Sensor	HIS1K (Anti-Penta-HIS)		Z:\dstw\Chymosin_inhibitor\HIS2_biosensors\HIS2_A1_Kd_trial_Cam_CamS_Chy_in_MESacetate\251023_004.frd
37	E5	Ligand Sensor	HIS1K (Anti-Penta-HIS)		Z:\dstw\Chymosin_inhibitor\HIS2_biosensors\HIS2_A1_Kd_trial_Cam_CamS_Chy_in_MESacetate\251023_005.frd
38	F5	Ligand Sensor	HIS1K (Anti-Penta-HIS)		Z:\dstw\Chymosin_inhibitor\HIS2_biosensors\HIS2_A1_Kd_trial_Cam_CamS_Chy_in_MESacetate\251023_006.frd
39	G5	Ligand Sensor	HIS1K (Anti-Penta-HIS)		Z:\dstw\Chymosin_inhibitor\HIS2_biosensors\HIS2_A1_Kd_trial_Cam_CamS_Chy_in_MESacetate\251023_007.frd
40	H5	Reference Sensor	HIS1K (Anti-Penta-HIS)		Z:\dstw\Chymosin_inhibitor\HIS2_biosensors\HIS2_A1_Kd_trial_Cam_CamS_Chy_in_MESacetate\251023_008.frd
41	A6	Ligand Sensor	HIS1K (Anti-Penta-HIS)		Z:\dstw\Chymosin_inhibitor\HIS2_biosensors\HIS2_A1_Kd_trial_Cam_CamS_Chy_in_MESacetate\251023_009.frd
42	B6	Ligand Sensor	HIS1K (Anti-Penta-HIS)		Z:\dstw\Chymosin_inhibitor\HIS2_biosensors\HIS2_A1_Kd_trial_Cam_CamS_Chy_in_MESacetate\251023_010.frd
43	C6	Ligand Sensor	HIS1K (Anti-Penta-HIS)		Z:\dstw\Chymosin_inhibitor\HIS2_biosensors\HIS2_A1_Kd_trial_Cam_CamS_Chy_in_MESacetate\251023_011.frd
44	D6	Ligand Sensor	HIS1K (Anti-Penta-HIS)		Z:\dstw\Chymosin_inhibitor\HIS2_biosensors\HIS2_A1_Kd_trial_Cam_CamS_Chy_in_MESacetate\251023_012.frd
45	E6	Ligand Sensor	HIS1K (Anti-Penta-HIS)		Z:\dstw\Chymosin_inhibitor\HIS2_biosensors\HIS2_A1_Kd_trial_Cam_CamS_Chy_in_MESacetate\251023_013.frd
46	F6	Ligand Sensor	HIS1K (Anti-Penta-HIS)		Z:\dstw\Chymosin_inhibitor\HIS2_biosensors\HIS2_A1_Kd_trial_Cam_CamS_Chy_in_MESacetate\251023_014.frd
47	G6	Reference Sensor	HIS1K (Anti-Penta-HIS)		Z:\dstw\Chymosin_inhibitor\HIS2_biosensors\HIS2_A1_Kd_trial_Cam_CamS_Chy_in_MESacetate\251023_015.frd
48	H6	Reference Sensor	HIS1K (Anti-Penta-HIS)		Z:\dstw\Chymosin_inhibitor\HIS2_biosensors\HIS2_A1_Kd_trial_Cam_CamS_Chy_in_MESacetate\251023_016.frd
49	A7	Empty
50	B7	Empty
51	C7	Empty
52	D7	Empty
53	E7	Empty
54	F7	Empty
55	G7	Empty
56	H7	Empty
57	A8	Empty
58	B8	Empty
59	C8	Empty
60	D8	Empty
61	E8	Empty
62	F8	Empty
63	G8	Empty
64	H8	Empty
65	A9	Empty
66	B9	Empty
67	C9	Empty
68	D9	Empty
69	E9	Empty
70	F9	Empty
71	G9	Empty
72	H9	Empty
73	A10	Empty
74	B10	Empty
75	C10	Empty
76	D10	Empty
77	E10	Empty
78	F10	Empty
79	G10	Empty
80	H10	Empty
81	A11	Empty
82	B11	Empty
83	C11	Empty
84	D11	Empty
85	E11	Empty
86	F11	Empty
87	G11	Empty
88	H11	Empty
89	A12	Empty
90	B12	Empty
91	C12	Empty
92	D12	Empty
93	E12	Empty
94	F12	Empty
95	G12	Empty
96	H12	Empty

### Sheet: Sample Data
Well Number	Well Location	Well Type	Sample ID	Description	Molar Conc.
1	A1	Buffer			65535
2	B1	Buffer	MES acetate pH5p5		65535
3	C1	Buffer	MES acetate pH5p5		65535
4	D1	Buffer	MES acetate pH5p5		65535
5	E1	Buffer	MES acetate pH5p5		65535
6	F1	Buffer	MES acetate pH5p5		65535
7	G1	Buffer	MES acetate pH5p5		65535
8	H1	Buffer	MES acetate pH5p5		65535
9	A2	Load	A1 200 nM		65535
10	B2	Load	A1 200 nM		65535
11	C2	Load	A1 200 nM		65535
12	D2	Load	A1 200 nM		65535
13	E2	Load	A1 200 nM		65535
14	F2	Load	A1 200 nM		65535
15	G2	Load	A1 200 nM		65535
16	H2	Load	MES acetate pH5p5		65535
17	A3	Sample	Camel chy		1000
18	B3	Sample	Camel chy		800
19	C3	Sample	Camel chy		600
20	D3	Sample	Camel chy		400
21	E3	Sample	Camel chy		300
22	F3	Sample	Camel chy		200
23	G3	Sample	Camel chy		100
24	H3	Reference Well	Camel chy		1000
25	A4	Buffer	MES acetate pH5p5		65535
26	B4	Buffer	MES acetate pH5p5		65535
27	C4	Buffer	MES acetate pH5p5		65535
28	D4	Buffer	MES acetate pH5p5		65535
29	E4	Buffer	MES acetate pH5p5		65535
30	F4	Buffer	MES acetate pH5p5		65535
31	G4	Buffer	MES acetate pH5p5		65535
32	H4	Buffer	MES acetate pH5p5		65535
33	A5	Load	A1 200 nM		65535
34	B5	Load	A1 200 nM		65535
35	C5	Load	A1 200 nM		65535
36	D5	Load	A1 200 nM		65535
37	E5	Load	A1 200 nM		65535
38	F5	Load	A1 200 nM		65535
39	G5	Load	A1 200 nM		65535
40	H5	Load	MES acetate pH5p5		65535
41	A6	Sample	Camel chy supreme		200
42	B6	Sample	Camel chy supreme		140
43	C6	Sample	Camel chy supreme		100
44	D6	Sample	Camel chy supreme		80
45	E6	Sample	Camel chy supreme		60
46	F6	Sample	Camel chy supreme		40
47	G6	Sample	Camel chy supreme		20
48	H6	Reference Well	Camel chy supreme		200
49	A7	unset			65535
50	B7	unset			65535
51	C7	unset			65535
52	D7	unset			65535
53	E7	unset			65535
54	F7	unset			65535
55	G7	unset			65535
56	H7	unset			65535
57	A8	unset			65535
58	B8	unset			65535
59	C8	unset			65535
60	D8	unset			65535
61	E8	unset			65535
62	F8	unset			65535
63	G8	unset			65535
64	H8	unset			65535
65	A9	unset			65535
66	B9	unset			65535
67	C9	unset			65535
68	D9	unset			65535
69	E9	unset			65535
70	F9	unset			65535
71	G9	unset			65535
72	H9	unset			65535
73	A10	unset			65535
74	B10	unset			65535
75	C10	unset			65535
76	D10	unset			65535
77	E10	unset			65535
78	F10	unset			65535
79	G10	unset			65535
80	H10	unset			65535
81	A11	unset			65535
82	B11	unset			65535
83	C11	unset			65535
84	D11	unset			65535
85	E11	unset			65535
86	F11	unset			65535
87	G11	unset			65535
88	H11	unset			65535
89	A12	unset			65535
90	B12	unset			65535
91	C12	unset			65535
92	D12	unset			65535
93	E12	unset			65535
94	F12	unset			65535
95	G12	unset			65535
96	H12	unset			65535

### Sheet: Raw and Aligned Data
Sensor Location	Color	Sensor	Sensor Type	Sensor Info
A5		Ligand Sensor	HIS1K (Anti-Penta-HIS)
B5		Ligand Sensor	HIS1K (Anti-Penta-HIS)
C5		Ligand Sensor	HIS1K (Anti-Penta-HIS)
D5		Ligand Sensor	HIS1K (Anti-Penta-HIS)
E5		Ligand Sensor	HIS1K (Anti-Penta-HIS)
F5		Ligand Sensor	HIS1K (Anti-Penta-HIS)
G5		Ligand Sensor	HIS1K (Anti-Penta-HIS)
H5		Reference Sensor	HIS1K (Anti-Penta-HIS)
A6		Ligand Sensor	HIS1K (Anti-Penta-HIS)
B6		Ligand Sensor	HIS1K (Anti-Penta-HIS)
C6		Ligand Sensor	HIS1K (Anti-Penta-HIS)
D6		Ligand Sensor	HIS1K (Anti-Penta-HIS)
E6		Ligand Sensor	HIS1K (Anti-Penta-HIS)
F6		Ligand Sensor	HIS1K (Anti-Penta-HIS)
G6		Reference Sensor	HIS1K (Anti-Penta-HIS)
H6		Reference Sensor	HIS1K (Anti-Penta-HIS)

### Sheet: Result Table
Selected	Include	Index	Color	Sensor Location	Sensor Type	Sensor Info	Replicate Group	Baseline Loc.	Assoc. (Sample) Loc.	Sample ID	Dissoc. Loc.	Loading Well Location	Loading Sample ID	Cycle	Conc. (nM)	Response	KD (M)	kon(1/Ms)	km Error	kdis(1/s)	kdis Error	RMax	kobs(1/s)	kobs Error	Req	Req Error	Req/Rmax(%)	Assoc X^2	Assoc R^2	SSG KD	SSG Rmax	SSG R^2
x		0	-14261055	A5	HIS1K (Anti-Penta-HIS)		N/A	A1	A3	Camel chy	A1	A2	A1 200 nM	1	1000	0.3322
x	x	1	-3721216	B5	HIS1K (Anti-Penta-HIS)		N/A	B1	B3	Camel chy	B1	B2	A1 200 nM	1	800	0.3193	1.698e-07	22390		0.003802	5.566e-05	0.3803	0.02172	0.000237	0.3137	0.0008	82.5	0.022895	0.983351	2.7e-07	0.4152	0.9884
x	x	2	-12144190	C5	HIS1K (Anti-Penta-HIS)		N/A	C1	C3	Camel chy	C1	C2	A1 200 nM	1	600	0.2894	1.586e-07	25170		0.003993	5.673e-05	0.3612	0.0191	0.0002136	0.2856	0.0008	79.1	0.019992	0.983778	2.7e-07	0.4152	0.9884
x	x	3	-8992723	D5	HIS1K (Anti-Penta-HIS)		N/A	D1	D3	Camel chy	D1	D2	A1 200 nM	1	400	0.241	1.258e-07	31230		0.003929	4.702e-05	0.3132	0.01642	0.0001511	0.2382	0.0006	76.1	0.009127	0.99035	2.7e-07	0.4152	0.9884
x	x	4	-1264826	E5	HIS1K (Anti-Penta-HIS)		N/A	E1	E3	Camel chy	E1	E2	A1 200 nM	1	300	0.2125	1.026e-07	35640		0.003655	4.824e-05	0.2828	0.01435	0.000101	0.2107	0.0004	74.5	0.003894	0.995119	2.7e-07	0.4152	0.9884
x	x	5	-4545552	F5	HIS1K (Anti-Penta-HIS)		N/A	F1	F3	Camel chy	F1	F2	A1 200 nM	1	200	0.187	8.755e-08	39890		0.003492	4.517e-05	0.2712	0.01147	8.038e-05	0.1886	0.0005	69.6	0.002532	0.996185	2.7e-07	0.4152	0.9884
x	x	6	-14513767	G5	HIS1K (Anti-Penta-HIS)		N/A	G1	G3	Camel chy	G1	G2	A1 200 nM	1	100	0.0899	1.022e-07	31170		0.003184	4.318e-05	0.2199	0.006301	0.0001562	0.1088	0.0014	49.5	0.003937	0.983425	2.7e-07	0.4152	0.9884
x		7	-363184	A6	HIS1K (Anti-Penta-HIS)		N/A	A4	A6	Camel chy supreme	A4	A5	A1 200 nM	1	200	0.4583
x		8	-6631722	B6	HIS1K (Anti-Penta-HIS)		N/A	B4	B6	Camel chy supreme	B4	B5	A1 200 nM	1	140	0.3661
x		9	-14789540	C6	HIS1K (Anti-Penta-HIS)		N/A	C4	C6	Camel chy supreme	C4	C5	A1 200 nM	1	100	0.2314
x		10	-13797661	D6	HIS1K (Anti-Penta-HIS)		N/A	D4	D6	Camel chy supreme	D4	D5	A1 200 nM	1	80	0.1768
x		11	-3277662	E6	HIS1K (Anti-Penta-HIS)		N/A	E4	E6	Camel chy supreme	E4	E5	A1 200 nM	1	60	0.1017
x		12	-9165123	F6	HIS1K (Anti-Penta-HIS)		N/A	F4	F6	Camel chy supreme	F4	F5	A1 200 nM	1	40	0.0156

### Sheet: Steady State
							Results
								Data Used	Reqs
								Y Weighting
								Chi^2/DoF	7.78436e-05
								R^2	0.988362
								RMax	0.415233	0.0166736
								KD	2.7e-07	±2.8E-08M

### Sheet: Analysis Parameters
2;0:Association; 1: Dissociation; 2: both
1;1: 1:1 model; 2: 2:1; 3: Mass Transport
0;0:local; 1:global
1;0:Full; 1: partial
1;0:Sensor; 1: color; 2:...
0;
1;0:linked; 1: unlinked by sensor; 2: unlinked by compound; 3: ...
1;0: use entire step, 1:use WOI
0;secs, Assoication starts
299.999987792969;Association step ends
0;Dissociation step starts
600;Dissociation step ends
0;0: use Req; 1:Response;
