## Supplementary data (including sequences and structures of miBds) for "Clearing the whey: Efficient inhibition and removal of chymosin from whey by de novo designed protein-based inhibitors": BLI_miBd_A1_CamS_Kd_fit.xls

### Sheet: Result Table
Selected	Include	Index	Color	Sensor Location	Sensor Type	Sensor Info	Replicate Group	Baseline Loc.	Assoc. (Sample) Loc.	Sample ID	Dissoc. Loc.	Loading Well Location	Loading Sample ID	Cycle	Conc. (nM)	Response	KD (M)	kon(1/Ms)	km Error	kdis(1/s)	kdis Error	RMax	kobs(1/s)	kobs Error	Req	Req Error	Req/Rmax(%)	Assoc X^2	Assoc R^2	SSG KD	SSG Rmax	SSG R^2
x		0	-14261055	A5	HIS1K (Anti-Penta-HIS)		N/A	A1	A3	Camel chy	A1	A2	A1 200 nM	1	1000	0.3322
x		1	-3721216	B5	HIS1K (Anti-Penta-HIS)		N/A	B1	B3	Camel chy	B1	B2	A1 200 nM	1	800	0.3193
x		2	-12144190	C5	HIS1K (Anti-Penta-HIS)		N/A	C1	C3	Camel chy	C1	C2	A1 200 nM	1	600	0.2894
x		3	-8992723	D5	HIS1K (Anti-Penta-HIS)		N/A	D1	D3	Camel chy	D1	D2	A1 200 nM	1	400	0.241
x		4	-1264826	E5	HIS1K (Anti-Penta-HIS)		N/A	E1	E3	Camel chy	E1	E2	A1 200 nM	1	300	0.2125
x		5	-4545552	F5	HIS1K (Anti-Penta-HIS)		N/A	F1	F3	Camel chy	F1	F2	A1 200 nM	1	200	0.187
x		6	-14513767	G5	HIS1K (Anti-Penta-HIS)		N/A	G1	G3	Camel chy	G1	G2	A1 200 nM	1	100	0.0899
x	x	7	-363184	A6	HIS1K (Anti-Penta-HIS)		N/A	A4	A6	Camel chy supreme	A4	A5	A1 200 nM	1	200	0.4583	6.948e-08	57420		0.00399	5.613e-05	0.6155	0.01547	0.0001931	0.4568	0.0016	74.2	0.060034	0.982623	24000000	5.70036e+13	0.9414
x	x	8	-6631722	B6	HIS1K (Anti-Penta-HIS)		N/A	B4	B6	Camel chy supreme	B4	B5	A1 200 nM	1	140	0.3661	5.237e-08	72300		0.003787	5.602e-05	0.5048	0.01391	0.0001537	0.3674	0.0012	72.8	0.028765	0.987826	24000000	5.70036e+13	0.9414
x	x	9	-14789540	C6	HIS1K (Anti-Penta-HIS)		N/A	C4	C6	Camel chy supreme	C4	C5	A1 200 nM	1	100	0.2314	4.887e-08	73590		0.003596	4.912e-05	0.3559	0.01096	8.127e-05	0.2391	0.0006	67.2	0.004354	0.995929	24000000	5.70036e+13	0.9414
x	x	10	-13797661	D6	HIS1K (Anti-Penta-HIS)		N/A	D4	D6	Camel chy supreme	D4	D5	A1 200 nM	1	80	0.1768	4.837e-08	72680		0.003515	6.163e-05	0.2998	0.00933	6.43e-05	0.1868	0.0005	62.3	0.001868	0.997145	24000000	5.70036e+13	0.9414
x	x	11	-3277662	E6	HIS1K (Anti-Penta-HIS)		N/A	E4	E6	Camel chy supreme	E4	E5	A1 200 nM	1	60	0.1017	9.283e-08	44610		0.004141	0.0001231	0.2893	0.006817	4.949e-05	0.1136	0.0004	39.3	0.000446	0.998082	24000000	5.70036e+13	0.9414
x	x	12	-9165123	F6	HIS1K (Anti-Penta-HIS)		N/A	F4	F6	Camel chy supreme	F4	F5	A1 200 nM	1	40	0.0156	1.429e-08	148000		0.002116	0.0002236	0.03	0.008038	0.0002528	0.0221	0.0003	73.7	0.000425	0.953099	24000000	5.70036e+13	0.9414

### Sheet: Steady State
							Results
								Data Used	Reqs
								Y Weighting
								Chi^2/DoF	0.0018894
								R^2	0.94143
								RMax	5.70036e+13	2.00105e+20
								KD	24000000	±8.6E13M

### Sheet: Individual Graphs
Index: 0 Color: -14261055 Sensor Location: A5 Sensor Type: HIS1K (Anti-Penta-HIS) Baseline Loc.: A1 Assoc. (Sample) Loc.: A3 Sample ID: Camel chy Dissoc. Loc.: A1 Loading Well Location: A2 Loading Sample ID: A1 200 nM Cycle: 1 Conc. (nM): 1000 Response: 0.3322 KD (M): kon(1/Ms): km Error: kdis(1/s): kdis Error: RMax: kobs(1/s): kobs Error: Req: Req Error: Req/Rmax(%): Assoc X^2: Assoc R^2: SSG KD…																			Index: 1 Color: -3721216 Sensor Location: B5 Sensor Type: HIS1K (Anti-Penta-HIS) Baseline Loc.: B1 Assoc. (Sample) Loc.: B3 Sample ID: Camel chy Dissoc. Loc.: B1 Loading Well Location: B2 Loading Sample ID: A1 200 nM Cycle: 1 Conc. (nM): 800 Response: 0.3193 KD (M): kon(1/Ms): km Error: kdis(1/s): kdis Error: RMax: kobs(1/s): kobs Error: Req: Req Error: Req/Rmax(%): Assoc X^2: Assoc R^2: SSG KD: …
Index: 2 Color: -12144190 Sensor Location: C5 Sensor Type: HIS1K (Anti-Penta-HIS) Baseline Loc.: C1 Assoc. (Sample) Loc.: C3 Sample ID: Camel chy Dissoc. Loc.: C1 Loading Well Location: C2 Loading Sample ID: A1 200 nM Cycle: 1 Conc. (nM): 600 Response: 0.2894 KD (M): kon(1/Ms): km Error: kdis(1/s): kdis Error: RMax: kobs(1/s): kobs Error: Req: Req Error: Req/Rmax(%): Assoc X^2: Assoc R^2: SSG KD:…																			Index: 3 Color: -8992723 Sensor Location: D5 Sensor Type: HIS1K (Anti-Penta-HIS) Baseline Loc.: D1 Assoc. (Sample) Loc.: D3 Sample ID: Camel chy Dissoc. Loc.: D1 Loading Well Location: D2 Loading Sample ID: A1 200 nM Cycle: 1 Conc. (nM): 400 Response: 0.241 KD (M): kon(1/Ms): km Error: kdis(1/s): kdis Error: RMax: kobs(1/s): kobs Error: Req: Req Error: Req/Rmax(%): Assoc X^2: Assoc R^2: SSG KD: S…
Index: 4 Color: -1264826 Sensor Location: E5 Sensor Type: HIS1K (Anti-Penta-HIS) Baseline Loc.: E1 Assoc. (Sample) Loc.: E3 Sample ID: Camel chy Dissoc. Loc.: E1 Loading Well Location: E2 Loading Sample ID: A1 200 nM Cycle: 1 Conc. (nM): 300 Response: 0.2125 KD (M): kon(1/Ms): km Error: kdis(1/s): kdis Error: RMax: kobs(1/s): kobs Error: Req: Req Error: Req/Rmax(%): Assoc X^2: Assoc R^2: SSG KD: …																			Index: 5 Color: -4545552 Sensor Location: F5 Sensor Type: HIS1K (Anti-Penta-HIS) Baseline Loc.: F1 Assoc. (Sample) Loc.: F3 Sample ID: Camel chy Dissoc. Loc.: F1 Loading Well Location: F2 Loading Sample ID: A1 200 nM Cycle: 1 Conc. (nM): 200 Response: 0.187 KD (M): kon(1/Ms): km Error: kdis(1/s): kdis Error: RMax: kobs(1/s): kobs Error: Req: Req Error: Req/Rmax(%): Assoc X^2: Assoc R^2: SSG KD: S…
Index: 6 Color: -14513767 Sensor Location: G5 Sensor Type: HIS1K (Anti-Penta-HIS) Baseline Loc.: G1 Assoc. (Sample) Loc.: G3 Sample ID: Camel chy Dissoc. Loc.: G1 Loading Well Location: G2 Loading Sample ID: A1 200 nM Cycle: 1 Conc. (nM): 100 Response: 0.0899 KD (M): kon(1/Ms): km Error: kdis(1/s): kdis Error: RMax: kobs(1/s): kobs Error: Req: Req Error: Req/Rmax(%): Assoc X^2: Assoc R^2: SSG KD:…																			Include: x Index: 7 Color: -363184 Sensor Location: A6 Sensor Type: HIS1K (Anti-Penta-HIS) Baseline Loc.: A4 Assoc. (Sample) Loc.: A6 Sample ID: Camel chy supreme Dissoc. Loc.: A4 Loading Well Location: A5 Loading Sample ID: A1 200 nM Cycle: 1 Conc. (nM): 200 Response: 0.4583 KD (M): 6.948E-08 kon(1/Ms): 5.742E04 km Error: kdis(1/s): 3.990E-03 kdis Error: 5.613E-05 RMax: 0.6155 kobs(1/s): 1.547E-…
Include: x Index: 8 Color: -6631722 Sensor Location: B6 Sensor Type: HIS1K (Anti-Penta-HIS) Baseline Loc.: B4 Assoc. (Sample) Loc.: B6 Sample ID: Camel chy supreme Dissoc. Loc.: B4 Loading Well Location: B5 Loading Sample ID: A1 200 nM Cycle: 1 Conc. (nM): 140 Response: 0.3661 KD (M): 5.237E-08 kon(1/Ms): 7.230E04 km Error: kdis(1/s): 3.787E-03 kdis Error: 5.602E-05 RMax: 0.5048 kobs(1/s): 1.391E…																			Include: x Index: 9 Color: -14789540 Sensor Location: C6 Sensor Type: HIS1K (Anti-Penta-HIS) Baseline Loc.: C4 Assoc. (Sample) Loc.: C6 Sample ID: Camel chy supreme Dissoc. Loc.: C4 Loading Well Location: C5 Loading Sample ID: A1 200 nM Cycle: 1 Conc. (nM): 100 Response: 0.2314 KD (M): 4.887E-08 kon(1/Ms): 7.359E04 km Error: kdis(1/s): 3.596E-03 kdis Error: 4.912E-05 RMax: 0.3559 kobs(1/s): 1.096…
Include: x Index: 10 Color: -13797661 Sensor Location: D6 Sensor Type: HIS1K (Anti-Penta-HIS) Baseline Loc.: D4 Assoc. (Sample) Loc.: D6 Sample ID: Camel chy supreme Dissoc. Loc.: D4 Loading Well Location: D5 Loading Sample ID: A1 200 nM Cycle: 1 Conc. (nM): 80 Response: 0.1768 KD (M): 4.837E-08 kon(1/Ms): 7.268E04 km Error: kdis(1/s): 3.515E-03 kdis Error: 6.163E-05 RMax: 0.2998 kobs(1/s): 9.330…																			Include: x Index: 11 Color: -3277662 Sensor Location: E6 Sensor Type: HIS1K (Anti-Penta-HIS) Baseline Loc.: E4 Assoc. (Sample) Loc.: E6 Sample ID: Camel chy supreme Dissoc. Loc.: E4 Loading Well Location: E5 Loading Sample ID: A1 200 nM Cycle: 1 Conc. (nM): 60 Response: 0.1017 KD (M): 9.283E-08 kon(1/Ms): 4.461E04 km Error: kdis(1/s): 4.141E-03 kdis Error: 1.231E-04 RMax: 0.2893 kobs(1/s): 6.817E…
Include: x Index: 12 Color: -9165123 Sensor Location: F6 Sensor Type: HIS1K (Anti-Penta-HIS) Baseline Loc.: F4 Assoc. (Sample) Loc.: F6 Sample ID: Camel chy supreme Dissoc. Loc.: F4 Loading Well Location: F5 Loading Sample ID: A1 200 nM Cycle: 1 Conc. (nM): 40 Response: 0.0156 KD (M): 1.429E-08 kon(1/Ms): 1.480E05 km Error: kdis(1/s): 2.116E-03 kdis Error: 2.236E-04 RMax: 0.03 kobs(1/s): 8.038E-0…

### Sheet: Analysis Parameters
2;0:Association; 1: Dissociation; 2: both
1;1: 1:1 model; 2: 2:1; 3: Mass Transport
0;0:local; 1:global
1;0:Full; 1: partial
1;0:Sensor; 1: color; 2:...
0;
1;0:linked; 1: unlinked by sensor; 2: unlinked by compound; 3: ...
1;0: use entire step, 1:use WOI
0;secs, Assoication starts
299.999987792969;Association step ends
0;Dissociation step starts
600;Dissociation step ends
0;0: use Req; 1:Response;
