## Supplementary data (including sequences and structures of miBds) for "Clearing the whey: Efficient inhibition and removal of chymosin from whey by de novo designed protein-based inhibitors": BLI_miBd_C3_Bov_Kd_fit.xls

### Sheet: Experiment Summary
Z:\dstw\Chymosin_inhibitor\HIS2_biosensors\HIS2_c3_Kd_trial_Bov_Chy
ExpDescription: Unassigned
ExperimentType: KINETICS
StartDateTime: 10/28/2025 4:14:41 PM
MachineName: INRV0Q2
UserName: Labuser
PlateName: 251028
PlateName2: Unassigned
Instrument Type: OctetRED96e
251028_001.frd (A5)
251028_002.frd (B5)
251028_003.frd (C5)
251028_004.frd (D5)
251028_005.frd (E5)
251028_006.frd (F5)
251028_007.frd (G5)
251028_008.frd (H5)
251028_ExpMethod.fmf
N	Data Name	Assay Time	Flow Rate	Step Type Name	Step Type		Assay Step Number	Step Data Name	Sensor Column	Sample Column	Step Type	Assay Time
1	Baseline	120	1000	Baseline	2		1	Baseline	1	1	Baseline	120
2	Association	300	1000	Association	0		2	Loading	1	2	Loading	300
3	Dissociation	600	1000	Dissociation	1		3	Baseline	1	1	Baseline	120
4	Loading	300	1000	Loading	3		4	Association	1	3	Association	300
							5	Dissociation	1	1	Dissociation	600
Report Info
SW Name: Octet DataAnalysis
SW Version: 11.1.2.9
Date/Time: 10/29/2025 3:52:40 PM

### Sheet: Sensor Tray
Assay Table					Sensor Location and File Name
Step	Step Name	Step Type	Step Time		Number	Sensor Location	Sensor Type	Sensor Info	File Name
1	Baseline	BASELINE	120		1	A5	HIS1K (Anti-Penta-HIS)		Z:\dstw\Chymosin_inhibitor\HIS2_biosensors\HIS2_c3_Kd_trial_Bov_Chy\251028_001.frd
2	Loading	LOADING	300		2	B5	HIS1K (Anti-Penta-HIS)		Z:\dstw\Chymosin_inhibitor\HIS2_biosensors\HIS2_c3_Kd_trial_Bov_Chy\251028_002.frd
3	Baseline	BASELINE	240		3	C5	HIS1K (Anti-Penta-HIS)		Z:\dstw\Chymosin_inhibitor\HIS2_biosensors\HIS2_c3_Kd_trial_Bov_Chy\251028_003.frd
4	Association	ASSOC	300		4	D5	HIS1K (Anti-Penta-HIS)		Z:\dstw\Chymosin_inhibitor\HIS2_biosensors\HIS2_c3_Kd_trial_Bov_Chy\251028_004.frd
5	Dissociation	DISASSOC	600		5	E5	HIS1K (Anti-Penta-HIS)		Z:\dstw\Chymosin_inhibitor\HIS2_biosensors\HIS2_c3_Kd_trial_Bov_Chy\251028_005.frd
					6	F5	HIS1K (Anti-Penta-HIS)		Z:\dstw\Chymosin_inhibitor\HIS2_biosensors\HIS2_c3_Kd_trial_Bov_Chy\251028_006.frd
					7	G5	HIS1K (Anti-Penta-HIS)		Z:\dstw\Chymosin_inhibitor\HIS2_biosensors\HIS2_c3_Kd_trial_Bov_Chy\251028_007.frd
					8	H5	HIS1K (Anti-Penta-HIS)		Z:\dstw\Chymosin_inhibitor\HIS2_biosensors\HIS2_c3_Kd_trial_Bov_Chy\251028_008.frd

### Sheet: Sample Data
Well Number	Well Location	Well Type	Sample ID	Description	Molar Conc.
1	A1	Buffer	MES acetate pH 5p5		65535
2	B1	Buffer	MES acetate pH 5p5		65535
3	C1	Buffer	MES acetate pH 5p5		65535
4	D1	Buffer	MES acetate pH 5p5		65535
5	E1	Buffer	MES acetate pH 5p5		65535
6	F1	Buffer	MES acetate pH 5p5		65535
7	G1	Buffer	MES acetate pH 5p5		65535
8	H1	Buffer	MES acetate pH 5p5		65535
9	A2	Load	C3 200 nM		65535
10	B2	Load	C3 200 nM		65535
11	C2	Load	C3 200 nM		65535
12	D2	Load	C3 200 nM		65535
13	E2	Load	C3 200 nM		65535
14	F2	Load	C3 200 nM		65535
15	G2	Load	C3 200 nM		65535
16	H2	Load	MES acetate pH 5p5		65535
17	A3	Sample	Bovine Chymosin		1000
18	B3	Sample	Bovine Chymosin		500
19	C3	Sample	Bovine Chymosin		250
20	D3	Sample	Bovine Chymosin		125
21	E3	Sample	Bovine Chymosin		62
22	F3	Sample	Bovine Chymosin		31
23	G3	Sample	Bovine Chymosin		16
24	H3	Sample	Bovine Chymosin		1000
25	A4	unset			65535
26	B4	unset			65535
27	C4	unset			65535
28	D4	unset			65535
29	E4	unset			65535
30	F4	unset			65535
31	G4	unset			65535
32	H4	unset			65535
33	A5	unset			65535
34	B5	unset			65535
35	C5	unset			65535
36	D5	unset			65535
37	E5	unset			65535
38	F5	unset			65535
39	G5	unset			65535
40	H5	unset			65535
41	A6	unset			65535
42	B6	unset			65535
43	C6	unset			65535
44	D6	unset			65535
45	E6	unset			65535
46	F6	unset			65535
47	G6	unset			65535
48	H6	unset			65535
49	A7	unset			65535
50	B7	unset			65535
51	C7	unset			65535
52	D7	unset			65535
53	E7	unset			65535
54	F7	unset			65535
55	G7	unset			65535
56	H7	unset			65535
57	A8	unset			65535
58	B8	unset			65535
59	C8	unset			65535
60	D8	unset			65535
61	E8	unset			65535
62	F8	unset			65535
63	G8	unset			65535
64	H8	unset			65535
65	A9	unset			65535
66	B9	unset			65535
67	C9	unset			65535
68	D9	unset			65535
69	E9	unset			65535
70	F9	unset			65535
71	G9	unset			65535
72	H9	unset			65535
73	A10	unset			65535
74	B10	unset			65535
75	C10	unset			65535
76	D10	unset			65535
77	E10	unset			65535
78	F10	unset			65535
79	G10	unset			65535
80	H10	unset			65535
81	A11	unset			65535
82	B11	unset			65535
83	C11	unset			65535
84	D11	unset			65535
85	E11	unset			65535
86	F11	unset			65535
87	G11	unset			65535
88	H11	unset			65535
89	A12	unset			65535
90	B12	unset			65535
91	C12	unset			65535
92	D12	unset			65535
93	E12	unset			65535
94	F12	unset			65535
95	G12	unset			65535
96	H12	unset			65535

### Sheet: Raw and Aligned Data
Sensor Location	Color	Sensor	Sensor Type	Sensor Info
A5		Ligand Sensor	HIS1K (Anti-Penta-HIS)
B5		Ligand Sensor	HIS1K (Anti-Penta-HIS)
C5		Ligand Sensor	HIS1K (Anti-Penta-HIS)
D5		Ligand Sensor	HIS1K (Anti-Penta-HIS)
E5		Ligand Sensor	HIS1K (Anti-Penta-HIS)
F5		Ligand Sensor	HIS1K (Anti-Penta-HIS)
G5		Ligand Sensor	HIS1K (Anti-Penta-HIS)
H5		Reference Sensor	HIS1K (Anti-Penta-HIS)

### Sheet: Result Table
Selected	Include	Index	Color	Sensor Location	Sensor Type	Sensor Info	Replicate Group	Baseline Loc.	Assoc. (Sample) Loc.	Sample ID	Dissoc. Loc.	Loading Well Location	Loading Sample ID	Cycle	Conc. (nM)	Response	KD (M)	KD Error	kon(1/Ms)	kon Error	kdis(1/s)	kdis Error	RMax	RMax Error	kobs(1/s)	Req	Req/Rmax(%)	Full X^2	Full R^2	SSG KD	SSG Rmax	SSG R^2
x		0	-14261055	A5	HIS1K (Anti-Penta-HIS)		N/A	A1	A3	Bovine Chymosin	A1	A2	C3 200 nM	1	1000	0.1417
x	x	1	-3721216	B5	HIS1K (Anti-Penta-HIS)		N/A	B1	B3	Bovine Chymosin	B1	B2	C3 200 nM	1	500	0.1271	4.752e-08	6.055e-10	31200	351.7	0.001483	8.81e-06	0.1309	0.0004	0.01708	0.1196	91.3	0.0108	0.9796	6.3e-08	0.1377	0.9934
x	x	2	-12144190	C5	HIS1K (Anti-Penta-HIS)		N/A	C1	C3	Bovine Chymosin	C1	C2	C3 200 nM	1	250	0.1206	3.03e-08	4.406e-10	49770	643.9	0.001508	1.001e-05	0.1274	0.0006	0.01395	0.1136	89.2	0.0117	0.9756	6.3e-08	0.1377	0.9934
x	x	3	-8992723	D5	HIS1K (Anti-Penta-HIS)		N/A	D1	D3	Bovine Chymosin	D1	D2	C3 200 nM	1	125	0.0888	1.936e-08	2.082e-10	65250	625.4	0.001263	6.149e-06	0.1064	0.0005	0.009419	0.0922	86.6	0.0029	0.9891	6.3e-08	0.1377	0.9934
x		4	-1264826	E5	HIS1K (Anti-Penta-HIS)		N/A	E1	E3	Bovine Chymosin	E1	E2	C3 200 nM	1	62	0.0698
x	x	5	-4545552	F5	HIS1K (Anti-Penta-HIS)		N/A	F1	F3	Bovine Chymosin	F1	F2	C3 200 nM	1	31	0.0414	3.731e-09	6.452e-11	229300	3336	0.0008556	7.998e-06	0.0492	0.0003	0.007964	0.0439	89.3	0.0013	0.9752	6.3e-08	0.1377	0.9934
x		6	-14513767	G5	HIS1K (Anti-Penta-HIS)		N/A	G1	G3	Bovine Chymosin	G1	G2	C3 200 nM	1	16	0.0431

### Sheet: Steady State
							Results
								Data Used	Reqs
								Y Weighting
								Chi^2/DoF	1.16413e-05
								R^2	0.993425
								RMax	0.137741	0.00324342
								KD	6.3e-08	±5.7E-09M

### Sheet: Individual Graphs
Index: 0 Color: -14261055 Sensor Location: A5 Sensor Type: HIS1K (Anti-Penta-HIS) Baseline Loc.: A1 Assoc. (Sample) Loc.: A3 Sample ID: Bovine Chymosin Dissoc. Loc.: A1 Loading Well Location: A2 Loading Sample ID: C3 200 nM Cycle: 1 Conc. (nM): 1000 Response: 0.1417 KD (M): KD Error: kon(1/Ms): kon Error: kdis(1/s): kdis Error: RMax: RMax Error: kobs(1/s): Req: Req/Rmax(%): Full X^2: Full R^2: SS…																			Include: x Index: 1 Color: -3721216 Sensor Location: B5 Sensor Type: HIS1K (Anti-Penta-HIS) Baseline Loc.: B1 Assoc. (Sample) Loc.: B3 Sample ID: Bovine Chymosin Dissoc. Loc.: B1 Loading Well Location: B2 Loading Sample ID: C3 200 nM Cycle: 1 Conc. (nM): 500 Response: 0.1271 KD (M): 4.752E-08 KD Error: 6.055E-10 kon(1/Ms): 3.120E04 kon Error: 3.517E02 kdis(1/s): 1.483E-03 kdis Error: 8.810E-06 RM…
Include: x Index: 2 Color: -12144190 Sensor Location: C5 Sensor Type: HIS1K (Anti-Penta-HIS) Baseline Loc.: C1 Assoc. (Sample) Loc.: C3 Sample ID: Bovine Chymosin Dissoc. Loc.: C1 Loading Well Location: C2 Loading Sample ID: C3 200 nM Cycle: 1 Conc. (nM): 250 Response: 0.1206 KD (M): 3.030E-08 KD Error: 4.406E-10 kon(1/Ms): 4.977E04 kon Error: 6.439E02 kdis(1/s): 1.508E-03 kdis Error: 1.001E-05 R…																			Include: x Index: 3 Color: -8992723 Sensor Location: D5 Sensor Type: HIS1K (Anti-Penta-HIS) Baseline Loc.: D1 Assoc. (Sample) Loc.: D3 Sample ID: Bovine Chymosin Dissoc. Loc.: D1 Loading Well Location: D2 Loading Sample ID: C3 200 nM Cycle: 1 Conc. (nM): 125 Response: 0.0888 KD (M): 1.936E-08 KD Error: 2.082E-10 kon(1/Ms): 6.525E04 kon Error: 6.254E02 kdis(1/s): 1.263E-03 kdis Error: 6.149E-06 RM…
Index: 4 Color: -1264826 Sensor Location: E5 Sensor Type: HIS1K (Anti-Penta-HIS) Baseline Loc.: E1 Assoc. (Sample) Loc.: E3 Sample ID: Bovine Chymosin Dissoc. Loc.: E1 Loading Well Location: E2 Loading Sample ID: C3 200 nM Cycle: 1 Conc. (nM): 62 Response: 0.0698 KD (M): KD Error: kon(1/Ms): kon Error: kdis(1/s): kdis Error: RMax: RMax Error: kobs(1/s): Req: Req/Rmax(%): Full X^2: Full R^2: SSG K…																			Include: x Index: 5 Color: -4545552 Sensor Location: F5 Sensor Type: HIS1K (Anti-Penta-HIS) Baseline Loc.: F1 Assoc. (Sample) Loc.: F3 Sample ID: Bovine Chymosin Dissoc. Loc.: F1 Loading Well Location: F2 Loading Sample ID: C3 200 nM Cycle: 1 Conc. (nM): 31 Response: 0.0414 KD (M): 3.731E-09 KD Error: 6.452E-11 kon(1/Ms): 2.293E05 kon Error: 3.336E03 kdis(1/s): 8.556E-04 kdis Error: 7.998E-06 RMa…
Index: 6 Color: -14513767 Sensor Location: G5 Sensor Type: HIS1K (Anti-Penta-HIS) Baseline Loc.: G1 Assoc. (Sample) Loc.: G3 Sample ID: Bovine Chymosin Dissoc. Loc.: G1 Loading Well Location: G2 Loading Sample ID: C3 200 nM Cycle: 1 Conc. (nM): 16 Response: 0.0431 KD (M): KD Error: kon(1/Ms): kon Error: kdis(1/s): kdis Error: RMax: RMax Error: kobs(1/s): Req: Req/Rmax(%): Full X^2: Full R^2: SSG …

### Sheet: Analysis Parameters
2;0:Association; 1: Dissociation; 2: both
1;1: 1:1 model; 2: 2:1; 3: Mass Transport
1;0:local; 1:global
0;0:Full; 1: partial
0;0:Sensor; 1: color; 2:...
0;
1;0:linked; 1: unlinked by sensor; 2: unlinked by compound; 3: ...
1;0: use entire step, 1:use WOI
0;secs, Assoication starts
299.999987792969;Association step ends
0;Dissociation step starts
599.999987792969;Dissociation step ends
0;0: use Req; 1:Response;
