## Supplementary data (including sequences and structures of miBds) for "Clearing the whey: Efficient inhibition and removal of chymosin from whey by de novo designed protein-based inhibitors": BLI_miBd_H2_Bovine_Kd_fit.xls

### Sheet: Experiment Summary
Z:\dstw\Chymosin_inhibitor\H1SK_biosensors\H2_CCs_CC_BC_affinity_recording_with_H1SK_his_trial1
ExpDescription: Unassigned
ExperimentType: KINETICS
StartDateTime: 10/9/2025 10:20:51 AM
MachineName: INRV0Q2
UserName: Labuser
PlateName: 251008
PlateName2: Unassigned
Instrument Type: OctetRED96e
251008_001.frd (A7)
251008_002.frd (B7)
251008_003.frd (C7)
251008_004.frd (D7)
251008_005.frd (E7)
251008_006.frd (F7)
251008_007.frd (G7)
251008_008.frd (H7)
251008_ExpMethod.fmf
N	Data Name	Assay Time	Flow Rate	Step Type Name	Step Type		Assay Step Number	Step Data Name	Sensor Column	Sample Column	Step Type	Assay Time
1	Baseline	60	1000	Baseline	2		1	Baseline	1	5	Baseline	60
2	Association	300	1000	Association	0		2	Loading	1	6	Loading	300
3	Dissociation	900	1000	Dissociation	1		3	Baseline	1	5	Baseline	60
4	Baseline2	300	1000	Baseline	2		4	Baseline2	1	7	Baseline	300
5	Loading	300	1000	Loading	3		5	Association	1	8	Association	300
6	Regeneration	5	1000	Regeneration	6		6	Dissociation	1	7	Dissociation	900
7	Urea_wash	120	1000	Baseline	2		7	Baseline	1	9	Baseline	60
							8	Association	1	10	Association	300
							9	Dissociation	1	9	Dissociation	900
							10	Baseline	1	11	Baseline	60
							11	Association	1	12	Association	300
							12	Dissociation	1	11	Dissociation	900
Report Info
SW Name: Octet DataAnalysis
SW Version: 11.1.2.9
Date/Time: 10/29/2025 2:49:38 PM

### Sheet: Sensor Tray
Assay Table					Sensor Location and File Name
Step	Step Name	Step Type	Step Time		Number	Sensor Location	Sensor Type	Sensor Info	File Name
1	Baseline	BASELINE	60		1	A7	HIS1K (Anti-Penta-HIS)		Z:\dstw\Chymosin_inhibitor\H1SK_biosensors\H2_CCs_CC_BC_affinity_recording_with_H1SK_his_trial1\251008_001.frd
2	Loading	LOADING	300		2	B7	HIS1K (Anti-Penta-HIS)		Z:\dstw\Chymosin_inhibitor\H1SK_biosensors\H2_CCs_CC_BC_affinity_recording_with_H1SK_his_trial1\251008_002.frd
3	Baseline	BASELINE	60		3	C7	HIS1K (Anti-Penta-HIS)		Z:\dstw\Chymosin_inhibitor\H1SK_biosensors\H2_CCs_CC_BC_affinity_recording_with_H1SK_his_trial1\251008_003.frd
4	Baseline2	BASELINE	300		4	D7	HIS1K (Anti-Penta-HIS)		Z:\dstw\Chymosin_inhibitor\H1SK_biosensors\H2_CCs_CC_BC_affinity_recording_with_H1SK_his_trial1\251008_004.frd
5	Association	ASSOC	300		5	E7	HIS1K (Anti-Penta-HIS)		Z:\dstw\Chymosin_inhibitor\H1SK_biosensors\H2_CCs_CC_BC_affinity_recording_with_H1SK_his_trial1\251008_005.frd
6	Dissociation	DISASSOC	900		6	F7	HIS1K (Anti-Penta-HIS)		Z:\dstw\Chymosin_inhibitor\H1SK_biosensors\H2_CCs_CC_BC_affinity_recording_with_H1SK_his_trial1\251008_006.frd
7	Baseline	BASELINE	60		7	G7	HIS1K (Anti-Penta-HIS)		Z:\dstw\Chymosin_inhibitor\H1SK_biosensors\H2_CCs_CC_BC_affinity_recording_with_H1SK_his_trial1\251008_007.frd
8	Association	ASSOC	300		8	H7	HIS1K (Anti-Penta-HIS)		Z:\dstw\Chymosin_inhibitor\H1SK_biosensors\H2_CCs_CC_BC_affinity_recording_with_H1SK_his_trial1\251008_008.frd
9	Dissociation	DISASSOC	900
10	Baseline	BASELINE	60
11	Association	ASSOC	300
12	Dissociation	DISASSOC	900

### Sheet: Processing Parameters
Processing Parameters
Subtraction Type:	Average Reference Sensors
Align Y:	Yes
	Step to Align:	Baseline
	Time (seconds):	0.1	299.8
Inter-step Correction:	Association
S-G Filtering	ON
Analysis Parameters
Step to Analyze	Association & Dissociation
Model:	1 to 1
Fitting	Local Partial
Window of Interest:	Association (secs):	0	300
	Dissociation (secs):	0	900
Steady State Analysis
	Fit using Data	Req
Sensors Analyzed
	A7-H7
	B7-H7
	C7-H7
	D7-H7
	E7-H7
	F7-H7
	G7-H7

### Sheet: Sensor Data
Well Number	Well Location	Sensor	Sensor Type	Sensor Info	File Name
1	A1	Empty
2	B1	Empty
3	C1	Empty
4	D1	Empty
5	E1	Empty
6	F1	Empty
7	G1	Empty
8	H1	Empty
9	A2	Empty
10	B2	Empty
11	C2	Empty
12	D2	Empty
13	E2	Empty
14	F2	Empty
15	G2	Empty
16	H2	Empty
17	A3	Empty
18	B3	Empty
19	C3	Empty
20	D3	Empty
21	E3	Empty
22	F3	Empty
23	G3	Empty
24	H3	Empty
25	A4	Empty
26	B4	Empty
27	C4	Empty
28	D4	Empty
29	E4	Empty
30	F4	Empty
31	G4	Empty
32	H4	Empty
33	A5	Empty
34	B5	Empty
35	C5	Empty
36	D5	Empty
37	E5	Empty
38	F5	Empty
39	G5	Empty
40	H5	Empty
41	A6	Empty
42	B6	Empty
43	C6	Empty
44	D6	Empty
45	E6	Empty
46	F6	Empty
47	G6	Empty
48	H6	Empty
49	A7	Ligand Sensor	HIS1K (Anti-Penta-HIS)		Z:\dstw\Chymosin_inhibitor\H1SK_biosensors\H2_CCs_CC_BC_affinity_recording_with_H1SK_his_trial1\251008_001.frd
50	B7	Ligand Sensor	HIS1K (Anti-Penta-HIS)		Z:\dstw\Chymosin_inhibitor\H1SK_biosensors\H2_CCs_CC_BC_affinity_recording_with_H1SK_his_trial1\251008_002.frd
51	C7	Ligand Sensor	HIS1K (Anti-Penta-HIS)		Z:\dstw\Chymosin_inhibitor\H1SK_biosensors\H2_CCs_CC_BC_affinity_recording_with_H1SK_his_trial1\251008_003.frd
52	D7	Ligand Sensor	HIS1K (Anti-Penta-HIS)		Z:\dstw\Chymosin_inhibitor\H1SK_biosensors\H2_CCs_CC_BC_affinity_recording_with_H1SK_his_trial1\251008_004.frd
53	E7	Ligand Sensor	HIS1K (Anti-Penta-HIS)		Z:\dstw\Chymosin_inhibitor\H1SK_biosensors\H2_CCs_CC_BC_affinity_recording_with_H1SK_his_trial1\251008_005.frd
54	F7	Ligand Sensor	HIS1K (Anti-Penta-HIS)		Z:\dstw\Chymosin_inhibitor\H1SK_biosensors\H2_CCs_CC_BC_affinity_recording_with_H1SK_his_trial1\251008_006.frd
55	G7	Ligand Sensor	HIS1K (Anti-Penta-HIS)		Z:\dstw\Chymosin_inhibitor\H1SK_biosensors\H2_CCs_CC_BC_affinity_recording_with_H1SK_his_trial1\251008_007.frd
56	H7	Reference Sensor	HIS1K (Anti-Penta-HIS)		Z:\dstw\Chymosin_inhibitor\H1SK_biosensors\H2_CCs_CC_BC_affinity_recording_with_H1SK_his_trial1\251008_008.frd
57	A8	Empty
58	B8	Empty
59	C8	Empty
60	D8	Empty
61	E8	Empty
62	F8	Empty
63	G8	Empty
64	H8	Empty
65	A9	Empty
66	B9	Empty
67	C9	Empty
68	D9	Empty
69	E9	Empty
70	F9	Empty
71	G9	Empty
72	H9	Empty
73	A10	Empty
74	B10	Empty
75	C10	Empty
76	D10	Empty
77	E10	Empty
78	F10	Empty
79	G10	Empty
80	H10	Empty
81	A11	Empty
82	B11	Empty
83	C11	Empty
84	D11	Empty
85	E11	Empty
86	F11	Empty
87	G11	Empty
88	H11	Empty
89	A12	Empty
90	B12	Empty
91	C12	Empty
92	D12	Empty
93	E12	Empty
94	F12	Empty
95	G12	Empty
96	H12	Empty

### Sheet: Sample Data
Well Number	Well Location	Well Type	Sample ID	Description	Molar Conc.
1	A1	unset			65535
2	B1	unset			65535
3	C1	unset			65535
4	D1	unset			65535
5	E1	unset			65535
6	F1	unset			65535
7	G1	unset			65535
8	H1	unset			65535
9	A2	unset			65535
10	B2	unset			65535
11	C2	unset			65535
12	D2	unset			65535
13	E2	unset			65535
14	F2	unset			65535
15	G2	unset			65535
16	H2	unset			65535
17	A3	unset			65535
18	B3	unset			65535
19	C3	unset			65535
20	D3	unset			65535
21	E3	unset			65535
22	F3	unset			65535
23	G3	unset			65535
24	H3	unset			65535
25	A4	unset			65535
26	B4	unset			65535
27	C4	unset			65535
28	D4	unset			65535
29	E4	unset			65535
30	F4	unset			65535
31	G4	unset			65535
32	H4	unset			65535
33	A5	Buffer			65535
34	B5	Buffer			65535
35	C5	Buffer			65535
36	D5	Buffer			65535
37	E5	Buffer			65535
38	F5	Buffer			65535
39	G5	Buffer			65535
40	H5	Buffer			65535
41	A6	Load			65535
42	B6	Load			65535
43	C6	Load			65535
44	D6	Load			65535
45	E6	Load			65535
46	F6	Load			65535
47	G6	Load			65535
48	H6	Load			65535
49	A7	Buffer			65535
50	B7	Buffer			65535
51	C7	Buffer			65535
52	D7	Buffer			65535
53	E7	Buffer			65535
54	F7	Buffer			65535
55	G7	Buffer			65535
56	H7	Buffer			65535
57	A8	Sample			1000
58	B8	Sample			800
59	C8	Sample			600
60	D8	Sample			400
61	E8	Sample			200
62	F8	Sample			100
63	G8	Sample			50
64	H8	Reference Well			1000
65	A9	Buffer			65535
66	B9	Buffer			65535
67	C9	Buffer			65535
68	D9	Buffer			65535
69	E9	Buffer			65535
70	F9	Buffer			65535
71	G9	Buffer			65535
72	H9	Buffer			65535
73	A10	Sample			80
74	B10	Sample			50
75	C10	Sample			30
76	D10	Sample			10
77	E10	Sample			5
78	F10	Sample			2
79	G10	Sample			1
80	H10	Reference Well			80
81	A11	Buffer			65535
82	B11	Buffer			65535
83	C11	Buffer			65535
84	D11	Buffer			65535
85	E11	Buffer			65535
86	F11	Buffer			65535
87	G11	Buffer			65535
88	H11	Buffer			65535
89	A12	Sample			120
90	B12	Sample			100
91	C12	Sample			80
92	D12	Sample			60
93	E12	Sample			40
94	F12	Sample			20
95	G12	Sample			10
96	H12	Reference Well			120

### Sheet: Raw and Aligned Data
Sensor Location	Color	Sensor	Sensor Type	Sensor Info
A7		Ligand Sensor	HIS1K (Anti-Penta-HIS)
B7		Ligand Sensor	HIS1K (Anti-Penta-HIS)
C7		Ligand Sensor	HIS1K (Anti-Penta-HIS)
D7		Ligand Sensor	HIS1K (Anti-Penta-HIS)
E7		Ligand Sensor	HIS1K (Anti-Penta-HIS)
F7		Ligand Sensor	HIS1K (Anti-Penta-HIS)
G7		Ligand Sensor	HIS1K (Anti-Penta-HIS)
H7		Reference Sensor	HIS1K (Anti-Penta-HIS)

### Sheet: Result Table
Selected	Include	Index	Color	Sensor Location	Sensor Type	Sensor Info	Replicate Group	Baseline Loc.	Assoc. (Sample) Loc.	Sample ID	Dissoc. Loc.	Loading Well Location	Loading Sample ID	Cycle	Conc. (nM)	Response	KD (M)	kon(1/Ms)	km Error	kdis(1/s)	kdis Error	RMax	kobs(1/s)	kobs Error	Req	Req Error	Req/Rmax(%)	Assoc X^2	Assoc R^2	SSG KD	SSG Rmax	SSG R^2
x		0	-14261055	A7	HIS1K (Anti-Penta-HIS)		Camel chymosin	A7	A8		A7	A6		1	1000	0.238
x		1	-3721216	A7	HIS1K (Anti-Penta-HIS)		Camel chymosin +	A9	A10		A9	A6		1	80	0.4509
x	x	2	-12144190	A7	HIS1K (Anti-Penta-HIS)		Bovine Chymosin	A11	A12		A11	A6		1	120	0.2447	7.696e-08	139100		0.0107	8.992e-05	0.3884	0.02739	0.0001782	0.2366	0.0003	60.9	0.004342	0.994161	8.3e-08	0.4186	0.9815
x		3	-8992723	B7	HIS1K (Anti-Penta-HIS)		Camel chymosin	B7	B8		B7	B6		1	800	0.2553
x		4	-1264826	B7	HIS1K (Anti-Penta-HIS)		Camel chymosin +	B9	B10		B9	B6		1	50	0.3954
x	x	5	-4545552	B7	HIS1K (Anti-Penta-HIS)		Bovine Chymosin	B11	B12		B11	B6		1	100	0.2454	7.361e-08	145400		0.0107	8.753e-05	0.4123	0.02524	0.0001604	0.2375	0.0003	57.6	0.004293	0.994575	8.3e-08	0.4186	0.9815
x		6	-14513767	C7	HIS1K (Anti-Penta-HIS)		Camel chymosin	C7	C8		C7	C6		1	600	0.2335
x		7	-363184	C7	HIS1K (Anti-Penta-HIS)		Camel chymosin +	C9	C10		C9	C6		1	30	0.313
x	x	8	-6631722	C7	HIS1K (Anti-Penta-HIS)		Bovine Chymosin	C11	C12		C11	C6		1	80	0.2094	6.422e-08	161700		0.01038	8.165e-05	0.3641	0.02332	0.0001628	0.202	0.0003	55.5	0.003843	0.993561	8.3e-08	0.4186	0.9815
x		9	-14789540	D7	HIS1K (Anti-Penta-HIS)		Camel chymosin	D7	D8		D7	D6		1	400	0.1947
x		10	-13797661	D7	HIS1K (Anti-Penta-HIS)		Camel chymosin +	D9	D10		D9	D6		1	10	0.1466
x	x	11	-3277662	D7	HIS1K (Anti-Penta-HIS)		Bovine Chymosin	D11	D12		D11	D6		1	60	0.2083	6.59e-08	168500		0.0111	7.279e-05	0.4086	0.02121	0.0001213	0.1947	0.0003	47.7	0.002412	0.995946	8.3e-08	0.4186	0.9815
x		12	-9165123	E7	HIS1K (Anti-Penta-HIS)		Camel chymosin	E7	E8		E7	E6		1	200	0.1255
x		13	-3221939	E7	HIS1K (Anti-Penta-HIS)		Camel chymosin +	E9	E10		E9	E6		1	5	0.0805
x	x	14	-6229	E7	HIS1K (Anti-Penta-HIS)		Bovine Chymosin	E11	E12		E11	E6		1	40	0.1411	5.851e-08	180500		0.01056	7.685e-05	0.3204	0.01778	0.0001039	0.1301	0.0002	40.6	0.001134	0.996192	8.3e-08	0.4186	0.9815
x		15	-2672170	F7	HIS1K (Anti-Penta-HIS)		Camel chymosin	F7	F8		F7	F6		1	100	0.0842
x		16	-15506239	F7	HIS1K (Anti-Penta-HIS)		Camel chymosin +	F9	F10		F9	F6		1	2	0.0395
x	x	17	-10209280	F7	HIS1K (Anti-Penta-HIS)		Bovine Chymosin	F11	F12		F11	F6		1	20	0.0824	6.302e-08	167300		0.01054	9.421e-05	0.3006	0.01389	9.492e-05	0.0724	0.0002	24.1	0.000408	0.995875	8.3e-08	0.4186	0.9815
x		18	-14437950	G7	HIS1K (Anti-Penta-HIS)		Camel chymosin	G7	G8		G7	G6		1	50	0.0692
x		19	-12859347	G7	HIS1K (Anti-Penta-HIS)		Camel chymosin +	G9	G10		G9	G6		1	1	0.0197
x	x	20	-8998074	G7	HIS1K (Anti-Penta-HIS)		Bovine Chymosin	G11	G12		G11	G6		1	10	0.0396	7.313e-08	152500		0.01115	0.0001117	0.3551	0.01268	0.0001172	0.0427	0.0001	12	0.000254	0.993123	8.3e-08	0.4186	0.9815

### Sheet: Steady State
8.3							Results
								Data Used	Reqs
								Y Weighting
								Chi^2/DoF	0.000137872
								R^2	0.981453
								RMax	0.41861	0.0442808
								KD	8.3e-08	±1.7E-08M

### Sheet: Analysis Parameters
2;0:Association; 1: Dissociation; 2: both
1;1: 1:1 model; 2: 2:1; 3: Mass Transport
0;0:local; 1:global
1;0:Full; 1: partial
0;0:Sensor; 1: color; 2:...
0;
1;0:linked; 1: unlinked by sensor; 2: unlinked by compound; 3: ...
1;0: use entire step, 1:use WOI
0;secs, Assoication starts
300;Association step ends
0;Dissociation step starts
900;Dissociation step ends
0;0: use Req; 1:Response;
