## Supplementary data (including sequences and structures of miBds) for "Clearing the whey: Efficient inhibition and removal of chymosin from whey by de novo designed protein-based inhibitors": BLI_miBd_H2_Camel_Kd_fit.xls

### Sheet: Result Table
Selected	Include	Index	Color	Sensor Location	Sensor Type	Sensor Info	Replicate Group	Baseline Loc.	Assoc. (Sample) Loc.	Sample ID	Dissoc. Loc.	Loading Well Location	Loading Sample ID	Cycle	Conc. (nM)	Response	KD (M)	kon(1/Ms)	km Error	kdis(1/s)	kdis Error	RMax	kobs(1/s)	kobs Error	Req	Req Error	Req/Rmax(%)	Assoc X^2	Assoc R^2	SSG KD	SSG Rmax	SSG R^2
x	x	0	-14261055	A7	HIS1K (Anti-Penta-HIS)		Camel chymosin	A7	A8		A7	A6		1	1000	0.238	4.355e-07	81710		0.03558	0.0006031	0.3383	0.1173	0.001262	0.2357	0.0002	69.7	0.003843	0.982655	3e-07	0.329	0.9763
x		1	-3721216	A7	HIS1K (Anti-Penta-HIS)		Camel chymosin +	A9	A10		A9	A6		1	80	0.4509
x		2	-12144190	A7	HIS1K (Anti-Penta-HIS)		Bovine Chymosin	A11	A12		A11	A6		1	120	0.2447
x	x	3	-8992723	B7	HIS1K (Anti-Penta-HIS)		Camel chymosin	B7	B8		B7	B6		1	800	0.2553	3.528e-07	96360		0.03399	0.0005787	0.3627	0.1111	0.001119	0.2517	0.0002	69.4	0.00403	0.984734	3e-07	0.329	0.9763
x		4	-1264826	B7	HIS1K (Anti-Penta-HIS)		Camel chymosin +	B9	B10		B9	B6		1	50	0.3954
x		5	-4545552	B7	HIS1K (Anti-Penta-HIS)		Bovine Chymosin	B11	B12		B11	B6		1	100	0.2454
x	x	6	-14513767	C7	HIS1K (Anti-Penta-HIS)		Camel chymosin	C7	C8		C7	C6		1	600	0.2335	3.181e-07	103600		0.03297	0.0005975	0.3515	0.09515	0.000973	0.2297	0.0002	65.3	0.004031	0.984018	3e-07	0.329	0.9763
x		7	-363184	C7	HIS1K (Anti-Penta-HIS)		Camel chymosin +	C9	C10		C9	C6		1	30	0.313
x		8	-6631722	C7	HIS1K (Anti-Penta-HIS)		Bovine Chymosin	C11	C12		C11	C6		1	80	0.2094
x	x	9	-14789540	D7	HIS1K (Anti-Penta-HIS)		Camel chymosin	D7	D8		D7	D6		1	400	0.1947	2.546e-07	123300		0.0314	0.000575	0.3163	0.08072	0.001132	0.1933	0.0003	61.1	0.006128	0.96923	3e-07	0.329	0.9763
x		10	-13797661	D7	HIS1K (Anti-Penta-HIS)		Camel chymosin +	D9	D10		D9	D6		1	10	0.1466
x		11	-3277662	D7	HIS1K (Anti-Penta-HIS)		Bovine Chymosin	D11	D12		D11	D6		1	60	0.2083
x	x	12	-9165123	E7	HIS1K (Anti-Penta-HIS)		Camel chymosin	E7	E8		E7	E6		1	200	0.1255	3.251e-07	95010		0.03088	0.0006031	0.3069	0.04989	0.001169	0.1169	0.0004	38.1	0.009318	0.911843	3e-07	0.329	0.9763
x		13	-3221939	E7	HIS1K (Anti-Penta-HIS)		Camel chymosin +	E9	E10		E9	E6		1	5	0.0805
x		14	-6229	E7	HIS1K (Anti-Penta-HIS)		Bovine Chymosin	E11	E12		E11	E6		1	40	0.1411
x	x	15	-2672170	F7	HIS1K (Anti-Penta-HIS)		Camel chymosin	F7	F8		F7	F6		1	100	0.0842				0.03882	0.0007234		0.03431	0.000946	0.0797	0.0004		0.007811	0.875123	3e-07	0.329	0.9763
x		16	-15506239	F7	HIS1K (Anti-Penta-HIS)		Camel chymosin +	F9	F10		F9	F6		1	2	0.0395
x		17	-10209280	F7	HIS1K (Anti-Penta-HIS)		Bovine Chymosin	F11	F12		F11	F6		1	20	0.0824
x	x	18	-14437950	G7	HIS1K (Anti-Penta-HIS)		Camel chymosin	G7	G8		G7	G6		1	50	0.0692				0.0418	0.0009917		0.01942	0.0005105	0.0571	0.0004		0.004387	0.901215	3e-07	0.329	0.9763
x		19	-12859347	G7	HIS1K (Anti-Penta-HIS)		Camel chymosin +	G9	G10		G9	G6		1	1	0.0197
x		20	-8998074	G7	HIS1K (Anti-Penta-HIS)		Bovine Chymosin	G11	G12		G11	G6		1	10	0.0396

### Sheet: Steady State
3							Results
								Data Used	Reqs
								Y Weighting
								Chi^2/DoF	0.000183305
								R^2	0.976337
								RMax	0.329018	0.0212955
								KD	3e-07	±5.3E-08M

### Sheet: Analysis Parameters
2;0:Association; 1: Dissociation; 2: both
1;1: 1:1 model; 2: 2:1; 3: Mass Transport
0;0:local; 1:global
1;0:Full; 1: partial
0;0:Sensor; 1: color; 2:...
0;
1;0:linked; 1: unlinked by sensor; 2: unlinked by compound; 3: ...
1;0: use entire step, 1:use WOI
0;secs, Assoication starts
300;Association step ends
0;Dissociation step starts
900;Dissociation step ends
0;0: use Req; 1:Response;
