## Supplementary data (including sequences and structures of miBds) for "Clearing the whey: Efficient inhibition and removal of chymosin from whey by de novo designed protein-based inhibitors": binder_to_target_positions.csv

target	target_pos	binder_pos_list	binder_pos_count	interaction_types
A0	11	27	1	Hydrophobic
A0	14	31	1	Hydrogen_Bond
A0	15	31	1	Hydrogen_Bond
A0	34	38	1	Salt_Bridge
A0	77	34	1	Hydrophobic
A0	79	37	1	Hydrogen_Bond
A0	112	1,3,29	3	Hydrogen_Bond,Hydrophobic
A0	116	7,30	2	Hydrogen_Bond,Hydrophobic
A0	118	27	1	Salt_Bridge
A0	190	45	1	Hydrophobic
A0	214	42	1	Hydrophobic
A0	216	38	1	Salt_Bridge
A0	220	35	1	Hydrogen_Bond
A0	221	35	1	Hydrogen_Bond
A0	243	70	1	Hydrophobic
A0	245	68	1	Hydrogen_Bond
A0	279	28	1	Salt_Bridge
A0	280	21	1	Hydrogen_Bond
A0	291	60	1	Hydrogen_Bond
A0	292	43,60	2	Hydrophobic,Salt_Bridge
A0	295	42,46	2	Hydrophobic,Salt_Bridge
A1	11	27	1	Hydrophobic
A1	14	31	1	Hydrogen_Bond
A1	15	31	1	Hydrogen_Bond
A1	34	38	1	Salt_Bridge
A1	77	34	1	Hydrophobic
A1	79	37	1	Hydrogen_Bond
A1	112	1,3,29	3	Hydrogen_Bond,Hydrophobic
A1	116	7,30	2	Hydrogen_Bond,Hydrophobic
A1	118	27	1	Salt_Bridge
A1	190	45	1	Hydrophobic
A1	214	42	1	Hydrophobic
A1	216	38	1	Salt_Bridge
A1	220	35	1	Hydrogen_Bond
A1	221	35	1	Hydrogen_Bond
A1	243	70	1	Hydrophobic
A1	245	68	1	Hydrogen_Bond
A1	279	28	1	Salt_Bridge
A1	280	21	1	Hydrogen_Bond
A1	291	60	1	Hydrogen_Bond
A1	292	43,60	2	Hydrophobic,Salt_Bridge
A1	295	42,46	2	Hydrophobic,Salt_Bridge
A2	12	21	1	Hydrogen_Bond
A2	15	18	1	Hydrogen_Bond
A2	34	11	1	Salt_Bridge
A2	39	4	1	Hydrogen_Bond
A2	76	48	1	Hydrogen_Bond
A2	79	15	1	Hydrogen_Bond
A2	80	15	1	Hydrogen_Bond
A2	112	41	1	Hydrophobic
A2	116	22,38	2	Hydrogen_Bond,Hydrophobic
A2	118	22	1	Salt_Bridge
A2	190	4,7	2	Hydrogen_Bond,Hydrophobic
A2	216	11	1	Salt_Bridge
A2	218	11	1	Hydrogen_Bond
A2	219	11	1	Hydrogen_Bond
A2	220	14	1	Hydrogen_Bond
A2	221	14	1	Hydrogen_Bond
A2	245	24	1	Salt_Bridge
A2	247	24	1	Salt_Bridge
A2	277	21	1	Hydrogen_Bond
A2	279	21,25	2	Salt_Bridge
A2	280	25	1	Hydrophobic
A2	282	24	1	Hydrophobic,Pi_Cation_Interaction
A2	284	21	1	Hydrogen_Bond
A2	288	13,14,17	3	Hydrogen_Bond,Hydrophobic
A2	290	10,13	2	Hydrophobic
A2	292	9,53	2	Hydrophobic,Salt_Bridge
A2	295	3,7	2	Hydrophobic,Salt_Bridge
A2	297	10	1	Hydrophobic
A3	11	43	1	Hydrophobic
A3	12	44	1	Hydrogen_Bond,Hydrophobic
A3	15	47	1	Hydrogen_Bond
A3	34	54	1	Salt_Bridge
A3	77	50	1	Hydrophobic
A3	78	10	1	Hydrogen_Bond
A3	79	13	1	Hydrophobic
A3	112	21	1	Hydrophobic
A3	113	49,50	2	Hydrophobic
A3	116	42,43,46	3	Hydrogen_Bond,Hydrophobic
A3	118	43	1	Salt_Bridge
A3	190	61	1	Hydrogen_Bond
A3	216	54	1	Salt_Bridge
A3	218	51	1	Hydrogen_Bond
A3	220	51	1	Hydrogen_Bond
A3	221	51	1	Hydrogen_Bond
A3	243	20,23	2	Hydrogen_Bond,Pi_Cation_Interaction
A3	279	44	1	Salt_Bridge
A3	288	51	1	Hydrogen_Bond
A3	290	55	1	Hydrophobic
A3	292	6,9,59	3	Hydrophobic,Salt_Bridge
A3	293	62	1	Hydrogen_Bond
A3	295	58,62	2	Hydrophobic,Salt_Bridge
A4	11	40	1	Hydrophobic
A4	12	37	1	Hydrophobic
A4	15	40	1	Hydrogen_Bond
A4	32	47	1	Hydrogen_Bond
A4	34	47	1	Salt_Bridge
A4	78	50	1	Hydrogen_Bond
A4	79	42,46	2	Hydrogen_Bond
A4	112	35	1	Salt_Bridge
A4	113	43	1	Hydrophobic
A4	114	43	1	Hydrophobic
A4	116	35,39	2	Hydrogen_Bond,Hydrophobic
A4	119	43	1	Pi_Stack
A4	122	43	1	Hydrophobic
A4	189	55	1	Hydrogen_Bond
A4	190	51,55	2	Hydrogen_Bond,Hydrophobic
A4	214	51	1	Hydrophobic
A4	216	47	1	Salt_Bridge
A4	218	47	1	Hydrogen_Bond
A4	219	44,48	2	Hydrogen_Bond
A4	220	41,44	2	Hydrogen_Bond
A4	221	44	1	Hydrogen_Bond
A4	243	20,24	2	Hydrophobic
A4	245	38	1	Hydrogen_Bond
A4	277	41	1	Hydrogen_Bond
A4	279	37,41	2	Salt_Bridge
A4	288	45	1	Hydrophobic
A4	292	10	1	Salt_Bridge
A4	295	52,55	2	Hydrophobic,Salt_Bridge
A4	297	52	1	Hydrophobic
A5	11	57	1	Hydrogen_Bond
A5	34	42,46	2	Salt_Bridge
A5	79	22	1	Hydrophobic
A5	112	21	1	Salt_Bridge
A5	190	35,38	2	Hydrogen_Bond,Hydrophobic
A5	214	38	1	Hydrophobic
A5	216	42,46	2	Salt_Bridge
A5	218	46	1	Hydrogen_Bond
A5	219	42	1	Hydrogen_Bond
A5	221	52	1	Hydrogen_Bond
A5	243	12,55	2	Hydrophobic
A5	245	52	1	Hydrogen_Bond
A5	279	56	1	Hydrogen_Bond
A5	280	56	1	Hydrogen_Bond
A5	282	59	1	Pi_Cation_Interaction
A5	290	41,44	2	Hydrophobic
A5	291	23	1	Hydrogen_Bond
A5	292	23,30	2	Hydrophobic,Salt_Bridge
A5	293	37	1	Hydrogen_Bond
A5	295	37,38	2	Hydrophobic,Salt_Bridge
A5	297	41,42	2	Hydrophobic
A6	11	8	1	Hydrophobic
A6	12	4,8	2	Hydrophobic
A6	13	5,9	2	Hydrogen_Bond,Salt_Bridge
A6	32	13	1	Hydrophobic
A6	39	22	1	Salt_Bridge
A6	78	13	1	Hydrogen_Bond
A6	79	11,12	2	Hydrogen_Bond
A6	81	40	1	Hydrogen_Bond
A6	113	13	1	Hydrophobic
A6	114	13	1	Hydrophobic
A6	116	7,51	2	Hydrogen_Bond,Hydrophobic
A6	119	13	1	Hydrophobic
A6	122	13	1	Hydrophobic
A6	190	19	1	Hydrogen_Bond,Hydrophobic
A6	214	19	1	Hydrophobic
A6	218	14	1	Hydrogen_Bond
A6	219	15	1	Hydrogen_Bond
A6	243	49,53	2	Hydrophobic
A6	245	46	1	Salt_Bridge
A6	277	5,9	2	Hydrogen_Bond
A6	279	5,9	2	Salt_Bridge
A6	280	2	1	Hydrogen_Bond
A6	282	2	1	Pi_Cation_Interaction
A6	290	16,17	2	Hydrogen_Bond,Hydrophobic
A6	295	19	1	Hydrophobic
A7	11	8	1	Hydrophobic
A7	12	5	1	Hydrophobic
A7	14	8	1	Hydrogen_Bond
A7	15	8	1	Hydrogen_Bond
A7	32	13	1	Hydrophobic
A7	76	36	1	Hydrophobic
A7	77	13	1	Hydrophobic
A7	78	13	1	Hydrogen_Bond
A7	79	12,13	2	Hydrogen_Bond
A7	112	51	1	Salt_Bridge
A7	113	47	1	Hydrophobic
A7	116	4,7,51	3	Hydrogen_Bond,Hydrophobic
A7	118	8	1	Salt_Bridge
A7	122	13	1	Hydrophobic
A7	130	22	1	Hydrophobic
A7	190	19	1	Hydrogen_Bond,Hydrophobic
A7	214	19	1	Hydrophobic
A7	216	14	1	Hydrogen_Bond
A7	218	13	1	Hydrogen_Bond
A7	220	9,11	2	Hydrogen_Bond
A7	243	49,52,53,56	4	Hydrogen_Bond,Hydrophobic
A7	245	50	1	Hydrophobic
A7	247	53	1	Salt_Bridge
A7	277	9	1	Hydrogen_Bond
A7	279	9	1	Salt_Bridge
A7	289	46	1	Hydrogen_Bond
A7	290	16,17,46	3	Hydrogen_Bond,Hydrophobic,Salt_Bridge
A7	293	16	1	Hydrogen_Bond
A7	295	19	1	Hydrophobic
A8	12	26	1	Hydrophobic
A8	14	27	1	Hydrogen_Bond
A8	15	30	1	Hydrophobic
A8	34	37,41	2	Salt_Bridge
A8	39	44	1	Salt_Bridge
A8	76	47	1	Salt_Bridge
A8	77	40	1	Hydrophobic
A8	78	36	1	Hydrogen_Bond
A8	113	33	1	Hydrophobic
A8	114	33	1	Hydrophobic
A8	116	3,29	2	Hydrophobic
A8	117	33	1	Hydrophobic
A8	119	33	1	Hydrophobic
A8	129	45	1	Hydrogen_Bond
A8	130	45	1	Hydrophobic
A8	131	45	1	Hydrogen_Bond
A8	133	48	1	Salt_Bridge
A8	216	41	1	Salt_Bridge
A8	218	37	1	Hydrogen_Bond
A8	242	12	1	Hydrogen_Bond
A8	243	5,8,9,12	4	Hydrogen_Bond,Hydrophobic
A8	247	13	1	Salt_Bridge
A8	277	27	1	Hydrogen_Bond
A8	279	27	1	Salt_Bridge
A8	280	20	1	Hydrophobic
A8	282	13,16,20	3	Hydrophobic
A8	290	35,38	2	Hydrophobic
A8	293	38	1	Hydrogen_Bond
A8	297	38	1	Hydrophobic
B1	11	19,34	2	Hydrogen_Bond,Pi_Stack
B1	12	19	1	Hydrophobic
B1	14	18	1	Hydrogen_Bond
B1	34	8	1	Salt_Bridge
B1	76	2	1	Salt_Bridge
B1	77	9	1	Hydrogen_Bond
B1	79	9,45	2	Hydrogen_Bond,Hydrophobic
B1	112	40	1	Hydrogen_Bond
B1	113	12	1	Hydrophobic
B1	116	33,37	2	Hydrogen_Bond,Hydrophobic
B1	130	1	1	Hydrophobic
B1	190	1,4,5	3	Hydrogen_Bond,Hydrophobic
B1	214	4	1	Hydrophobic
B1	216	8	1	Salt_Bridge
B1	218	8	1	Hydrogen_Bond
B1	220	11,15	2	Hydrogen_Bond
B1	245	21	1	Salt_Bridge
B1	277	18	1	Hydrogen_Bond
B1	279	18	1	Salt_Bridge
B1	280	22,25	2	Hydrogen_Bond
B1	288	7,11	2	Hydrogen_Bond
B1	290	7	1	Hydrophobic
B1	292	3,52	2	Hydrogen_Bond,Pi_Cation_Interaction,Salt_Bridge
B1	295	4	1	Hydrophobic
B1	297	7	1	Hydrophobic
B2	11	22	1	Hydrogen_Bond
B2	12	21	1	Hydrogen_Bond
B2	34	11	1	Salt_Bridge
B2	79	16,45,48	3	Hydrogen_Bond,Hydrophobic
B2	112	41	1	Hydrophobic
B2	113	45	1	Hydrophobic
B2	116	22,38,41	3	Hydrogen_Bond,Hydrophobic,Pi_Stack
B2	118	22	1	Salt_Bridge
B2	130	4	1	Hydrophobic
B2	190	3	1	Hydrogen_Bond
B2	214	7	1	Hydrophobic
B2	216	11	1	Salt_Bridge
B2	218	11,18	2	Hydrogen_Bond
B2	220	14	1	Hydrogen_Bond
B2	221	14,17	2	Hydrogen_Bond
B2	245	20	1	Hydrogen_Bond
B2	247	24	1	Salt_Bridge
B2	277	21	1	Hydrogen_Bond
B2	279	21,25	2	Hydrogen_Bond,Salt_Bridge
B2	282	24	1	Hydrophobic
B2	288	13,14,17	3	Hydrogen_Bond,Hydrophobic
B2	290	10	1	Hydrophobic
B2	292	53,56	2	Hydrophobic,Salt_Bridge
B2	295	7	1	Hydrophobic
B2	297	7,10	2	Hydrophobic
B3	11	47	1	Hydrogen_Bond
B3	12	43	1	Hydrophobic
B3	13	44	1	Hydrogen_Bond
B3	14	47,48	2	Hydrogen_Bond
B3	15	47,51	2	Hydrogen_Bond,Hydrophobic
B3	34	54	1	Salt_Bridge
B3	76	10	1	Hydrogen_Bond
B3	113	50	1	Hydrophobic
B3	116	50	1	Hydrophobic
B3	190	57,61	2	Hydrogen_Bond
B3	214	58	1	Hydrophobic
B3	216	54	1	Salt_Bridge
B3	220	48,51	2	Hydrogen_Bond
B3	221	48	1	Salt_Bridge
B3	243	16,20,23	3	Hydrogen_Bond,Hydrophobic
B3	245	24,41	2	Hydrogen_Bond,Salt_Bridge
B3	279	41,44	2	Salt_Bridge
B3	280	40	1	Hydrophobic
B3	282	24,41	2	Hydrophobic
B3	284	41	1	Hydrogen_Bond
B3	290	55	1	Hydrophobic
B3	292	59	1	Hydrophobic
B3	295	58,62	2	Hydrophobic,Salt_Bridge
B3	297	54,58	2	Hydrophobic
B4	12	45	1	Hydrophobic
B4	14	45	1	Hydrogen_Bond
B4	34	56	1	Salt_Bridge
B4	76	59	1	Hydrogen_Bond
B4	77	52	1	Hydrophobic
B4	79	21,22	2	Hydrophobic
B4	112	26	1	Salt_Bridge
B4	113	51,52	2	Hydrophobic
B4	114	52	1	Hydrophobic
B4	116	44,47,48	3	Hydrophobic
B4	119	52	1	Hydrophobic
B4	122	52	1	Hydrophobic
B4	133	73	1	Salt_Bridge
B4	189	63	1	Hydrogen_Bond
B4	214	60	1	Hydrophobic
B4	216	56	1	Salt_Bridge
B4	220	53	1	Hydrogen_Bond
B4	221	53	1	Hydrogen_Bond
B4	243	28,31	2	Hydrogen_Bond,Hydrophobic
B4	245	28,46,50	3	Hydrogen_Bond,Salt_Bridge
B4	247	28	1	Salt_Bridge
B4	280	36	1	Hydrogen_Bond
B4	288	53	1	Hydrogen_Bond
B4	290	57	1	Hydrophobic
B4	292	10,17,61	3	Hydrophobic,Salt_Bridge
B4	294	64	1	Hydrogen_Bond
B4	295	60,64	2	Hydrogen_Bond,Hydrophobic,Salt_Bridge
B5	11	43	1	Hydrophobic
B5	12	43	1	Hydrophobic
B5	15	43	1	Hydrogen_Bond
B5	34	54	1	Salt_Bridge
B5	112	24,45	2	Hydrophobic,Salt_Bridge
B5	116	43,45,46	3	Hydrogen_Bond,Hydrophobic
B5	119	50	1	Hydrophobic
B5	190	61	1	Hydrophobic
B5	214	58	1	Hydrophobic
B5	216	54	1	Salt_Bridge
B5	220	51	1	Hydrogen_Bond
B5	221	51	1	Hydrogen_Bond
B5	245	44	1	Salt_Bridge
B5	279	40,44	2	Hydrogen_Bond,Salt_Bridge
B5	280	37	1	Hydrophobic
B5	290	55	1	Hydrophobic
B5	292	15,59	2	Hydrophobic,Salt_Bridge
B5	295	58,62	2	Hydrophobic,Salt_Bridge
B6	11	4	1	Hydrogen_Bond
B6	12	5	1	Hydrogen_Bond
B6	76	22	1	Hydrogen_Bond
B6	79	43	1	Hydrophobic
B6	112	51	1	Salt_Bridge
B6	116	7,51	2	Hydrogen_Bond,Hydrophobic
B6	118	4	1	Salt_Bridge
B6	129	26	1	Hydrogen_Bond
B6	190	19,23	2	Hydrogen_Bond,Hydrophobic
B6	223	16	1	Hydrophobic
B6	242	53	1	Hydrogen_Bond
B6	243	46,50	2	Hydrogen_Bond,Hydrophobic
B6	245	46	1	Salt_Bridge
B6	277	9	1	Hydrogen_Bond
B6	279	5	1	Salt_Bridge
B6	282	2	1	Pi_Cation_Interaction
B6	284	9	1	Hydrogen_Bond
B6	288	12	1	Hydrogen_Bond
B6	290	16	1	Hydrophobic
B6	291	42	1	Hydrogen_Bond
B6	295	23	1	Hydrophobic
B6	297	16,19	2	Hydrophobic
B7	11	8	1	Hydrophobic
B7	12	5,9	2	Hydrogen_Bond,Hydrophobic
B7	76	22,36	2	Hydrogen_Bond,Hydrophobic
B7	81	40	1	Hydrogen_Bond
B7	112	51	1	Salt_Bridge
B7	116	7,51	2	Hydrogen_Bond,Hydrophobic
B7	118	8	1	Salt_Bridge
B7	190	19	1	Hydrogen_Bond,Hydrophobic
B7	214	19	1	Hydrophobic
B7	223	16	1	Hydrophobic
B7	245	46	1	Salt_Bridge
B7	279	9	1	Salt_Bridge
B7	288	12,46	2	Hydrogen_Bond
B7	290	16,17	2	Hydrogen_Bond,Hydrophobic
B7	291	42	1	Hydrogen_Bond
B7	293	16	1	Hydrogen_Bond
B7	295	19	1	Hydrophobic
B7	297	16	1	Hydrophobic
B8	76	74,78	2	Hydrogen_Bond,Hydrophobic
B8	78	44	1	Hydrogen_Bond
B8	79	40,44	2	Hydrogen_Bond,Hydrophobic
B8	130	58	1	Hydrogen_Bond
B8	187	59	1	Hydrophobic
B8	190	51,52	2	Hydrogen_Bond,Hydrophobic
B8	214	48	1	Hydrophobic
B8	243	33,34,37	3	Hydrophobic,Pi_Cation_Interaction
B8	244	41	1	Hydrogen_Bond
B8	245	37	1	Salt_Bridge
B8	290	45	1	Hydrogen_Bond
B8	291	19	1	Hydrogen_Bond
B8	292	19,45,49	3	Hydrogen_Bond,Hydrophobic,Salt_Bridge
B8	295	52,56	2	Pi_Cation_Interaction,Salt_Bridge
B8	297	48	1	Hydrophobic
C1	11	25	1	Hydrogen_Bond
C1	14	21	1	Hydrogen_Bond
C1	34	10	1	Salt_Bridge
C1	76	60	1	Pi_Cation_Interaction
C1	78	11	1	Hydrogen_Bond
C1	112	44	1	Hydrogen_Bond
C1	113	14	1	Hydrophobic
C1	116	22,25,38,41	4	Hydrogen_Bond,Hydrophobic
C1	118	25	1	Salt_Bridge
C1	190	3,6	2	Hydrogen_Bond,Hydrophobic
C1	214	6	1	Hydrophobic
C1	216	10	1	Salt_Bridge
C1	219	10	1	Hydrogen_Bond
C1	243	23	1	Pi_Cation_Interaction
C1	245	23	1	Salt_Bridge
C1	279	27	1	Salt_Bridge
C1	280	24	1	Hydrogen_Bond
C1	282	20	1	Hydrogen_Bond
C1	288	12,16	2	Hydrogen_Bond,Hydrophobic
C1	289	53	1	Hydrogen_Bond
C1	290	8,9,12	3	Hydrogen_Bond,Hydrophobic
C1	291	53	1	Hydrogen_Bond
C1	292	56	1	Pi_Cation_Interaction
C1	293	5	1	Hydrogen_Bond
C1	295	2,6	2	Hydrogen_Bond,Salt_Bridge
C1	297	9	1	Hydrophobic
C2	11	35	1	Pi_Stack
C2	12	35	1	Hydrophobic
C2	34	42	1	Salt_Bridge
C2	76	49	1	Hydrogen_Bond
C2	77	49	1	Pi_Cation_Interaction
C2	78	45	1	Hydrogen_Bond
C2	79	44,45	2	Hydrogen_Bond,Hydrophobic
C2	112	16	1	Salt_Bridge
C2	113	37,38	2	Hydrophobic
C2	114	38	1	Hydrophobic
C2	116	12,19	2	Hydrogen_Bond,Hydrophobic
C2	117	38	1	Hydrophobic
C2	118	31,35	2	Hydrogen_Bond,Salt_Bridge
C2	189	53	1	Hydrogen_Bond
C2	190	46,50	2	Hydrophobic
C2	214	50	1	Hydrophobic
C2	218	42	1	Hydrogen_Bond
C2	219	43	1	Hydrophobic
C2	220	39	1	Hydrogen_Bond
C2	221	40	1	Hydrogen_Bond
C2	242	10	1	Hydrogen_Bond
C2	243	11	1	Hydrophobic
C2	245	36,40	2	Hydrogen_Bond,Salt_Bridge
C2	279	36	1	Salt_Bridge
C2	288	4	1	Hydrophobic
C2	290	4,47	2	Hydrogen_Bond,Hydrophobic
C2	291	1	1	Hydrogen_Bond
C2	295	50,54	2	Hydrogen_Bond,Hydrophobic,Pi_Cation_Interaction
C2	297	46	1	Hydrophobic
C3	11	43	1	Hydrophobic
C3	12	43,44	2	Hydrogen_Bond,Hydrophobic
C3	15	43	1	Hydrogen_Bond
C3	34	54	1	Salt_Bridge
C3	78	10,53	2	Hydrogen_Bond
C3	79	52	1	Hydrophobic
C3	112	18,21,22	3	Hydrogen_Bond,Hydrophobic,Salt_Bridge
C3	113	17,18,49,50	4	Hydrogen_Bond,Hydrophobic
C3	114	50	1	Hydrophobic
C3	116	21,42,43	3	Hydrogen_Bond,Hydrophobic
C3	119	50	1	Hydrophobic
C3	190	61	1	Hydrogen_Bond
C3	214	58	1	Hydrophobic
C3	216	54	1	Salt_Bridge
C3	219	51	1	Hydrophobic
C3	220	47,51	2	Hydrogen_Bond
C3	221	51	1	Hydrogen_Bond
C3	223	51	1	Hydrophobic
C3	279	44	1	Salt_Bridge
C3	288	48	1	Hydrogen_Bond
C3	290	55	1	Hydrophobic
C3	292	2,9,59	3	Hydrogen_Bond,Hydrophobic,Salt_Bridge
C3	293	62	1	Hydrogen_Bond
C3	295	58,62	2	Hydrophobic,Salt_Bridge
C3	297	58	1	Hydrophobic
C4	12	39	1	Hydrophobic
C4	14	43	1	Hydrogen_Bond
C4	15	39	1	Hydrogen_Bond
C4	34	53	1	Hydrogen_Bond
C4	76	52,53,56	3	Hydrogen_Bond,Hydrophobic,Salt_Bridge
C4	78	45	1	Hydrogen_Bond
C4	79	17	1	Hydrophobic
C4	113	17,41,45	3	Hydrophobic
C4	114	45	1	Hydrophobic
C4	116	21,38,42	3	Hydrophobic
C4	190	53,54,57	3	Hydrogen_Bond,Hydrophobic
C4	220	43,47	2	Hydrogen_Bond
C4	221	47	1	Hydrogen_Bond
C4	242	19	1	Hydrogen_Bond
C4	243	19,23	2	Hydrophobic
C4	245	16,40	2	Salt_Bridge
C4	279	36	1	Hydrogen_Bond
C4	288	47	1	Hydrogen_Bond
C4	292	9,55	2	Hydrogen_Bond,Hydrophobic
C4	295	54,58	2	Hydrophobic,Salt_Bridge
C5	11	21,25	2	Hydrogen_Bond,Hydrophobic
C5	12	21,25	2	Hydrophobic
C5	15	21	1	Hydrogen_Bond
C5	34	14	1	Salt_Bridge
C5	77	14,18	2	Hydrophobic
C5	78	11,69	2	Hydrogen_Bond
C5	79	62,65,66	3	Hydrophobic
C5	112	65	1	Salt_Bridge
C5	113	62	1	Hydrophobic
C5	116	21,22,54,55	4	Hydrogen_Bond,Hydrophobic
C5	130	7	1	Hydrogen_Bond
C5	189	3	1	Hydrogen_Bond
C5	190	6,10	2	Hydrophobic
C5	216	14	1	Salt_Bridge
C5	219	14	1	Hydrogen_Bond
C5	221	20	1	Hydrogen_Bond
C5	243	23	1	Hydrophobic
C5	245	20,27	2	Hydrogen_Bond,Salt_Bridge
C5	280	31	1	Hydrogen_Bond
C5	288	13	1	Hydrogen_Bond
C5	292	8,70	2	Pi_Stack,Salt_Bridge
C5	295	2,6	2	Hydrogen_Bond,Salt_Bridge
C5	297	10,13	2	Hydrophobic
C6	11	4	1	Hydrogen_Bond
C6	12	5,8	2	Hydrogen_Bond,Hydrophobic
C6	76	18	1	Hydrogen_Bond
C6	77	40	1	Hydrogen_Bond
C6	79	11	1	Hydrophobic
C6	81	40	1	Hydrogen_Bond
C6	112	51	1	Salt_Bridge
C6	116	7,51	2	Hydrogen_Bond,Hydrophobic
C6	129	26	1	Hydrogen_Bond
C6	190	19,23	2	Hydrogen_Bond,Hydrophobic
C6	214	19	1	Hydrophobic
C6	242	53	1	Hydrogen_Bond
C6	243	50,53	2	Hydrogen_Bond,Hydrophobic,Pi_Stack
C6	244	46	1	Hydrogen_Bond
C6	245	46	1	Salt_Bridge
C6	277	9	1	Hydrogen_Bond
C6	279	5	1	Salt_Bridge
C6	282	2	1	Pi_Cation_Interaction
C6	284	9	1	Hydrogen_Bond
C6	288	12	1	Hydrogen_Bond
C6	290	14,16,17	3	Hydrogen_Bond,Hydrophobic
C6	291	42	1	Hydrogen_Bond
C6	293	16	1	Hydrogen_Bond
C6	295	19	1	Hydrophobic
C6	297	19	1	Hydrophobic
C7	34	24	1	Salt_Bridge
C7	36	24	1	Hydrogen_Bond
C7	39	27	1	Salt_Bridge
C7	76	23	1	Hydrophobic
C7	77	20	1	Hydrophobic
C7	78	19	1	Hydrogen_Bond
C7	79	48,51,55	3	Hydrogen_Bond,Hydrophobic
C7	112	59	1	Salt_Bridge
C7	113	16	1	Hydrophobic
C7	116	13	1	Hydrogen_Bond
C7	130	28	1	Hydrophobic
C7	132	27	1	Hydrogen_Bond
C7	189	28	1	Hydrogen_Bond
C7	190	24,28	2	Hydrogen_Bond,Hydrophobic
C7	216	24	1	Salt_Bridge
C7	242	65	1	Hydrogen_Bond
C7	243	4,11,54,61	4	Hydrogen_Bond,Hydrophobic
C7	245	10,11	2	Hydrogen_Bond,Salt_Bridge
C7	247	7	1	Salt_Bridge
C7	279	6	1	Salt_Bridge
C7	282	3	1	Hydrophobic
C7	284	10	1	Hydrogen_Bond
C7	288	14	1	Hydrogen_Bond
C7	289	18	1	Hydrogen_Bond
C7	292	22,50	2	Hydrophobic,Salt_Bridge
C7	293	21	1	Hydrogen_Bond
C7	295	25	1	Salt_Bridge
C7	297	21	1	Hydrophobic
D1	34	19	1	Hydrogen_Bond
D1	45	52	1	Hydrophobic
D1	46	52	1	Hydrophobic
D1	61	52	1	Hydrophobic
D1	68	49	1	Hydrogen_Bond
D1	70	49	1	Hydrogen_Bond
D1	76	25,34	2	Hydrogen_Bond,Pi_Cation_Interaction
D1	77	18,22	2	Hydrophobic
D1	78	18,21,25	3	Hydrogen_Bond
D1	79	14	1	Hydrophobic
D1	83	41	1	Hydrophobic
D1	85	45	1	Hydrophobic
D1	107	45	1	Hydrophobic
D1	113	18	1	Hydrophobic
D1	114	18	1	Hydrophobic
D1	118	8	1	Salt_Bridge
D1	190	23	1	Hydrophobic
D1	219	19	1	Hydrogen_Bond
D1	224	20	1	Hydrogen_Bond
D1	243	10	1	Hydrogen_Bond
D1	288	13,16	2	Hydrogen_Bond
D1	289	20	1	Hydrogen_Bond
D1	290	20	1	Salt_Bridge
D1	295	23	1	Hydrophobic
D1	297	20	1	Hydrophobic
D2	11	54	1	Hydrophobic
D2	12	54	1	Hydrophobic
D2	15	54	1	Hydrogen_Bond
D2	32	61	1	Hydrophobic
D2	34	65	1	Salt_Bridge
D2	76	68,71	2	Hydrogen_Bond,Pi_Cation_Interaction
D2	78	68	1	Hydrogen_Bond
D2	79	60	1	Hydrogen_Bond
D2	112	28	1	Hydrophobic
D2	113	60,61	2	Hydrophobic
D2	116	28,32,54,57	4	Hydrogen_Bond,Hydrophobic
D2	190	72	1	Hydrophobic
D2	214	69	1	Hydrophobic
D2	216	65	1	Salt_Bridge
D2	218	62	1	Hydrogen_Bond
D2	220	62	1	Hydrogen_Bond
D2	221	59,62	2	Hydrogen_Bond,Salt_Bridge
D2	243	27	1	Hydrophobic
D2	279	55	1	Salt_Bridge
D2	280	44,48	2	Hydrogen_Bond,Hydrophobic
D2	290	66	1	Hydrogen_Bond
D2	292	13,16,70	3	Hydrophobic,Salt_Bridge
D2	294	73	1	Hydrogen_Bond
D2	295	69,73	2	Hydrophobic,Salt_Bridge
D2	297	69	1	Hydrophobic
D3	11	43	1	Hydrophobic
D3	12	43,44	2	Hydrogen_Bond,Hydrophobic
D3	14	47	1	Hydrogen_Bond
D3	15	47	1	Hydrogen_Bond
D3	34	54	1	Salt_Bridge
D3	78	10,57	2	Hydrogen_Bond
D3	79	53	1	Hydrogen_Bond
D3	112	18	1	Hydrogen_Bond
D3	113	49	1	Hydrophobic
D3	114	50	1	Hydrophobic
D3	116	43,46	2	Hydrogen_Bond,Hydrophobic
D3	122	50	1	Hydrophobic
D3	190	61	1	Hydrogen_Bond
D3	216	54	1	Salt_Bridge
D3	220	51	1	Hydrogen_Bond
D3	221	51	1	Hydrogen_Bond
D3	243	20,23	2	Hydrogen_Bond,Pi_Cation_Interaction
D3	245	20	1	Salt_Bridge
D3	279	41,44	2	Hydrogen_Bond,Salt_Bridge
D3	280	37	1	Hydrophobic
D3	288	51	1	Hydrogen_Bond
D3	290	55	1	Hydrophobic
D3	292	9,56,59	3	Hydrogen_Bond,Hydrophobic,Salt_Bridge
D3	295	58,62	2	Hydrophobic,Salt_Bridge
D4	11	39	1	Hydrophobic
D4	12	39	1	Hydrophobic
D4	14	43	1	Hydrogen_Bond
D4	15	39	1	Hydrogen_Bond
D4	34	53	1	Salt_Bridge
D4	76	10,52,53	3	Hydrogen_Bond,Hydrophobic
D4	78	14,45	2	Hydrogen_Bond
D4	79	17	1	Hydrophobic
D4	113	17,41,45	3	Hydrophobic
D4	114	45	1	Hydrophobic
D4	116	21,38,39,42	4	Hydrogen_Bond,Hydrophobic
D4	190	53,54	2	Hydrogen_Bond,Hydrophobic
D4	219	50	1	Hydrogen_Bond
D4	220	47	1	Hydrogen_Bond
D4	221	47	1	Hydrogen_Bond
D4	242	19	1	Hydrogen_Bond
D4	243	19,20	2	Hydrophobic,Pi_Stack
D4	245	16,20	2	Hydrogen_Bond,Salt_Bridge
D4	279	36,40	2	Hydrogen_Bond,Salt_Bridge
D4	280	33	1	Hydrophobic
D4	288	47	1	Hydrogen_Bond
D4	290	51	1	Hydrophobic
D4	292	9,55	2	Hydrogen_Bond,Hydrophobic
D4	295	54,58	2	Hydrophobic,Salt_Bridge
D5	12	36	1	Hydrophobic
D5	14	36	1	Hydrogen_Bond
D5	15	36	1	Hydrogen_Bond
D5	32	43	1	Hydrophobic
D5	34	47	1	Salt_Bridge
D5	37	47	1	Hydrogen_Bond
D5	76	50	1	Hydrogen_Bond
D5	79	12	1	Hydrophobic
D5	112	19	1	Hydrophobic
D5	113	42	1	Hydrophobic
D5	114	43	1	Hydrophobic
D5	116	19,39	2	Hydrophobic
D5	122	43	1	Hydrophobic
D5	190	51,54	2	Hydrophobic
D5	216	47	1	Salt_Bridge
D5	218	44	1	Hydrogen_Bond
D5	220	44	1	Hydrogen_Bond
D5	221	44	1	Hydrogen_Bond
D5	242	17	1	Hydrogen_Bond
D5	243	18,21	2	Hydrophobic
D5	244	14	1	Hydrogen_Bond
D5	245	37,41	2	Hydrogen_Bond,Salt_Bridge
D5	292	7,52	2	Hydrogen_Bond,Hydrophobic
D5	295	55	1	Salt_Bridge
D6	11	8	1	Hydrophobic
D6	12	5	1	Hydrogen_Bond
D6	79	43	1	Hydrophobic
D6	112	51	1	Salt_Bridge
D6	113	11	1	Hydrophobic
D6	116	8,11	2	Hydrophobic
D6	130	22	1	Hydrogen_Bond
D6	189	26	1	Hydrogen_Bond
D6	190	19,23	2	Hydrogen_Bond,Hydrophobic
D6	214	23	1	Hydrophobic
D6	218	12	1	Hydrogen_Bond
D6	220	12	1	Hydrogen_Bond
D6	221	12	1	Hydrogen_Bond
D6	242	53	1	Hydrogen_Bond
D6	243	6,50,53	3	Hydrogen_Bond,Hydrophobic,Pi_Stack
D6	245	9	1	Salt_Bridge
D6	277	9	1	Hydrogen_Bond
D6	279	5	1	Salt_Bridge
D6	282	2	1	Pi_Cation_Interaction
D6	284	9	1	Hydrogen_Bond
D6	290	20	1	Hydrophobic
D6	291	42	1	Hydrogen_Bond
D6	292	35	1	Hydrophobic
D6	295	20,23	2	Hydrophobic
D6	296	20	1	Hydrogen_Bond
D6	297	16,19,20	3	Hydrophobic
D7	11	13	1	Hydrophobic
D7	12	6	1	Hydrophobic
D7	13	10	1	Hydrogen_Bond
D7	34	24	1	Salt_Bridge
D7	39	27	1	Salt_Bridge
D7	76	23	1	Hydrophobic
D7	77	20,48	2	Hydrogen_Bond,Hydrophobic
D7	78	20	1	Hydrogen_Bond
D7	79	51	1	Hydrophobic
D7	112	55,59	2	Hydrophobic,Salt_Bridge
D7	116	12,13	2	Hydrogen_Bond,Hydrophobic
D7	118	13	1	Salt_Bridge
D7	130	28	1	Hydrophobic
D7	132	27	1	Hydrogen_Bond
D7	189	28	1	Hydrogen_Bond
D7	190	24,28	2	Hydrogen_Bond,Hydrophobic
D7	216	24	1	Salt_Bridge
D7	243	61	1	Hydrophobic
D7	245	11	1	Hydrogen_Bond
D7	247	7	1	Salt_Bridge
D7	277	10	1	Hydrogen_Bond
D7	279	6	1	Salt_Bridge
D7	280	3,6	2	Hydrogen_Bond,Hydrophobic
D7	283	7	1	Hydrogen_Bond
D7	290	21,22	2	Hydrophobic,Salt_Bridge
D7	292	43,50	2	Hydrophobic,Salt_Bridge
D7	295	25	1	Salt_Bridge
E1	11	36	1	Hydrogen_Bond
E1	34	47	1	Salt_Bridge
E1	76	12	1	Hydrogen_Bond
E1	77	12	1	Hydrogen_Bond
E1	78	46	1	Hydrogen_Bond
E1	79	42	1	Hydrophobic
E1	112	23	1	Hydrophobic
E1	113	42,43	2	Hydrophobic
E1	116	27,32,35	3	Hydrogen_Bond,Hydrophobic
E1	118	32	1	Salt_Bridge
E1	190	54	1	Hydrophobic
E1	214	51	1	Hydrophobic
E1	216	47	1	Salt_Bridge
E1	221	41	1	Salt_Bridge
E1	223	44	1	Hydrophobic
E1	243	22	1	Hydrogen_Bond
E1	245	37	1	Salt_Bridge
E1	279	33	1	Hydrogen_Bond
E1	288	41,45	2	Hydrogen_Bond
E1	290	48	1	Hydrophobic
E1	295	51,55	2	Hydrophobic,Salt_Bridge
E1	297	51	1	Hydrophobic
E2	11	50,54	2	Hydrogen_Bond,Hydrophobic
E2	12	54	1	Hydrophobic
E2	34	65	1	Salt_Bridge
E2	76	68	1	Hydrogen_Bond
E2	77	61	1	Hydrophobic
E2	78	60	1	Hydrogen_Bond
E2	79	24,25,60	3	Hydrophobic
E2	112	28	1	Hydrophobic
E2	113	61	1	Hydrophobic
E2	116	28,32,53,57	4	Hydrogen_Bond,Hydrophobic
E2	190	69,72	2	Hydrophobic
E2	214	69	1	Hydrophobic
E2	216	65	1	Salt_Bridge
E2	220	62	1	Hydrogen_Bond
E2	221	59,62	2	Hydrogen_Bond,Salt_Bridge
E2	243	23,27,30	3	Hydrogen_Bond,Hydrophobic
E2	245	31	1	Salt_Bridge
E2	279	55	1	Salt_Bridge
E2	280	48	1	Hydrogen_Bond
E2	288	59	1	Hydrogen_Bond
E2	290	66	1	Hydrophobic
E2	291	16	1	Hydrogen_Bond
E2	292	16	1	Hydrogen_Bond
E2	295	69,73	2	Hydrophobic,Salt_Bridge
E3	11	43	1	Hydrophobic
E3	12	43,44	2	Hydrogen_Bond,Hydrophobic
E3	14	47	1	Hydrogen_Bond
E3	15	47	1	Hydrogen_Bond
E3	34	54	1	Salt_Bridge
E3	76	57	1	Hydrogen_Bond
E3	78	10	1	Hydrogen_Bond
E3	79	52,53	2	Hydrogen_Bond,Hydrophobic
E3	112	18	1	Hydrogen_Bond
E3	113	49	1	Hydrophobic
E3	116	25,42,43,46	4	Hydrogen_Bond,Hydrophobic
E3	122	50	1	Hydrophobic
E3	190	61	1	Hydrogen_Bond
E3	214	58	1	Hydrophobic
E3	216	54	1	Salt_Bridge
E3	219	51	1	Hydrophobic
E3	220	48,51	2	Hydrogen_Bond
E3	221	48,51	2	Hydrogen_Bond,Salt_Bridge
E3	223	51	1	Hydrophobic
E3	243	20,23	2	Hydrogen_Bond,Pi_Cation_Interaction
E3	245	20,41	2	Salt_Bridge
E3	278	44	1	Hydrogen_Bond
E3	279	41,44	2	Salt_Bridge
E3	282	37	1	Hydrophobic
E3	284	41	1	Hydrogen_Bond
E3	288	48	1	Hydrogen_Bond
E3	290	55	1	Hydrophobic
E3	292	6,9,56,59	4	Hydrogen_Bond,Hydrophobic,Salt_Bridge
E3	293	62	1	Hydrogen_Bond
E3	295	58,62	2	Hydrophobic,Salt_Bridge
E3	297	58	1	Hydrophobic
E4	14	39	1	Hydrogen_Bond
E4	15	39	1	Hydrogen_Bond
E4	32	46	1	Hydrophobic
E4	34	53	1	Hydrogen_Bond
E4	76	52,53	2	Hydrogen_Bond,Hydrophobic
E4	78	45	1	Hydrogen_Bond
E4	79	17	1	Hydrophobic
E4	112	21	1	Hydrophobic
E4	116	21,38,42	3	Hydrophobic
E4	190	53,54	2	Hydrogen_Bond,Hydrophobic
E4	220	47	1	Hydrogen_Bond
E4	221	47	1	Hydrogen_Bond
E4	242	19	1	Hydrogen_Bond
E4	244	16	1	Hydrogen_Bond
E4	279	36	1	Hydrogen_Bond
E4	282	33	1	Hydrophobic
E4	284	40	1	Hydrogen_Bond
E4	288	47	1	Hydrogen_Bond
E4	291	12	1	Hydrogen_Bond
E4	292	9,55	2	Hydrogen_Bond,Hydrophobic
E4	295	54,58	2	Hydrophobic,Salt_Bridge
E4	297	54	1	Hydrophobic
E5	14	36	1	Hydrogen_Bond
E5	15	36	1	Hydrogen_Bond
E5	32	43	1	Hydrophobic
E5	34	47	1	Salt_Bridge
E5	76	50	1	Hydrogen_Bond
E5	77	43	1	Hydrophobic
E5	79	12	1	Hydrophobic
E5	112	19	1	Hydrophobic
E5	113	42	1	Hydrophobic
E5	116	19,35,39	3	Hydrophobic
E5	122	43	1	Hydrophobic
E5	189	54,55	2	Hydrogen_Bond
E5	190	51,54	2	Hydrophobic
E5	216	47	1	Salt_Bridge
E5	220	40,44	2	Hydrogen_Bond
E5	221	44	1	Hydrogen_Bond
E5	242	17	1	Hydrogen_Bond
E5	243	18,21	2	Hydrophobic
E5	244	14	1	Hydrogen_Bond
E5	245	37	1	Salt_Bridge
E5	279	33	1	Hydrogen_Bond
E5	290	48	1	Hydrophobic
E5	291	10	1	Hydrogen_Bond
E5	292	52	1	Hydrophobic
E5	295	51,55	2	Hydrophobic,Salt_Bridge
E6	11	8	1	Hydrophobic
E6	12	5	1	Hydrophobic
E6	14	9,12	2	Hydrogen_Bond
E6	15	8	1	Hydrogen_Bond
E6	76	18,33,36	3	Hydrogen_Bond,Hydrophobic,Salt_Bridge
E6	77	18	1	Hydrophobic
E6	78	14	1	Hydrogen_Bond
E6	79	10,14,43	3	Hydrogen_Bond,Hydrophobic
E6	112	47,51	2	Hydrophobic,Salt_Bridge
E6	113	11	1	Hydrophobic
E6	116	11,47,51	3	Hydrogen_Bond,Hydrophobic
E6	118	8	1	Salt_Bridge
E6	190	19,22,23,26	4	Hydrogen_Bond,Hydrophobic
E6	214	19	1	Hydrophobic
E6	216	19	1	Hydrophobic
E6	219	16	1	Hydrophobic
E6	220	9	1	Hydrogen_Bond
E6	221	13	1	Hydrophobic
E6	223	16	1	Hydrophobic
E6	247	2	1	Salt_Bridge
E6	277	9	1	Hydrogen_Bond
E6	279	5,9	2	Salt_Bridge
E6	282	2	1	Pi_Cation_Interaction
E6	290	20	1	Hydrogen_Bond,Hydrophobic
E6	292	20,35	2	Hydrophobic
E6	295	23,26	2	Hydrogen_Bond,Hydrophobic
E6	297	16	1	Hydrophobic
E7	14	13	1	Hydrogen_Bond
E7	15	13	1	Hydrogen_Bond
E7	34	24	1	Salt_Bridge
E7	39	27	1	Salt_Bridge
E7	76	23	1	Hydrophobic
E7	77	20	1	Hydrophobic
E7	78	20	1	Hydrogen_Bond
E7	79	55	1	Hydrophobic
E7	112	59	1	Salt_Bridge
E7	130	28	1	Hydrophobic
E7	132	27	1	Hydrogen_Bond
E7	189	28	1	Hydrogen_Bond
E7	190	24,25,28	3	Hydrogen_Bond,Hydrophobic
E7	216	24	1	Salt_Bridge
E7	242	57	1	Hydrogen_Bond
E7	243	7,8,11,58	4	Hydrophobic
E7	245	10,11	2	Hydrophobic,Salt_Bridge
E7	247	7	1	Salt_Bridge
E7	277	10	1	Hydrogen_Bond
E7	279	6	1	Salt_Bridge
E7	282	7	1	Hydrophobic,Pi_Cation_Interaction
E7	288	14	1	Hydrogen_Bond
E7	289	18	1	Hydrogen_Bond
E7	292	22,50	2	Hydrophobic,Salt_Bridge
E7	293	21	1	Hydrogen_Bond
E7	295	25	1	Salt_Bridge
F1	11	32,36	2	Hydrogen_Bond,Hydrophobic
F1	34	47	1	Salt_Bridge
F1	37	47	1	Hydrogen_Bond
F1	78	50	1	Hydrogen_Bond
F1	79	15	1	Hydrophobic
F1	113	43	1	Hydrophobic
F1	116	23,35	2	Hydrophobic
F1	118	32	1	Salt_Bridge
F1	190	51	1	Hydrogen_Bond,Pi_Stack
F1	216	47	1	Salt_Bridge
F1	219	44,47	2	Hydrogen_Bond,Hydrophobic
F1	220	40,44	2	Hydrogen_Bond
F1	223	44	1	Hydrophobic
F1	243	22,25	2	Hydrogen_Bond,Hydrophobic
F1	245	22,41	2	Hydrogen_Bond,Salt_Bridge
F1	278	37	1	Hydrogen_Bond
F1	279	31,37	2	Hydrogen_Bond,Salt_Bridge
F1	282	34	1	Hydrophobic
F1	284	37	1	Hydrogen_Bond
F1	288	41	1	Hydrogen_Bond
F1	290	48	1	Hydrophobic
F1	295	55	1	Salt_Bridge
F2	11	54	1	Hydrophobic
F2	15	54	1	Hydrogen_Bond
F2	32	61	1	Hydrophobic
F2	34	65	1	Salt_Bridge
F2	79	17,60,64	3	Hydrogen_Bond,Hydrophobic
F2	112	25,29	2	Hydrogen_Bond,Salt_Bridge
F2	113	60	1	Hydrophobic
F2	114	61	1	Hydrophobic
F2	116	32,50,53,57	4	Hydrogen_Bond,Hydrophobic
F2	118	50,54	2	Hydrophobic,Salt_Bridge
F2	122	61	1	Hydrophobic
F2	189	76	1	Hydrogen_Bond
F2	190	68,72	2	Hydrogen_Bond,Hydrophobic
F2	214	69	1	Hydrophobic
F2	216	65	1	Salt_Bridge
F2	218	62	1	Hydrogen_Bond
F2	220	62	1	Hydrogen_Bond
F2	221	59,62	2	Hydrogen_Bond,Salt_Bridge
F2	245	27	1	Salt_Bridge
F2	279	55	1	Salt_Bridge
F2	280	48	1	Hydrogen_Bond
F2	288	62	1	Hydrogen_Bond
F2	290	66	1	Hydrophobic
F2	292	13,16	2	Hydrophobic,Salt_Bridge
F2	294	73	1	Hydrogen_Bond
F2	295	69,73,76	3	Hydrogen_Bond,Hydrophobic,Salt_Bridge
F2	297	69	1	Hydrophobic
F3	12	33,34	2	Hydrogen_Bond,Hydrophobic
F3	15	33	1	Hydrogen_Bond
F3	34	44	1	Salt_Bridge
F3	76	47	1	Hydrogen_Bond
F3	77	13,40	2	Hydrogen_Bond,Hydrophobic
F3	78	39	1	Hydrogen_Bond
F3	79	20,39	2	Hydrogen_Bond,Hydrophobic
F3	112	21,24,25	3	Hydrogen_Bond,Hydrophobic,Salt_Bridge
F3	113	21	1	Hydrogen_Bond
F3	114	40	1	Hydrophobic
F3	116	32,33,36	3	Hydrogen_Bond,Hydrophobic
F3	117	36	1	Hydrophobic
F3	118	29	1	Hydrogen_Bond
F3	119	40	1	Hydrophobic
F3	122	40	1	Hydrophobic
F3	190	47	1	Hydrogen_Bond
F3	214	48	1	Hydrophobic
F3	216	44	1	Salt_Bridge
F3	220	41	1	Hydrogen_Bond
F3	221	41	1	Hydrogen_Bond
F3	279	34	1	Salt_Bridge
F3	288	41	1	Hydrogen_Bond
F3	290	45	1	Hydrophobic
F3	291	12	1	Hydrogen_Bond
F3	292	12,49	2	Hydrophobic,Salt_Bridge
F3	293	52	1	Hydrogen_Bond
F3	295	48,52	2	Hydrophobic,Salt_Bridge
F4	11	21	1	Hydrophobic
F4	12	21	1	Hydrophobic
F4	77	15	1	Hydrogen_Bond
F4	79	42,45,46	3	Hydrophobic
F4	112	41	1	Salt_Bridge
F4	113	18	1	Hydrophobic
F4	116	22,26,38	3	Hydrophobic
F4	118	21,25	2	Hydrogen_Bond,Hydrophobic,Salt_Bridge
F4	119	18	1	Hydrophobic
F4	130	7	1	Hydrogen_Bond
F4	189	3	1	Hydrogen_Bond
F4	190	3,6,10	3	Hydrogen_Bond,Hydrophobic
F4	214	6	1	Hydrophobic
F4	219	13	1	Hydrophobic
F4	220	17	1	Hydrogen_Bond
F4	243	40	1	Hydrophobic
F4	245	20	1	Salt_Bridge
F4	279	24	1	Hydrogen_Bond
F4	288	20	1	Hydrogen_Bond
F4	290	9,50	2	Hydrogen_Bond,Hydrophobic
F4	293	6	1	Hydrogen_Bond
F4	297	10	1	Hydrophobic
F5	11	27	1	Hydrophobic
F5	12	27	1	Hydrophobic
F5	14	27,31	2	Hydrogen_Bond
F5	34	38	1	Salt_Bridge
F5	112	3	1	Hydrogen_Bond
F5	113	33,34	2	Hydrophobic
F5	114	34	1	Hydrophobic
F5	116	7,30	2	Hydrogen_Bond,Hydrophobic
F5	119	34	1	Hydrophobic
F5	190	45	1	Hydrophobic
F5	214	42	1	Hydrophobic
F5	216	38	1	Salt_Bridge
F5	220	35	1	Hydrogen_Bond
F5	221	35,68	2	Hydrogen_Bond
F5	243	70	1	Hydrophobic
F5	245	28,68	2	Hydrogen_Bond,Hydrophobic
F5	279	24,25	2	Hydrogen_Bond,Salt_Bridge
F5	280	17	1	Hydrogen_Bond
F5	282	21	1	Hydrophobic
F5	288	35	1	Hydrogen_Bond
F5	291	60	1	Hydrogen_Bond
F5	292	43,60	2	Hydrophobic,Salt_Bridge
F5	295	42,46	2	Hydrophobic,Salt_Bridge
F6	11	8	1	Hydrophobic
F6	12	5,9	2	Hydrogen_Bond,Hydrophobic
F6	15	8	1	Hydrogen_Bond
F6	76	18,36	2	Hydrogen_Bond,Hydrophobic
F6	78	18	1	Hydrogen_Bond
F6	112	51	1	Salt_Bridge
F6	113	11	1	Hydrophobic
F6	116	7,8,47,51	4	Hydrogen_Bond,Hydrophobic
F6	118	8	1	Salt_Bridge
F6	189	26	1	Hydrogen_Bond
F6	190	19,22	2	Hydrogen_Bond,Hydrophobic
F6	214	19	1	Hydrophobic
F6	220	12	1	Hydrogen_Bond
F6	223	16	1	Hydrophobic
F6	242	49,54	2	Hydrogen_Bond
F6	243	53,55	2	Hydrogen_Bond,Hydrophobic
F6	245	46	1	Hydrogen_Bond,Salt_Bridge
F6	247	57	1	Salt_Bridge
F6	279	2,5,9	3	Salt_Bridge
F6	282	56,57	2	Hydrophobic
F6	290	16	1	Hydrophobic
F6	292	20	1	Hydrophobic
F6	295	19	1	Hydrophobic
F6	297	16	1	Hydrophobic
F7	14	13	1	Hydrogen_Bond
F7	15	13	1	Hydrogen_Bond
F7	34	24	1	Salt_Bridge
F7	39	27	1	Salt_Bridge
F7	77	20	1	Hydrophobic
F7	78	20	1	Hydrogen_Bond
F7	79	55	1	Hydrophobic
F7	80	48	1	Hydrogen_Bond
F7	112	59	1	Salt_Bridge
F7	130	31	1	Hydrophobic
F7	132	27	1	Hydrogen_Bond
F7	189	28	1	Hydrogen_Bond
F7	190	24,28	2	Hydrogen_Bond,Hydrophobic
F7	216	24	1	Salt_Bridge
F7	242	54	1	Hydrogen_Bond
F7	243	7,8,11,58	4	Hydrophobic
F7	245	10,14	2	Hydrophobic,Salt_Bridge
F7	247	7	1	Salt_Bridge
F7	277	10	1	Hydrogen_Bond
F7	279	6	1	Salt_Bridge
F7	282	3,7	2	Hydrophobic
F7	288	14	1	Hydrogen_Bond,Hydrophobic
F7	289	18	1	Hydrogen_Bond
F7	292	22,50	2	Hydrophobic,Salt_Bridge
F7	293	21	1	Hydrogen_Bond
F7	295	25	1	Salt_Bridge
G1	11	10	1	Hydrophobic
G1	14	11,14	2	Hydrogen_Bond
G1	34	24	1	Salt_Bridge
G1	36	24	1	Hydrogen_Bond
G1	79	16,42	2	Hydrophobic
G1	112	42	1	Hydrogen_Bond
G1	113	17	1	Hydrophobic
G1	116	10,13	2	Hydrophobic
G1	118	6	1	Hydrogen_Bond
G1	190	24	1	Hydrogen_Bond,Hydrophobic
G1	214	25	1	Hydrophobic
G1	216	24	1	Salt_Bridge
G1	219	21	1	Hydrogen_Bond
G1	220	18	1	Hydrogen_Bond
G1	242	44	1	Hydrogen_Bond
G1	243	48	1	Hydrophobic
G1	245	45	1	Salt_Bridge
G1	279	11	1	Salt_Bridge
G1	288	18	1	Hydrogen_Bond
G1	290	22,34	2	Hydrogen_Bond,Hydrophobic
G1	291	37	1	Hydrogen_Bond
G1	292	37	1	Salt_Bridge
G1	293	25	1	Hydrogen_Bond
G2	11	24	1	Hydrophobic
G2	12	23,24	2	Hydrogen_Bond,Hydrophobic
G2	15	24	1	Hydrogen_Bond
G2	34	13	1	Salt_Bridge
G2	112	49	1	Hydrogen_Bond
G2	113	17,46	2	Hydrophobic
G2	116	21,24,25	3	Hydrogen_Bond,Hydrophobic
G2	117	17	1	Hydrophobic
G2	119	17	1	Hydrophobic
G2	190	6,9,10	3	Hydrogen_Bond,Hydrophobic
G2	214	9	1	Hydrophobic
G2	216	13	1	Salt_Bridge
G2	219	13	1	Hydrogen_Bond
G2	220	16	1	Hydrogen_Bond
G2	221	16	1	Hydrogen_Bond
G2	223	12	1	Hydrophobic
G2	243	47	1	Pi_Cation_Interaction
G2	277	23	1	Hydrogen_Bond
G2	288	12	1	Hydrogen_Bond
G2	290	11,54	2	Hydrogen_Bond,Salt_Bridge
G2	291	58	1	Hydrogen_Bond
G2	292	8,58	2	Hydrophobic,Salt_Bridge
G2	294	5	1	Hydrogen_Bond
G2	295	9	1	Hydrophobic
G2	297	12	1	Hydrophobic
G3	11	33	1	Hydrophobic
G3	12	33,34	2	Hydrogen_Bond,Hydrophobic
G3	14	37	1	Hydrogen_Bond
G3	15	33	1	Hydrogen_Bond
G3	34	44	1	Salt_Bridge
G3	77	40	1	Hydrophobic
G3	78	39	1	Hydrogen_Bond
G3	79	21,24,39	3	Hydrogen_Bond,Hydrophobic
G3	112	21,25	2	Hydrogen_Bond,Salt_Bridge
G3	113	24,40	2	Hydrophobic
G3	114	40	1	Hydrophobic
G3	116	32,33,36	3	Hydrogen_Bond,Hydrophobic
G3	117	36	1	Hydrophobic
G3	118	29	1	Hydrogen_Bond
G3	119	40	1	Hydrophobic
G3	122	40	1	Hydrophobic
G3	214	48	1	Hydrophobic
G3	216	44	1	Salt_Bridge
G3	218	41	1	Hydrogen_Bond
G3	219	44	1	Hydrogen_Bond
G3	220	41	1	Hydrogen_Bond
G3	221	41	1	Hydrogen_Bond
G3	279	34	1	Salt_Bridge
G3	289	16	1	Hydrogen_Bond
G3	290	45	1	Hydrophobic
G3	291	12	1	Hydrogen_Bond
G3	292	12,49	2	Hydrophobic,Salt_Bridge
G3	295	48,52	2	Hydrophobic,Salt_Bridge
G4	11	35	1	Pi_Stack
G4	12	35	1	Hydrophobic
G4	76	49	1	Hydrogen_Bond
G4	77	49	1	Pi_Cation_Interaction
G4	78	45	1	Hydrogen_Bond
G4	79	8	1	Hydrophobic
G4	112	12,16	2	Hydrophobic,Salt_Bridge
G4	113	38	1	Hydrophobic
G4	116	19,34	2	Hydrophobic
G4	117	38	1	Hydrophobic
G4	118	35	1	Hydrogen_Bond
G4	189	53	1	Hydrogen_Bond
G4	190	46,50	2	Hydrophobic
G4	214	50	1	Hydrophobic
G4	216	46	1	Hydrophobic
G4	218	42	1	Hydrogen_Bond
G4	219	43	1	Hydrophobic
G4	221	40	1	Hydrogen_Bond
G4	240	2	1	Hydrogen_Bond
G4	243	11,14	2	Hydrogen_Bond,Hydrophobic
G4	245	36	1	Salt_Bridge
G4	279	32	1	Salt_Bridge
G4	288	2,4,40	3	Hydrogen_Bond,Hydrophobic
G4	290	4,47	2	Hydrogen_Bond,Hydrophobic
G4	295	50,54	2	Hydrogen_Bond,Hydrophobic,Pi_Cation_Interaction
G4	297	46	1	Hydrophobic
G5	12	9,31	2	Hydrophobic
G5	13	37	1	Salt_Bridge
G5	14	9	1	Hydrogen_Bond
G5	15	8	1	Hydrophobic
G5	39	1	1	Hydrogen_Bond
G5	74	1	1	Hydrogen_Bond
G5	76	1,3	2	Hydrogen_Bond
G5	77	5	1	Hydrophobic
G5	78	3	1	Hydrogen_Bond
G5	113	8	1	Hydrophobic
G5	116	11	1	Hydrophobic
G5	117	8	1	Hydrophobic
G5	119	5,8	2	Hydrophobic
G5	122	5	1	Hydrophobic
G5	158	44	1	Salt_Bridge
G5	160	41	1	Hydrophobic
G5	163	42,45,49	3	Hydrophobic,Salt_Bridge
G5	174	48	1	Hydrogen_Bond
G5	190	2,3	2	Hydrogen_Bond,Hydrophobic
G5	218	6	1	Hydrogen_Bond
G5	220	7	1	Hydrogen_Bond
G5	241	16	1	Hydrogen_Bond
G5	243	15	1	Hydrogen_Bond
G5	245	7,15,16	3	Hydrogen_Bond,Hydrophobic,Salt_Bridge
G5	247	16	1	Salt_Bridge
G5	278	37	1	Hydrogen_Bond
G5	279	9	1	Hydrogen_Bond
G5	297	4	1	Hydrophobic
G6	12	5	1	Hydrophobic
G6	15	8	1	Hydrogen_Bond
G6	76	22,36	2	Hydrogen_Bond,Hydrophobic
G6	79	11,43	2	Hydrogen_Bond,Hydrophobic
G6	81	40	1	Hydrogen_Bond
G6	112	51	1	Salt_Bridge
G6	116	7,8,51	3	Hydrogen_Bond,Hydrophobic
G6	118	4,8	2	Salt_Bridge
G6	189	26	1	Hydrogen_Bond
G6	190	19	1	Hydrogen_Bond,Hydrophobic
G6	214	19	1	Hydrophobic
G6	223	16	1	Hydrophobic
G6	243	46	1	Hydrophobic
G6	245	9,46	2	Salt_Bridge
G6	279	5	1	Salt_Bridge
G6	282	2	1	Pi_Cation_Interaction
G6	288	12	1	Hydrogen_Bond
G6	290	16,17	2	Hydrogen_Bond,Hydrophobic
G6	293	16	1	Hydrogen_Bond
G6	295	19,23	2	Hydrophobic
G6	297	16	1	Hydrophobic
G7	12	3	1	Hydrophobic
G7	34	17	1	Salt_Bridge
G7	76	16,20,38	3	Hydrogen_Bond,Hydrophobic,Pi_Cation_Interaction
G7	78	13,41	2	Hydrogen_Bond
G7	79	9,12	2	Hydrogen_Bond,Hydrophobic
G7	118	2	1	Salt_Bridge
G7	130	24	1	Hydrophobic
G7	190	21,24	2	Hydrophobic
G7	214	21	1	Hydrophobic
G7	216	17	1	Salt_Bridge
G7	219	17	1	Hydrogen_Bond
G7	220	14	1	Hydrogen_Bond
G7	243	51,54	2	Hydrogen_Bond,Hydrophobic
G7	245	11,51	2	Hydrogen_Bond,Salt_Bridge
G7	278	3	1	Hydrogen_Bond
G7	279	3	1	Salt_Bridge
G7	288	11,14	2	Hydrogen_Bond
G7	290	18	1	Hydrophobic
G7	292	19,36	2	Hydrogen_Bond,Hydrophobic,Salt_Bridge
G7	295	21	1	Hydrophobic
H1	34	21	1	Salt_Bridge
H1	76	24	1	Hydrogen_Bond
H1	77	17	1	Hydrophobic
H1	78	16	1	Hydrogen_Bond
H1	79	16,39	2	Hydrogen_Bond,Hydrophobic
H1	80	39	1	Hydrogen_Bond
H1	112	13,42	2	Hydrogen_Bond,Hydrophobic
H1	113	17	1	Hydrophobic
H1	116	13	1	Hydrophobic
H1	190	24	1	Hydrogen_Bond
H1	216	21	1	Salt_Bridge
H1	219	18	1	Hydrophobic
H1	220	14	1	Hydrogen_Bond
H1	221	15	1	Salt_Bridge
H1	223	18	1	Hydrophobic
H1	243	4,8,48,49	4	Hydrogen_Bond,Hydrophobic
H1	245	11,45	2	Salt_Bridge
H1	279	11	1	Salt_Bridge
H1	288	15	1	Hydrogen_Bond
H1	290	22	1	Hydrophobic
H1	291	37	1	Hydrogen_Bond
H1	292	30,37	2	Hydrogen_Bond,Salt_Bridge
H1	293	22	1	Hydrogen_Bond
H1	295	25	1	Hydrogen_Bond
H1	297	22	1	Hydrophobic
H2	11	43	1	Hydrophobic
H2	12	44	1	Hydrogen_Bond
H2	14	44,47	2	Hydrogen_Bond
H2	34	54	1	Salt_Bridge
H2	78	53	1	Hydrogen_Bond
H2	79	13,52	2	Hydrophobic
H2	112	21	1	Hydrophobic
H2	113	49,50	2	Hydrophobic
H2	116	25,46	2	Hydrogen_Bond,Hydrophobic
H2	118	43	1	Salt_Bridge
H2	190	61	1	Hydrogen_Bond
H2	214	58	1	Hydrophobic
H2	216	54	1	Salt_Bridge
H2	218	51	1	Hydrogen_Bond
H2	220	47,51	2	Hydrogen_Bond
H2	221	48,51	2	Hydrogen_Bond,Salt_Bridge
H2	243	20	1	Pi_Cation_Interaction
H2	245	41	1	Salt_Bridge
H2	279	44	1	Salt_Bridge
H2	280	37	1	Hydrogen_Bond
H2	288	51	1	Hydrogen_Bond
H2	290	56	1	Salt_Bridge
H2	292	6,9,59	3	Hydrophobic,Salt_Bridge
H2	294	62	1	Hydrogen_Bond
H2	295	58,62	2	Hydrogen_Bond,Hydrophobic
H3	11	40	1	Hydrophobic
H3	12	40,41	2	Hydrogen_Bond,Hydrophobic
H3	15	40	1	Hydrogen_Bond
H3	34	51	1	Salt_Bridge
H3	76	53	1	Pi_Cation_Interaction
H3	77	47	1	Hydrophobic
H3	79	16	1	Hydrophobic
H3	113	46,47	2	Hydrophobic
H3	114	47	1	Hydrophobic
H3	116	24,39	2	Hydrophobic
H3	117	43	1	Hydrophobic
H3	118	36,40	2	Hydrophobic,Salt_Bridge
H3	119	47	1	Hydrophobic
H3	122	47	1	Hydrophobic
H3	190	54	1	Hydrogen_Bond
H3	214	55	1	Hydrophobic
H3	216	51	1	Salt_Bridge
H3	220	48	1	Hydrogen_Bond
H3	221	48	1	Hydrogen_Bond
H3	243	23,26	2	Hydrogen_Bond,Pi_Cation_Interaction
H3	245	19,23	2	Salt_Bridge
H3	277	41	1	Hydrogen_Bond
H3	279	37,41	2	Salt_Bridge
H3	288	48	1	Hydrogen_Bond
H3	290	9	1	Hydrogen_Bond
H3	292	56	1	Hydrophobic
H3	294	59	1	Hydrogen_Bond
H3	295	55,59	2	Hydrogen_Bond,Hydrophobic
H4	11	57	1	Hydrogen_Bond
H4	34	42,46	2	Salt_Bridge
H4	77	46	1	Hydrogen_Bond,Hydrophobic
H4	79	21,22	2	Hydrophobic
H4	112	21	1	Salt_Bridge
H4	116	14	1	Hydrogen_Bond
H4	118	57	1	Salt_Bridge
H4	190	35,38,39	3	Hydrogen_Bond,Hydrophobic
H4	216	42,46	2	Salt_Bridge
H4	218	46	1	Hydrogen_Bond
H4	243	12,19	2	Hydrogen_Bond,Hydrophobic
H4	279	56	1	Hydrogen_Bond
H4	280	56	1	Hydrogen_Bond
H4	282	59	1	Pi_Cation_Interaction
H4	290	44	1	Hydrophobic
H4	291	23	1	Hydrogen_Bond
H4	292	23,30	2	Hydrophobic,Salt_Bridge
H4	293	37	1	Hydrogen_Bond
H4	294	37	1	Hydrogen_Bond
H4	295	34,37	2	Salt_Bridge
H4	297	41,42	2	Hydrophobic
H5	116	71	1	Hydrogen_Bond,Hydrophobic
H5	118	73,77	2	Salt_Bridge
H5	239	56	1	Hydrogen_Bond
H5	242	57	1	Hydrogen_Bond
H5	249	55	1	Salt_Bridge
H5	251	55	1	Salt_Bridge
H5	279	66	1	Salt_Bridge
H5	280	36,40	2	Hydrogen_Bond,Hydrophobic
H5	281	55	1	Hydrogen_Bond
H5	282	58,62	2	Hydrophobic
H6	11	12	1	Hydrophobic
H6	12	9,12	2	Hydrophobic
H6	14	12	1	Hydrogen_Bond
H6	32	19	1	Hydrophobic
H6	75	26	1	Hydrophobic
H6	77	22,36	2	Hydrophobic
H6	112	40	1	Salt_Bridge
H6	113	18	1	Hydrophobic
H6	114	19,22	2	Hydrophobic
H6	116	7	1	Hydrophobic
H6	118	8	1	Salt_Bridge
H6	122	19	1	Hydrophobic
H6	130	23	1	Hydrophobic
H6	190	20,24	2	Hydrogen_Bond,Hydrophobic
H6	214	20	1	Hydrophobic
H6	220	14,16	2	Hydrogen_Bond
H6	221	42	1	Salt_Bridge
H6	243	45	1	Hydrophobic
H6	245	46,49	2	Salt_Bridge
H6	247	49	1	Salt_Bridge
H6	279	9,13	2	Hydrophobic,Salt_Bridge
H6	280	9	1	Hydrogen_Bond
H6	282	49,53	2	Hydrophobic
H6	284	46	1	Hydrogen_Bond
H6	288	17	1	Hydrogen_Bond
H6	290	35	1	Hydrophobic
H6	297	20	1	Hydrophobic
H7	11	42	1	Hydrogen_Bond
H7	12	39	1	Hydrophobic
H7	15	46	1	Hydrogen_Bond
H7	79	50	1	Hydrophobic
H7	112	31,49	2	Hydrophobic,Salt_Bridge
H7	113	49	1	Hydrophobic
H7	116	45	1	Hydrophobic
H7	118	42	1	Salt_Bridge
H7	243	44	1	Hydrophobic
H7	244	47	1	Hydrogen_Bond
H7	245	40,47	2	Hydrophobic,Salt_Bridge
H7	247	40	1	Salt_Bridge
H7	277	43	1	Hydrogen_Bond
H7	279	43	1	Salt_Bridge
nan_12_43_2_2	11	40,44	2	Hydrogen_Bond,Hydrophobic
nan_12_43_2_2	12	39	1	Hydrogen_Bond
nan_12_43_2_2	15	40	1	Hydrogen_Bond
nan_12_43_2_2	34	33	1	Salt_Bridge
nan_12_43_2_2	79	33	1	Hydrophobic
nan_12_43_2_2	112	11	1	Hydrogen_Bond
nan_12_43_2_2	113	11,37	2	Hydrogen_Bond,Hydrophobic
nan_12_43_2_2	116	8,40,41	3	Hydrogen_Bond,Hydrophobic,Pi_Cation_Interaction
nan_12_43_2_2	118	44	1	Salt_Bridge
nan_12_43_2_2	190	25,26,29	3	Hydrogen_Bond,Hydrophobic
nan_12_43_2_2	214	29	1	Hydrophobic
nan_12_43_2_2	216	33	1	Salt_Bridge
nan_12_43_2_2	219	33	1	Hydrogen_Bond
nan_12_43_2_2	242	2	1	Hydrogen_Bond
nan_12_43_2_2	243	5	1	Hydrophobic
nan_12_43_2_2	247	42	1	Salt_Bridge
nan_12_43_2_2	277	39	1	Hydrogen_Bond
nan_12_43_2_2	279	39,43	2	Hydrogen_Bond,Salt_Bridge
nan_12_43_2_2	282	42,46	2	Hydrophobic
nan_12_43_2_2	288	31,35	2	Hydrogen_Bond,Hydrophobic
nan_12_43_2_2	290	31	1	Hydrophobic
nan_12_43_2_2	292	20	1	Hydrophobic
nan_12_43_2_2	295	25	1	Hydrophobic
nan_12_43_2_2	297	28,29	2	Hydrophobic
nan_13_4_0_23	11	32,36	2	Hydrogen_Bond
nan_13_4_0_23	14	36,40	2	Hydrogen_Bond
nan_13_4_0_23	15	36	1	Hydrogen_Bond
nan_13_4_0_23	32	43	1	Hydrophobic
nan_13_4_0_23	34	47	1	Salt_Bridge
nan_13_4_0_23	39	50	1	Hydrogen_Bond
nan_13_4_0_23	76	8	1	Hydrogen_Bond
nan_13_4_0_23	77	43	1	Hydrophobic
nan_13_4_0_23	79	38,42	2	Hydrogen_Bond
nan_13_4_0_23	112	19,38	2	Hydrophobic,Salt_Bridge
nan_13_4_0_23	116	35,39	2	Hydrophobic
nan_13_4_0_23	122	43	1	Hydrophobic
nan_13_4_0_23	189	54	1	Hydrogen_Bond
nan_13_4_0_23	190	50,51,54	3	Hydrogen_Bond,Hydrophobic
nan_13_4_0_23	216	47	1	Salt_Bridge
nan_13_4_0_23	218	44	1	Hydrogen_Bond
nan_13_4_0_23	220	40,44	2	Hydrogen_Bond
nan_13_4_0_23	221	44	1	Hydrogen_Bond
nan_13_4_0_23	245	37,41	2	Hydrogen_Bond,Salt_Bridge
nan_13_4_0_23	279	29	1	Salt_Bridge
nan_13_4_0_23	280	29	1	Hydrogen_Bond
nan_13_4_0_23	284	37	1	Hydrogen_Bond
nan_13_4_0_23	292	3,10,52	3	Hydrogen_Bond,Hydrophobic,Salt_Bridge
nan_13_4_0_23	295	55	1	Salt_Bridge
nan_13_4_0_23	297	48,51	2	Hydrophobic
nan_23_56_2_1	14	41	1	Hydrogen_Bond
nan_23_56_2_1	15	38	1	Hydrogen_Bond
nan_23_56_2_1	34	27	1	Salt_Bridge
nan_23_56_2_1	76	9	1	Hydrophobic
nan_23_56_2_1	79	32	1	Hydrophobic
nan_23_56_2_1	113	35	1	Hydrophobic
nan_23_56_2_1	116	35,38	2	Hydrophobic
nan_23_56_2_1	130	13	1	Hydrogen_Bond
nan_23_56_2_1	133	16	1	Salt_Bridge
nan_23_56_2_1	190	23,27	2	Hydrogen_Bond,Hydrophobic
nan_23_56_2_1	216	27	1	Salt_Bridge
nan_23_56_2_1	218	34	1	Hydrogen_Bond
nan_23_56_2_1	220	34	1	Hydrogen_Bond
nan_23_56_2_1	243	40,43	2	Hydrogen_Bond,Hydrophobic
nan_23_56_2_1	247	44	1	Salt_Bridge
nan_23_56_2_1	279	41,45	2	Salt_Bridge
nan_23_56_2_1	280	48	1	Hydrophobic
nan_23_56_2_1	282	48	1	Hydrophobic
nan_23_56_2_1	288	30	1	Hydrogen_Bond
nan_23_56_2_1	290	29	1	Hydrogen_Bond
nan_23_56_2_1	292	22	1	Hydrogen_Bond
nan_23_56_2_1	293	26	1	Hydrogen_Bond
nan_23_56_2_1	295	26	1	Salt_Bridge
nan_23_56_2_1	297	30	1	Hydrophobic
nan_23_56_2_1_0	14	41	1	Hydrogen_Bond
nan_23_56_2_1_0	15	38	1	Hydrogen_Bond
nan_23_56_2_1_0	34	27	1	Salt_Bridge
nan_23_56_2_1_0	76	9	1	Hydrophobic
nan_23_56_2_1_0	79	32	1	Hydrophobic
nan_23_56_2_1_0	113	35	1	Hydrophobic
nan_23_56_2_1_0	116	35,38	2	Hydrophobic
nan_23_56_2_1_0	130	13	1	Hydrogen_Bond
nan_23_56_2_1_0	133	16	1	Salt_Bridge
nan_23_56_2_1_0	190	23,27	2	Hydrogen_Bond,Hydrophobic
nan_23_56_2_1_0	216	27	1	Salt_Bridge
nan_23_56_2_1_0	218	34	1	Hydrogen_Bond
nan_23_56_2_1_0	220	34	1	Hydrogen_Bond
nan_23_56_2_1_0	243	40,43	2	Hydrogen_Bond,Hydrophobic
nan_23_56_2_1_0	247	44	1	Salt_Bridge
nan_23_56_2_1_0	279	41,45	2	Salt_Bridge
nan_23_56_2_1_0	280	48	1	Hydrophobic
nan_23_56_2_1_0	282	48	1	Hydrophobic
nan_23_56_2_1_0	288	30	1	Hydrogen_Bond
nan_23_56_2_1_0	290	29	1	Hydrogen_Bond
nan_23_56_2_1_0	292	22	1	Hydrogen_Bond
nan_23_56_2_1_0	293	26	1	Hydrogen_Bond
nan_23_56_2_1_0	295	26	1	Salt_Bridge
nan_23_56_2_1_0	297	30	1	Hydrophobic
nan_6_51_2_5	11	35	1	Hydrogen_Bond,Pi_Stack
nan_6_51_2_5	79	8	1	Hydrophobic
nan_6_51_2_5	112	16,34	2	Hydrophobic,Salt_Bridge
nan_6_51_2_5	113	12,38	2	Hydrophobic
nan_6_51_2_5	116	19,31,34,35	4	Hydrogen_Bond,Hydrophobic
nan_6_51_2_5	117	38	1	Hydrophobic
nan_6_51_2_5	118	35	1	Hydrogen_Bond
nan_6_51_2_5	119	38	1	Hydrophobic
nan_6_51_2_5	190	46,50	2	Hydrophobic
nan_6_51_2_5	214	50	1	Hydrophobic
nan_6_51_2_5	216	42	1	Hydrogen_Bond
nan_6_51_2_5	221	40	1	Hydrogen_Bond
nan_6_51_2_5	223	43	1	Hydrophobic
nan_6_51_2_5	242	10	1	Hydrogen_Bond
nan_6_51_2_5	243	11,33	2	Hydrophobic
nan_6_51_2_5	245	36,40	2	Hydrophobic,Salt_Bridge
nan_6_51_2_5	279	32	1	Salt_Bridge
nan_6_51_2_5	288	4,40	2	Hydrogen_Bond,Hydrophobic
nan_6_51_2_5	290	4	1	Hydrophobic
nan_6_51_2_5	291	2	1	Hydrogen_Bond
nan_6_51_2_5	292	3	1	Salt_Bridge
nan_6_51_2_5	293	50	1	Hydrogen_Bond
nan_6_51_2_5	295	50	1	Hydrogen_Bond,Hydrophobic
nan_6_51_2_5	297	46	1	Hydrophobic
nan_9_84_1_22	14	31	1	Hydrogen_Bond
nan_9_84_1_22	15	31	1	Hydrogen_Bond
nan_9_84_1_22	32	34	1	Hydrophobic
nan_9_84_1_22	34	38	1	Salt_Bridge
nan_9_84_1_22	76	41	1	Hydrogen_Bond
nan_9_84_1_22	77	34	1	Hydrophobic
nan_9_84_1_22	79	37	1	Hydrogen_Bond
nan_9_84_1_22	112	1,2,3,29	4	Hydrogen_Bond,Hydrophobic
nan_9_84_1_22	113	33	1	Hydrophobic
nan_9_84_1_22	116	3	1	Hydrogen_Bond
nan_9_84_1_22	118	27	1	Salt_Bridge
nan_9_84_1_22	190	45	1	Hydrophobic
nan_9_84_1_22	214	42	1	Hydrophobic
nan_9_84_1_22	216	38	1	Salt_Bridge
nan_9_84_1_22	220	35	1	Hydrogen_Bond
nan_9_84_1_22	221	35	1	Hydrogen_Bond
nan_9_84_1_22	279	28	1	Salt_Bridge
nan_9_84_1_22	291	64	1	Hydrogen_Bond
nan_9_84_1_22	292	43,60	2	Hydrophobic,Salt_Bridge
nan_9_84_1_22	294	46	1	Hydrogen_Bond
nan_9_84_1_22	295	42,46	2	Hydrogen_Bond,Hydrophobic,Salt_Bridge
