## Supplementary data (including sequences and structures of miBds) for "Clearing the whey: Efficient inhibition and removal of chymosin from whey by de novo designed protein-based inhibitors": binder_to_target_positions.csv

target	target_pos	binder_pos_list	binder_pos_count	interaction_types
A1	12	27	1	Hydrophobic
A1	14	31	1	Hydrogen_Bond
A1	15	27	1	Hydrogen_Bond
A1	34	38	1	Salt_Bridge
A1	78	37	1	Hydrogen_Bond
A1	79	33	1	Hydrogen_Bond
A1	112	1,2,3,4,29	5	Hydrogen_Bond,Hydrophobic
A1	113	34	1	Hydrophobic
A1	116	29,30	2	Hydrophobic
A1	122	34	1	Hydrophobic
A1	190	41,45	2	Hydrogen_Bond,Hydrophobic
A1	214	42	1	Hydrophobic
A1	216	38	1	Salt_Bridge
A1	218	35	1	Hydrogen_Bond
A1	220	31,35	2	Hydrogen_Bond
A1	221	35	1	Hydrogen_Bond
A1	223	35,36	2	Hydrophobic
A1	245	68	1	Hydrogen_Bond
A1	277	28	1	Hydrogen_Bond
A1	279	24,28	2	Hydrogen_Bond,Salt_Bridge
A1	280	21	1	Hydrogen_Bond
A1	288	64	1	Hydrogen_Bond
A1	291	60	1	Hydrogen_Bond
A1	292	43	1	Hydrophobic
A1	295	42,46	2	Hydrophobic
A1	297	42	1	Hydrophobic
A1_0	12	27	1	Hydrophobic
A1_0	14	31	1	Hydrogen_Bond
A1_0	15	27	1	Hydrogen_Bond
A1_0	34	38	1	Salt_Bridge
A1_0	78	37	1	Hydrogen_Bond
A1_0	79	33	1	Hydrogen_Bond
A1_0	112	1,2,3,4,29	5	Hydrogen_Bond,Hydrophobic
A1_0	113	34	1	Hydrophobic
A1_0	116	29,30	2	Hydrophobic
A1_0	122	34	1	Hydrophobic
A1_0	190	41,45	2	Hydrogen_Bond,Hydrophobic
A1_0	214	42	1	Hydrophobic
A1_0	216	38	1	Salt_Bridge
A1_0	218	35	1	Hydrogen_Bond
A1_0	220	31,35	2	Hydrogen_Bond
A1_0	221	35	1	Hydrogen_Bond
A1_0	223	35,36	2	Hydrophobic
A1_0	245	68	1	Hydrogen_Bond
A1_0	277	28	1	Hydrogen_Bond
A1_0	279	24,28	2	Hydrogen_Bond,Salt_Bridge
A1_0	280	21	1	Hydrogen_Bond
A1_0	288	64	1	Hydrogen_Bond
A1_0	291	60	1	Hydrogen_Bond
A1_0	292	43	1	Hydrophobic
A1_0	295	42,46	2	Hydrophobic
A1_0	297	42	1	Hydrophobic
A2	11	22	1	Hydrogen_Bond
A2	15	18	1	Hydrogen_Bond
A2	34	11	1	Salt_Bridge
A2	74	4	1	Hydrogen_Bond
A2	79	15,45	2	Hydrogen_Bond,Hydrophobic
A2	116	22,37,38,41	4	Hydrogen_Bond,Hydrophobic
A2	118	22	1	Salt_Bridge
A2	130	4	1	Hydrophobic
A2	132	4	1	Hydrogen_Bond
A2	189	3	1	Hydrogen_Bond
A2	190	3,7	2	Hydrogen_Bond,Hydrophobic
A2	216	11	1	Salt_Bridge
A2	220	14,21	2	Hydrogen_Bond
A2	221	14	1	Hydrogen_Bond
A2	245	24	1	Salt_Bridge
A2	279	25	1	Salt_Bridge
A2	280	28	1	Hydrophobic
A2	292	6,53	2	Hydrogen_Bond,Hydrophobic
A2	297	7,10	2	Hydrophobic
A3	14	47	1	Hydrogen_Bond
A3	34	54	1	Salt_Bridge
A3	77	50	1	Hydrophobic
A3	112	21	1	Hydrophobic
A3	113	50	1	Hydrophobic
A3	116	25,43,46	3	Hydrogen_Bond,Hydrophobic
A3	118	43	1	Salt_Bridge
A3	122	50	1	Hydrophobic
A3	189	61	1	Hydrogen_Bond
A3	190	58,61	2	Hydrogen_Bond,Hydrophobic
A3	214	58	1	Hydrophobic
A3	216	54	1	Salt_Bridge
A3	220	51	1	Hydrogen_Bond
A3	221	51	1	Hydrogen_Bond
A3	223	51	1	Hydrophobic
A3	243	20	1	Hydrogen_Bond
A3	279	44	1	Salt_Bridge
A3	288	48	1	Hydrogen_Bond
A3	292	6	1	Hydrophobic
A3	295	58	1	Hydrophobic
A3	297	58	1	Hydrophobic
A4	12	37	1	Hydrophobic
A4	32	45	1	Hydrophobic
A4	36	47	1	Hydrogen_Bond
A4	39	47	1	Salt_Bridge
A4	76	48,51	2	Hydrogen_Bond,Hydrophobic
A4	78	46	1	Hydrogen_Bond
A4	79	44	1	Hydrogen_Bond
A4	81	8	1	Hydrogen_Bond
A4	112	35	1	Salt_Bridge
A4	113	39,43	2	Hydrophobic
A4	116	35,36	2	Hydrogen_Bond,Hydrophobic
A4	119	43	1	Hydrophobic
A4	122	45	1	Hydrophobic
A4	130	52	1	Hydrophobic
A4	131	47	1	Hydrogen_Bond
A4	190	52	1	Hydrophobic
A4	218	45	1	Hydrogen_Bond
A4	219	46	1	Hydrogen_Bond
A4	220	40,43	2	Hydrogen_Bond
A4	242	25	1	Hydrogen_Bond
A4	243	21	1	Hydrogen_Bond,Hydrophobic
A4	245	41	1	Salt_Bridge
A4	277	41	1	Hydrogen_Bond
A4	279	37	1	Salt_Bridge
A4	284	41	1	Hydrogen_Bond
A4	295	49	1	Hydrophobic
A5	11	57	1	Hydrogen_Bond
A5	34	42,46	2	Salt_Bridge
A5	76	39	1	Salt_Bridge
A5	77	46	1	Hydrophobic
A5	79	21,22,47	3	Hydrogen_Bond,Hydrophobic
A5	113	50	1	Hydrophobic
A5	118	57	1	Salt_Bridge
A5	190	35,38	2	Hydrogen_Bond,Hydrophobic
A5	214	38	1	Hydrophobic
A5	216	42,46	2	Salt_Bridge
A5	223	41,44	2	Hydrophobic
A5	242	9	1	Salt_Bridge
A5	243	12,55	2	Hydrophobic
A5	244	19	1	Hydrogen_Bond
A5	280	56	1	Hydrogen_Bond
A5	282	59	1	Pi_Cation_Interaction
A5	292	23	1	Hydrogen_Bond
A5	293	37	1	Hydrogen_Bond
A5	294	37	1	Hydrogen_Bond
A5	295	37,38	2	Hydrogen_Bond,Hydrophobic
A5	297	41,42	2	Hydrophobic
A6	11	4	1	Hydrogen_Bond
A6	13	5	1	Salt_Bridge
A6	36	22	1	Hydrogen_Bond
A6	76	22	1	Hydrogen_Bond
A6	79	43	1	Hydrophobic
A6	112	51	1	Salt_Bridge
A6	116	7,8,51	3	Hydrogen_Bond,Hydrophobic
A6	118	4	1	Salt_Bridge
A6	190	19,23	2	Hydrophobic
A6	214	19	1	Hydrophobic
A6	220	12	1	Hydrogen_Bond
A6	223	13,16	2	Hydrophobic
A6	243	6,50,53	3	Hydrogen_Bond,Hydrophobic
A6	245	9,46	2	Salt_Bridge
A6	277	9	1	Hydrogen_Bond
A6	278	5	1	Hydrogen_Bond
A6	279	5	1	Salt_Bridge
A6	280	2	1	Hydrogen_Bond
A6	284	2	1	Hydrogen_Bond
A6	288	9	1	Hydrogen_Bond
A6	292	17	1	Hydrogen_Bond
A6	295	20,23	2	Hydrophobic
A6	297	16,19	2	Hydrophobic
A7	11	4	1	Hydrophobic
A7	12	4	1	Hydrophobic
A7	15	8	1	Hydrogen_Bond
A7	78	18	1	Hydrogen_Bond
A7	79	14	1	Hydrophobic
A7	112	51	1	Salt_Bridge
A7	116	4,7,8	3	Hydrogen_Bond,Hydrophobic
A7	190	19,23	2	Hydrogen_Bond,Hydrophobic
A7	221	9	1	Hydrophobic
A7	223	16	1	Hydrophobic
A7	243	6,50,53,56	4	Hydrogen_Bond,Hydrophobic,Pi_Stack
A7	245	6,9,46	3	Hydrophobic,Salt_Bridge
A7	247	56,58	2	Salt_Bridge
A7	277	5,9	2	Hydrogen_Bond
A7	279	5	1	Salt_Bridge
A7	280	2	1	Hydrogen_Bond
A7	282	56,58	2	Hydrophobic,Pi_Stack
A7	284	2	1	Hydrogen_Bond
A7	288	9,46	2	Hydrogen_Bond
A7	290	16	1	Salt_Bridge
A7	292	42	1	Hydrogen_Bond
A7	293	16	1	Hydrogen_Bond
A7	295	20,23	2	Hydrophobic
A7	297	19	1	Hydrophobic
A8	12	42	1	Hydrophobic
A8	14	41	1	Hydrogen_Bond
A8	15	38	1	Hydrogen_Bond
A8	34	27	1	Salt_Bridge
A8	78	28	1	Hydrogen_Bond
A8	79	32,35	2	Hydrophobic
A8	112	35,39	2	Hydrophobic,Salt_Bridge
A8	116	35,38,42	3	Hydrophobic
A8	130	13,20	2	Hydrogen_Bond,Hydrophobic
A8	133	16	1	Salt_Bridge
A8	189	17	1	Hydrogen_Bond
A8	190	23	1	Hydrogen_Bond,Hydrophobic
A8	216	27	1	Salt_Bridge
A8	219	27	1	Hydrogen_Bond
A8	223	30,33	2	Hydrophobic
A8	245	37,44	2	Salt_Bridge
A8	279	41,45	2	Salt_Bridge
A8	280	45,48	2	Hydrogen_Bond,Hydrophobic
A8	285	37	1	Hydrogen_Bond
A8	288	37	1	Hydrogen_Bond
A8	290	29	1	Salt_Bridge
A8	292	22	1	Hydrogen_Bond
A8	297	30	1	Hydrophobic
B1	12	19	1	Hydrophobic
B1	34	8	1	Salt_Bridge
B1	77	12	1	Hydrophobic
B1	79	44,45	2	Hydrophobic
B1	112	41	1	Hydrophobic
B1	114	12	1	Hydrophobic
B1	116	23,33,34,37	4	Hydrogen_Bond,Hydrophobic,Pi_Stack
B1	118	19	1	Hydrogen_Bond
B1	119	12	1	Hydrophobic
B1	190	4	1	Hydrophobic
B1	216	8	1	Salt_Bridge
B1	218	15	1	Hydrogen_Bond
B1	220	15	1	Hydrogen_Bond
B1	223	11	1	Hydrophobic
B1	243	21	1	Pi_Cation_Interaction
B1	245	21,42	2	Salt_Bridge
B1	279	25	1	Salt_Bridge
B1	280	25	1	Hydrophobic
B1	285	18	1	Hydrogen_Bond
B1	288	18	1	Hydrogen_Bond
B1	290	11	1	Hydrogen_Bond
B1	292	7,49	2	Hydrogen_Bond,Hydrophobic
B1	295	4	1	Hydrophobic
B2	34	11	1	Salt_Bridge
B2	78	8	1	Hydrogen_Bond
B2	79	15,45,48	3	Hydrogen_Bond,Hydrophobic
B2	112	44	1	Hydrophobic
B2	116	19,22,38,41	4	Hydrogen_Bond,Hydrophobic,Pi_Stack
B2	130	4	1	Hydrogen_Bond,Hydrophobic
B2	190	3,7	2	Hydrophobic
B2	216	11	1	Salt_Bridge
B2	219	11	1	Hydrogen_Bond
B2	220	14,18	2	Hydrogen_Bond
B2	221	14	1	Hydrogen_Bond
B2	242	27	1	Salt_Bridge
B2	243	20,27	2	Hydrogen_Bond,Hydrophobic
B2	245	21,24	2	Salt_Bridge
B2	279	25	1	Hydrogen_Bond
B2	280	28	1	Hydrogen_Bond
B2	282	24,28	2	Hydrophobic,Pi_Cation_Interaction
B2	288	17	1	Hydrogen_Bond
B2	292	53,56	2	Hydrogen_Bond,Hydrophobic
B2	297	7,10	2	Hydrophobic
B3	11	47	1	Hydrogen_Bond
B3	12	43	1	Hydrophobic
B3	13	44	1	Hydrogen_Bond
B3	14	48	1	Hydrogen_Bond
B3	15	47,51	2	Hydrogen_Bond,Hydrophobic
B3	34	54	1	Salt_Bridge
B3	76	10	1	Hydrogen_Bond
B3	113	50	1	Hydrophobic
B3	190	58,61	2	Hydrogen_Bond,Hydrophobic
B3	214	58	1	Hydrophobic
B3	216	54	1	Salt_Bridge
B3	220	48,51	2	Hydrogen_Bond
B3	221	52	1	Hydrophobic
B3	223	52	1	Hydrophobic
B3	243	16,20,23	3	Hydrogen_Bond,Hydrophobic
B3	245	24,41	2	Hydrogen_Bond,Salt_Bridge
B3	277	44	1	Hydrogen_Bond
B3	279	41,44	2	Salt_Bridge
B3	280	40	1	Hydrophobic
B3	282	37,38,41	3	Hydrophobic,Pi_Cation_Interaction
B3	292	59	1	Hydrophobic
B3	293	62	1	Hydrogen_Bond
B3	295	58	1	Hydrophobic
B3	297	55,58	2	Hydrophobic
B4	11	45	1	Hydrophobic
B4	12	45	1	Hydrophobic
B4	14	45	1	Hydrogen_Bond
B4	15	45	1	Hydrogen_Bond
B4	34	56	1	Salt_Bridge
B4	76	11,59	2	Hydrogen_Bond,Pi_Cation_Interaction
B4	79	18	1	Hydrophobic
B4	112	26	1	Salt_Bridge
B4	113	51,52	2	Hydrophobic
B4	116	44,47,48	3	Hydrophobic
B4	122	52	1	Hydrophobic
B4	133	74	1	Salt_Bridge
B4	189	63,67	2	Hydrogen_Bond
B4	216	56	1	Salt_Bridge
B4	218	53	1	Hydrogen_Bond
B4	219	56	1	Hydrogen_Bond
B4	220	46,53	2	Hydrogen_Bond
B4	221	53	1	Hydrogen_Bond
B4	223	53	1	Hydrophobic
B4	240	20	1	Salt_Bridge
B4	242	31	1	Salt_Bridge
B4	243	28	1	Hydrophobic
B4	245	28	1	Salt_Bridge
B4	279	28	1	Salt_Bridge
B4	280	39	1	Hydrophobic
B4	292	10,14,64	3	Hydrogen_Bond,Hydrophobic
B4	294	64	1	Hydrogen_Bond
B4	295	60,64	2	Hydrogen_Bond,Hydrophobic
B5	11	39,43	2	Hydrogen_Bond,Hydrophobic
B5	12	43	1	Hydrophobic
B5	34	54	1	Salt_Bridge
B5	78	49	1	Hydrogen_Bond
B5	79	49	1	Hydrogen_Bond
B5	112	24	1	Salt_Bridge
B5	113	50	1	Hydrophobic
B5	116	43,46	2	Hydrogen_Bond,Hydrophobic
B5	119	50	1	Hydrophobic
B5	187	65	1	Hydrophobic
B5	190	58,61	2	Hydrophobic
B5	214	58	1	Hydrophobic
B5	216	54	1	Salt_Bridge
B5	220	51	1	Hydrogen_Bond
B5	221	51	1	Hydrogen_Bond
B5	223	51	1	Hydrophobic
B5	245	44	1	Salt_Bridge
B5	279	44	1	Hydrogen_Bond
B5	280	36,37	2	Hydrogen_Bond,Hydrophobic
B5	292	15,59	2	Hydrogen_Bond,Hydrophobic
B5	295	58,62	2	Hydrophobic
B5	297	58	1	Hydrophobic
B6	11	4	1	Hydrogen_Bond
B6	12	5	1	Hydrogen_Bond
B6	76	22	1	Hydrogen_Bond
B6	78	18	1	Hydrogen_Bond
B6	79	43	1	Hydrophobic
B6	112	51	1	Salt_Bridge
B6	116	4,7,8,51	4	Hydrogen_Bond,Hydrophobic
B6	118	4	1	Salt_Bridge
B6	129	26	1	Hydrogen_Bond
B6	187	23	1	Hydrophobic
B6	190	19	1	Hydrogen_Bond,Hydrophobic
B6	220	12	1	Hydrogen_Bond
B6	223	13,16	2	Hydrophobic
B6	242	49	1	Hydrogen_Bond
B6	243	6,50,53	3	Hydrogen_Bond,Hydrophobic
B6	245	9	1	Salt_Bridge
B6	279	2,5	2	Salt_Bridge
B6	280	2	1	Hydrogen_Bond
B6	284	2	1	Hydrogen_Bond
B6	285	9	1	Hydrogen_Bond
B6	288	9	1	Hydrogen_Bond
B6	294	20	1	Hydrogen_Bond
B6	295	20	1	Hydrophobic
B6	297	16,19	2	Hydrophobic
B7	11	4	1	Hydrogen_Bond
B7	76	22	1	Hydrogen_Bond
B7	78	18	1	Hydrogen_Bond
B7	79	43	1	Hydrophobic
B7	112	51	1	Salt_Bridge
B7	116	4,7,8	3	Hydrogen_Bond,Hydrophobic
B7	118	4	1	Salt_Bridge
B7	190	19,23	2	Hydrophobic
B7	220	12	1	Hydrogen_Bond
B7	221	12	1	Hydrogen_Bond
B7	223	12,16	2	Hydrophobic
B7	242	57	1	Hydrogen_Bond
B7	243	50,53	2	Hydrogen_Bond,Hydrophobic
B7	245	9,46	2	Salt_Bridge
B7	277	9	1	Hydrogen_Bond
B7	278	5	1	Hydrogen_Bond
B7	279	2,5	2	Hydrogen_Bond,Salt_Bridge
B7	280	2	1	Hydrogen_Bond
B7	284	2	1	Hydrogen_Bond
B7	288	46	1	Hydrogen_Bond
B7	291	42	1	Hydrogen_Bond
B7	292	17	1	Hydrogen_Bond
B7	295	20,23	2	Hydrophobic
B7	297	16,19	2	Hydrophobic
B8	76	51,78	2	Hydrogen_Bond
B8	78	44	1	Hydrogen_Bond
B8	79	40,44	2	Hydrogen_Bond,Hydrophobic
B8	112	40	1	Salt_Bridge
B8	130	58	1	Hydrogen_Bond
B8	187	59	1	Hydrophobic
B8	190	48,52	2	Hydrophobic
B8	214	48	1	Hydrophobic
B8	243	33,34,37,41	4	Hydrogen_Bond,Hydrophobic,Pi_Cation_Interaction
B8	244	41	1	Hydrogen_Bond
B8	245	37	1	Salt_Bridge
B8	291	19	1	Hydrogen_Bond
B8	292	19	1	Hydrogen_Bond
B8	297	48	1	Hydrophobic
C1	12	21	1	Hydrophobic
C1	14	21	1	Hydrogen_Bond
C1	34	10	1	Salt_Bridge
C1	76	7,11	2	Hydrogen_Bond,Salt_Bridge
C1	78	11	1	Hydrogen_Bond
C1	112	44	1	Hydrophobic
C1	113	14	1	Hydrophobic
C1	116	22,38,41	3	Hydrophobic
C1	190	3,6,7	3	Hydrogen_Bond,Hydrophobic
C1	214	6	1	Hydrophobic
C1	216	10	1	Salt_Bridge
C1	223	9,12	2	Hydrophobic
C1	242	50	1	Hydrogen_Bond
C1	243	23	1	Pi_Cation_Interaction
C1	245	20,23,46	3	Hydrogen_Bond,Salt_Bridge
C1	279	27	1	Hydrogen_Bond,Salt_Bridge
C1	285	20	1	Hydrogen_Bond
C1	288	12	1	Hydrogen_Bond
C1	290	8	1	Salt_Bridge
C1	294	5	1	Hydrogen_Bond
C1	297	9,10	2	Hydrophobic
C2	11	35	1	Hydrophobic
C2	12	32,35	2	Hydrophobic
C2	34	42	1	Salt_Bridge
C2	78	45	1	Hydrogen_Bond
C2	79	45	1	Hydrogen_Bond
C2	112	16	1	Salt_Bridge
C2	113	12,38	2	Hydrophobic
C2	114	38	1	Hydrophobic
C2	116	12,19	2	Hydrogen_Bond,Hydrophobic
C2	118	31,35	2	Hydrophobic,Salt_Bridge
C2	189	53	1	Hydrogen_Bond
C2	190	46,50	2	Hydrophobic
C2	218	42	1	Hydrogen_Bond
C2	220	39	1	Hydrogen_Bond
C2	223	4,43	2	Hydrophobic
C2	242	10	1	Hydrogen_Bond
C2	243	10,11,14	3	Hydrophobic
C2	245	36,40	2	Hydrogen_Bond,Salt_Bridge
C2	279	36	1	Salt_Bridge
C2	280	29	1	Hydrophobic
C2	288	4,40	2	Hydrogen_Bond,Hydrophobic
C2	290	47	1	Hydrogen_Bond
C2	292	2	1	Hydrogen_Bond
C2	295	50	1	Hydrophobic
C2	297	46	1	Hydrophobic
C3	12	43	1	Hydrophobic
C3	15	43	1	Hydrogen_Bond
C3	34	54	1	Salt_Bridge
C3	76	10	1	Hydrogen_Bond,Pi_Cation_Interaction
C3	77	50	1	Hydrophobic
C3	79	49	1	Hydrogen_Bond
C3	112	18,22	2	Hydrogen_Bond,Salt_Bridge
C3	113	18,46,50	3	Hydrogen_Bond,Hydrophobic
C3	114	50	1	Hydrophobic
C3	116	21,25,42,43	4	Hydrogen_Bond,Hydrophobic
C3	190	58	1	Hydrophobic
C3	216	54	1	Salt_Bridge
C3	219	51,54	2	Hydrogen_Bond,Hydrophobic
C3	220	47	1	Hydrogen_Bond
C3	223	51,55	2	Hydrophobic
C3	242	23	1	Salt_Bridge
C3	243	24,27,41	3	Hydrogen_Bond,Hydrophobic
C3	245	41,44,48	3	Hydrogen_Bond,Salt_Bridge
C3	282	37	1	Pi_Cation_Interaction
C3	288	48	1	Hydrogen_Bond
C3	292	55,56	2	Hydrogen_Bond,Hydrophobic
C3	295	58	1	Hydrophobic
C4	11	35,39	2	Hydrogen_Bond,Hydrophobic
C4	12	39	1	Hydrophobic
C4	14	39,43	2	Hydrogen_Bond
C4	15	43	1	Hydrogen_Bond
C4	34	53	1	Salt_Bridge
C4	36	53	1	Hydrogen_Bond
C4	76	52,56	2	Hydrophobic,Salt_Bridge
C4	78	45	1	Hydrogen_Bond
C4	79	17	1	Hydrophobic
C4	113	17,41	2	Hydrophobic
C4	114	45,46	2	Hydrophobic
C4	116	21,38,39,42	4	Hydrogen_Bond,Hydrophobic
C4	119	42,46	2	Hydrophobic
C4	131	67	1	Hydrogen_Bond
C4	133	65,66	2	Hydrogen_Bond,Salt_Bridge
C4	190	53,54,57	3	Hydrogen_Bond,Hydrophobic
C4	218	47	1	Hydrogen_Bond
C4	220	43,47	2	Hydrogen_Bond
C4	221	47	1	Hydrogen_Bond
C4	223	47	1	Hydrophobic
C4	242	19	1	Hydrogen_Bond
C4	243	23	1	Hydrophobic
C4	245	16,40	2	Salt_Bridge
C4	277	40	1	Hydrogen_Bond
C4	279	36,40	2	Hydrogen_Bond,Salt_Bridge
C4	280	33	1	Hydrophobic
C4	282	33	1	Hydrophobic
C4	292	55	1	Hydrophobic
C4	295	54	1	Hydrophobic
C4	297	54	1	Hydrophobic
C5	11	21,25	2	Hydrogen_Bond,Hydrophobic
C5	12	21,25	2	Hydrophobic
C5	15	21	1	Hydrogen_Bond
C5	34	14	1	Salt_Bridge
C5	77	18	1	Hydrophobic
C5	79	62,66	2	Hydrophobic
C5	112	22,65	2	Hydrophobic,Salt_Bridge
C5	113	18	1	Hydrophobic
C5	116	22,54,55,58	4	Hydrogen_Bond,Hydrophobic
C5	118	21	1	Hydrogen_Bond
C5	189	3	1	Hydrogen_Bond
C5	190	10	1	Hydrophobic
C5	216	14	1	Salt_Bridge
C5	219	13,14	2	Hydrogen_Bond,Hydrophobic
C5	220	17	1	Hydrogen_Bond
C5	223	9,13	2	Hydrophobic
C5	242	60	1	Hydrogen_Bond
C5	243	23,60	2	Hydrogen_Bond,Hydrophobic
C5	245	20,27	2	Hydrogen_Bond,Salt_Bridge
C5	279	27	1	Salt_Bridge
C5	288	16	1	Hydrogen_Bond
C5	290	12,16	2	Hydrogen_Bond,Salt_Bridge
C5	292	8,70,73	3	Hydrogen_Bond,Hydrophobic
C5	293	5	1	Hydrogen_Bond
C5	295	6	1	Hydrophobic
C5	297	10,13	2	Hydrophobic
C6	11	4	1	Hydrogen_Bond
C6	12	4,5	2	Hydrogen_Bond,Hydrophobic
C6	78	18	1	Hydrogen_Bond
C6	79	43	1	Hydrophobic
C6	112	47,51	2	Hydrophobic,Salt_Bridge
C6	116	4,7,8,51	4	Hydrogen_Bond,Hydrophobic
C6	118	4	1	Salt_Bridge
C6	129	26	1	Hydrogen_Bond
C6	130	22	1	Hydrogen_Bond
C6	187	23	1	Hydrophobic
C6	190	19,22	2	Hydrogen_Bond,Hydrophobic
C6	220	12	1	Hydrogen_Bond
C6	223	13,16	2	Hydrophobic
C6	243	6,50,53	3	Hydrogen_Bond,Hydrophobic
C6	245	6,9,46	3	Hydrophobic,Salt_Bridge
C6	247	2	1	Salt_Bridge
C6	277	5	1	Hydrogen_Bond
C6	279	5	1	Salt_Bridge
C6	280	2	1	Hydrogen_Bond
C6	284	2	1	Hydrogen_Bond
C6	288	9,46	2	Hydrogen_Bond
C6	291	42	1	Hydrogen_Bond
C6	292	17,42	2	Hydrogen_Bond
C6	295	20	1	Hydrophobic
C6	297	16,19	2	Hydrophobic
C7	34	24	1	Salt_Bridge
C7	39	27	1	Salt_Bridge
C7	77	20,48	2	Hydrogen_Bond,Hydrophobic
C7	78	20	1	Hydrogen_Bond
C7	79	55	1	Hydrophobic
C7	80	48	1	Hydrogen_Bond
C7	112	59	1	Salt_Bridge
C7	130	28	1	Hydrophobic
C7	132	27	1	Hydrogen_Bond
C7	189	28	1	Hydrogen_Bond
C7	190	24,28	2	Hydrogen_Bond,Hydrophobic
C7	216	21	1	Salt_Bridge
C7	223	18	1	Hydrophobic
C7	242	4,65	2	Salt_Bridge
C7	243	8,11,54,58,61	5	Hydrogen_Bond,Hydrophobic
C7	245	7,10,11	3	Hydrophobic,Salt_Bridge
C7	247	7	1	Salt_Bridge
C7	279	6	1	Salt_Bridge
C7	280	6	1	Hydrogen_Bond
C7	282	3	1	Hydrophobic
C7	289	18	1	Hydrogen_Bond
C7	292	22,50	2	Hydrogen_Bond,Hydrophobic
C7	297	21	1	Hydrophobic
D1	11	25	1	Hydrogen_Bond
D1	14	21	1	Hydrogen_Bond
D1	15	21	1	Hydrogen_Bond
D1	34	10	1	Salt_Bridge
D1	76	7,11	2	Hydrogen_Bond
D1	78	11	1	Hydrogen_Bond
D1	79	15,48	2	Hydrophobic
D1	112	45	1	Hydrophobic
D1	113	14	1	Hydrogen_Bond,Hydrophobic
D1	116	22,25,41	3	Hydrogen_Bond,Hydrophobic
D1	118	25	1	Salt_Bridge
D1	187	2	1	Hydrophobic
D1	190	3,6	2	Hydrogen_Bond,Hydrophobic
D1	216	10	1	Salt_Bridge
D1	220	20	1	Hydrogen_Bond
D1	223	9,12	2	Hydrophobic
D1	242	39	1	Hydrogen_Bond
D1	243	19,23,39,43,49	5	Hydrogen_Bond,Hydrophobic
D1	282	27	1	Pi_Cation_Interaction
D1	288	16	1	Hydrogen_Bond
D1	290	8,12,53	3	Hydrogen_Bond,Hydrophobic,Salt_Bridge
D1	292	56	1	Hydrogen_Bond
D1	294	5	1	Hydrogen_Bond
D1	295	6	1	Hydrophobic
D1	297	9,10	2	Hydrophobic
D2	12	54	1	Hydrophobic
D2	34	65	1	Salt_Bridge
D2	76	68	1	Hydrogen_Bond
D2	77	61	1	Hydrophobic
D2	79	17,21,64	3	Hydrogen_Bond,Hydrophobic
D2	112	28	1	Hydrophobic
D2	113	60,61	2	Hydrophobic
D2	116	28,57	2	Hydrophobic
D2	189	81	1	Hydrogen_Bond
D2	190	72	1	Hydrophobic
D2	214	69	1	Hydrophobic
D2	216	65	1	Salt_Bridge
D2	220	62	1	Hydrogen_Bond
D2	221	62	1	Hydrogen_Bond
D2	223	62,66	2	Hydrophobic
D2	279	55	1	Salt_Bridge
D2	288	59	1	Hydrogen_Bond
D2	292	12,13	2	Hydrogen_Bond,Hydrophobic
D2	294	73	1	Hydrogen_Bond
D2	295	69,73	2	Hydrogen_Bond,Hydrophobic
D2	297	69	1	Hydrophobic
D3	11	43	1	Hydrophobic
D3	12	43	1	Hydrophobic
D3	15	43	1	Hydrogen_Bond
D3	34	54	1	Salt_Bridge
D3	76	10	1	Pi_Cation_Interaction
D3	77	50	1	Hydrophobic
D3	79	17,49	2	Hydrophobic
D3	112	18	1	Hydrogen_Bond
D3	113	49,50	2	Hydrophobic
D3	114	50	1	Hydrophobic
D3	116	42,43,46	3	Hydrogen_Bond,Hydrophobic
D3	119	50	1	Hydrophobic
D3	189	61	1	Hydrogen_Bond
D3	190	58,61	2	Hydrogen_Bond,Hydrophobic
D3	214	58	1	Hydrophobic
D3	216	54	1	Salt_Bridge
D3	220	47,51	2	Hydrogen_Bond
D3	221	51	1	Hydrogen_Bond
D3	223	51	1	Hydrophobic
D3	242	23	1	Salt_Bridge
D3	243	20,23	2	Hydrogen_Bond,Pi_Cation_Interaction
D3	245	20	1	Salt_Bridge
D3	279	41,44	2	Hydrogen_Bond,Salt_Bridge
D3	280	36	1	Hydrogen_Bond
D3	282	37	1	Hydrophobic
D3	288	48	1	Hydrogen_Bond
D3	292	9,59	2	Hydrogen_Bond,Hydrophobic
D3	295	58,62	2	Hydrophobic
D3	297	58	1	Hydrophobic
D4	11	35,39	2	Hydrogen_Bond,Hydrophobic
D4	12	39	1	Hydrophobic
D4	14	43	1	Hydrogen_Bond
D4	15	43	1	Hydrogen_Bond
D4	36	53	1	Hydrogen_Bond
D4	76	10,52,53	3	Hydrogen_Bond,Hydrophobic
D4	78	45	1	Hydrogen_Bond
D4	79	17	1	Hydrophobic
D4	113	17,41,45	3	Hydrophobic
D4	114	45,46	2	Hydrophobic
D4	116	21,38,39	3	Hydrogen_Bond,Hydrophobic
D4	119	46	1	Hydrophobic
D4	190	53,54,57	3	Hydrogen_Bond,Hydrophobic
D4	219	50	1	Hydrogen_Bond
D4	220	47	1	Hydrogen_Bond
D4	221	47	1	Hydrogen_Bond
D4	223	47,51	2	Hydrophobic
D4	242	19	1	Hydrogen_Bond
D4	243	19,20	2	Hydrophobic,Pi_Stack
D4	245	16,20	2	Hydrogen_Bond,Salt_Bridge
D4	279	36,40	2	Hydrogen_Bond,Salt_Bridge
D4	280	33	1	Hydrophobic
D4	288	16	1	Hydrogen_Bond
D4	292	9,55	2	Hydrogen_Bond,Hydrophobic
D4	294	58	1	Hydrogen_Bond
D4	295	54	1	Hydrophobic
D4	297	54	1	Hydrophobic
D5	12	36	1	Hydrophobic
D5	14	36	1	Hydrogen_Bond
D5	34	47	1	Salt_Bridge
D5	76	50	1	Hydrogen_Bond
D5	77	43	1	Hydrophobic
D5	78	42	1	Hydrogen_Bond
D5	79	12	1	Hydrophobic
D5	112	19	1	Hydrophobic
D5	116	19,39	2	Hydrophobic
D5	122	43	1	Hydrophobic
D5	130	54	1	Hydrophobic
D5	133	64	1	Salt_Bridge
D5	189	54	1	Hydrogen_Bond
D5	190	50,51,54	3	Hydrogen_Bond,Hydrophobic
D5	192	55	1	Hydrogen_Bond
D5	216	47	1	Salt_Bridge
D5	218	44	1	Hydrogen_Bond
D5	220	40,44	2	Hydrogen_Bond
D5	221	44	1	Hydrogen_Bond
D5	223	44,45	2	Hydrophobic,Pi_Stack
D5	242	17	1	Hydrogen_Bond
D5	243	18,21	2	Hydrophobic
D5	245	37	1	Salt_Bridge
D5	280	27	1	Hydrogen_Bond
D5	288	14	1	Hydrogen_Bond
D5	289	45	1	Hydrogen_Bond
D5	290	48	1	Hydrogen_Bond
D5	292	7,52	2	Hydrogen_Bond,Hydrophobic
D5	295	51,55	2	Hydrophobic
D5	297	51	1	Hydrophobic
D6	11	4	1	Hydrogen_Bond
D6	12	5	1	Hydrogen_Bond
D6	14	9	1	Hydrogen_Bond
D6	78	18	1	Hydrogen_Bond
D6	79	43	1	Hydrophobic
D6	112	47,51	2	Hydrophobic,Salt_Bridge
D6	113	11	1	Hydrophobic
D6	116	4,7,8,11	4	Hydrophobic
D6	118	4	1	Salt_Bridge
D6	130	22	1	Hydrogen_Bond
D6	189	26	1	Hydrogen_Bond
D6	190	19,23	2	Hydrophobic
D6	220	12	1	Hydrogen_Bond
D6	221	12	1	Hydrogen_Bond
D6	223	13,16	2	Hydrophobic
D6	242	53	1	Pi_Cation_Interaction
D6	243	6,50,53,56	4	Hydrogen_Bond,Hydrophobic,Pi_Stack
D6	245	6,46	2	Hydrophobic,Salt_Bridge
D6	247	58	1	Salt_Bridge
D6	277	5,9	2	Hydrogen_Bond
D6	279	5	1	Salt_Bridge
D6	280	2	1	Hydrogen_Bond
D6	282	56,58	2	Hydrophobic,Pi_Stack
D6	284	2	1	Hydrogen_Bond
D6	288	46	1	Hydrogen_Bond
D6	291	42	1	Hydrogen_Bond
D6	292	17	1	Hydrogen_Bond
D6	295	20	1	Hydrophobic
D6	297	16,19	2	Hydrophobic
D7	15	13	1	Hydrogen_Bond
D7	34	24	1	Salt_Bridge
D7	39	27	1	Salt_Bridge
D7	76	23	1	Hydrophobic
D7	77	20,48	2	Hydrogen_Bond,Hydrophobic
D7	78	20	1	Hydrogen_Bond
D7	79	55	1	Hydrophobic
D7	112	59	1	Salt_Bridge
D7	116	13	1	Hydrogen_Bond
D7	130	28	1	Hydrophobic
D7	131	27	1	Hydrogen_Bond
D7	189	28	1	Hydrogen_Bond
D7	190	24,28	2	Hydrogen_Bond,Hydrophobic
D7	216	21	1	Salt_Bridge
D7	219	21	1	Hydrogen_Bond
D7	223	18	1	Hydrophobic
D7	242	57,65	2	Hydrogen_Bond,Salt_Bridge
D7	243	7,54,61,65	4	Hydrogen_Bond,Hydrophobic
D7	245	10	1	Salt_Bridge
D7	247	7	1	Salt_Bridge
D7	279	6	1	Salt_Bridge
D7	284	10	1	Hydrogen_Bond
D7	288	11,18	2	Hydrogen_Bond
D7	292	22,50	2	Hydrogen_Bond,Hydrophobic
D7	297	21	1	Hydrophobic
E1	11	32,36	2	Hydrogen_Bond,Hydrophobic
E1	34	47	1	Salt_Bridge
E1	78	19,42	2	Hydrogen_Bond
E1	79	16,42	2	Hydrogen_Bond,Hydrophobic
E1	112	23,27	2	Hydrophobic,Salt_Bridge
E1	113	42	1	Hydrophobic
E1	116	27,35	2	Hydrogen_Bond,Hydrophobic
E1	118	32	1	Salt_Bridge
E1	190	50,51	2	Hydrogen_Bond,Hydrophobic
E1	216	47	1	Salt_Bridge
E1	219	44	1	Hydrophobic
E1	223	44,48	2	Hydrophobic
E1	277	37	1	Hydrogen_Bond
E1	279	31,33,37	3	Hydrogen_Bond,Salt_Bridge
E1	288	41	1	Hydrogen_Bond
E1	295	51	1	Hydrophobic
E1	297	51	1	Hydrophobic
E2	11	50,54	2	Hydrogen_Bond,Hydrophobic
E2	12	54	1	Hydrophobic
E2	14	55	1	Hydrogen_Bond
E2	34	65	1	Salt_Bridge
E2	76	68,71	2	Hydrogen_Bond
E2	77	61	1	Hydrophobic
E2	79	60	1	Hydrogen_Bond
E2	112	28	1	Hydrophobic
E2	113	61	1	Hydrophobic
E2	116	53,54,57	3	Hydrophobic
E2	118	50	1	Salt_Bridge
E2	187	76	1	Hydrophobic
E2	190	68,69,72	3	Hydrogen_Bond,Hydrophobic
E2	214	69	1	Hydrophobic
E2	216	65	1	Salt_Bridge
E2	218	62	1	Hydrogen_Bond
E2	220	55,62	2	Hydrogen_Bond
E2	221	62	1	Hydrogen_Bond
E2	223	62,66	2	Hydrophobic
E2	242	30	1	Salt_Bridge
E2	243	27	1	Hydrophobic
E2	245	31	1	Salt_Bridge
E2	292	12,13,16	3	Hydrogen_Bond,Hydrophobic
E2	295	69,73	2	Hydrophobic
E2	297	69	1	Hydrophobic
E3	15	43	1	Hydrogen_Bond
E3	34	54	1	Salt_Bridge
E3	76	10,57	2	Hydrogen_Bond,Pi_Cation_Interaction
E3	77	50	1	Hydrophobic
E3	79	17,18,49	3	Hydrogen_Bond,Hydrophobic
E3	113	50	1	Hydrophobic
E3	116	25,42,43,46	4	Hydrogen_Bond,Hydrophobic
E3	190	57,58,61	3	Hydrogen_Bond,Hydrophobic
E3	214	58	1	Hydrophobic
E3	216	54	1	Salt_Bridge
E3	219	51,54	2	Hydrogen_Bond,Hydrophobic
E3	220	47	1	Hydrogen_Bond
E3	221	51	1	Hydrophobic
E3	223	51,55	2	Hydrophobic
E3	242	23	1	Salt_Bridge
E3	243	20,24	2	Hydrogen_Bond,Hydrophobic
E3	245	41,44,45	3	Hydrogen_Bond,Salt_Bridge
E3	247	41	1	Salt_Bridge
E3	280	40	1	Hydrophobic
E3	282	37,40,41	3	Hydrophobic,Pi_Cation_Interaction
E3	284	41	1	Hydrogen_Bond
E3	285	44	1	Hydrogen_Bond
E3	288	48,51	2	Hydrogen_Bond
E3	290	13	1	Salt_Bridge
E3	292	52,56	2	Hydrogen_Bond,Hydrophobic
E3	295	58	1	Hydrophobic
E3	297	54,58	2	Hydrophobic
E4	11	39	1	Hydrogen_Bond
E4	14	39	1	Hydrogen_Bond
E4	15	39	1	Hydrogen_Bond
E4	34	53	1	Hydrogen_Bond
E4	76	52,53	2	Hydrogen_Bond,Hydrophobic
E4	78	45	1	Hydrogen_Bond
E4	79	17	1	Hydrophobic
E4	112	17	1	Hydrophobic
E4	116	21,38,42	3	Hydrophobic
E4	119	46	1	Hydrophobic
E4	190	53,54,57	3	Hydrogen_Bond,Hydrophobic
E4	220	47	1	Hydrogen_Bond
E4	221	47	1	Hydrogen_Bond
E4	223	47,51	2	Hydrophobic
E4	242	19	1	Hydrogen_Bond
E4	244	16	1	Hydrogen_Bond
E4	245	40	1	Salt_Bridge
E4	279	36,40	2	Hydrogen_Bond,Salt_Bridge
E4	280	33	1	Hydrophobic
E4	288	16	1	Hydrogen_Bond
E4	292	9,55	2	Hydrogen_Bond,Hydrophobic
E4	295	54	1	Hydrophobic
E5	11	36	1	Hydrogen_Bond
E5	14	36	1	Hydrogen_Bond
E5	15	36	1	Hydrogen_Bond
E5	34	47	1	Salt_Bridge
E5	76	50	1	Hydrogen_Bond
E5	77	43	1	Hydrophobic
E5	79	12	1	Hydrophobic
E5	112	19	1	Hydrophobic
E5	113	42,43	2	Hydrophobic
E5	116	19,39	2	Hydrophobic
E5	122	43	1	Hydrophobic
E5	187	58	1	Hydrophobic
E5	189	54	1	Hydrogen_Bond
E5	190	50,51,54	3	Hydrogen_Bond,Hydrophobic
E5	216	47	1	Salt_Bridge
E5	218	44	1	Hydrogen_Bond
E5	220	40,44	2	Hydrogen_Bond
E5	221	44	1	Hydrogen_Bond
E5	223	44,45	2	Hydrophobic,Pi_Stack
E5	242	17	1	Hydrogen_Bond
E5	243	18,21	2	Hydrophobic
E5	245	37	1	Salt_Bridge
E5	279	33,37	2	Hydrogen_Bond
E5	280	27	1	Hydrogen_Bond
E5	288	14	1	Hydrogen_Bond
E5	289	45	1	Hydrogen_Bond
E5	291	10	1	Hydrogen_Bond
E5	292	7,52	2	Hydrogen_Bond,Hydrophobic
E5	295	51	1	Hydrophobic
E5	297	51	1	Hydrophobic
E6	11	8	1	Hydrophobic
E6	12	8	1	Hydrophobic
E6	79	43,44	2	Hydrophobic
E6	116	7,8,11	3	Hydrogen_Bond,Hydrophobic
E6	118	8	1	Salt_Bridge
E6	189	26	1	Hydrogen_Bond
E6	190	19,23	2	Hydrophobic
E6	214	19	1	Hydrophobic
E6	220	12	1	Hydrogen_Bond
E6	242	54	1	Hydrophobic
E6	243	6,51,54	3	Hydrogen_Bond,Hydrophobic
E6	244	46	1	Hydrogen_Bond
E6	245	6,9,46	3	Hydrophobic,Salt_Bridge
E6	247	2	1	Salt_Bridge
E6	277	9	1	Hydrogen_Bond
E6	279	5	1	Salt_Bridge
E6	280	2	1	Hydrogen_Bond
E6	284	2,5	2	Hydrogen_Bond
E6	285	9	1	Hydrogen_Bond
E6	288	46	1	Hydrogen_Bond
E6	290	16,17	2	Hydrogen_Bond,Hydrophobic
E6	291	42	1	Hydrogen_Bond
E6	292	17,35	2	Hydrogen_Bond,Hydrophobic
E6	293	16	1	Hydrogen_Bond
E6	294	20	1	Hydrogen_Bond
E6	297	16,19	2	Hydrophobic
E7	34	24	1	Salt_Bridge
E7	39	27	1	Salt_Bridge
E7	77	20	1	Hydrophobic
E7	78	20	1	Hydrogen_Bond
E7	79	55	1	Hydrophobic
E7	80	48	1	Hydrogen_Bond
E7	112	59	1	Salt_Bridge
E7	130	28	1	Hydrophobic
E7	132	27	1	Hydrogen_Bond
E7	189	28	1	Hydrogen_Bond
E7	190	24,28	2	Hydrogen_Bond,Hydrophobic
E7	223	18	1	Hydrophobic
E7	242	4,57,61,65	4	Hydrogen_Bond,Salt_Bridge
E7	243	8,11,54,58,65	5	Hydrogen_Bond,Hydrophobic
E7	245	7,10	2	Hydrogen_Bond,Salt_Bridge
E7	247	7	1	Salt_Bridge
E7	279	6	1	Salt_Bridge
E7	280	6	1	Hydrogen_Bond
E7	289	18	1	Hydrogen_Bond
E7	292	47,50	2	Hydrogen_Bond,Hydrophobic
E7	297	21	1	Hydrophobic
F1	11	32,36	2	Hydrogen_Bond,Hydrophobic
F1	12	32,36	2	Hydrophobic
F1	34	47	1	Salt_Bridge
F1	76	50	1	Hydrogen_Bond
F1	77	43	1	Hydrophobic
F1	78	19,42	2	Hydrogen_Bond
F1	79	16,23,42	3	Hydrogen_Bond,Hydrophobic
F1	112	27	1	Salt_Bridge
F1	113	43	1	Hydrophobic
F1	116	27,35,36	3	Hydrogen_Bond,Hydrophobic
F1	190	50	1	Hydrogen_Bond
F1	216	47	1	Salt_Bridge
F1	219	44,47	2	Hydrogen_Bond,Hydrophobic
F1	220	37,40	2	Hydrogen_Bond
F1	223	44,48	2	Hydrophobic
F1	243	25	1	Hydrophobic
F1	277	37	1	Hydrogen_Bond
F1	279	31,33	2	Hydrogen_Bond
F1	285	37	1	Hydrogen_Bond
F1	288	41	1	Hydrogen_Bond
F1	292	49	1	Hydrophobic
F1	293	51	1	Hydrogen_Bond
F1	297	44	1	Hydrophobic
F2	12	54	1	Hydrophobic
F2	14	55	1	Hydrogen_Bond
F2	15	54	1	Hydrogen_Bond
F2	34	65	1	Salt_Bridge
F2	79	60	1	Hydrogen_Bond
F2	112	25,29	2	Hydrogen_Bond,Salt_Bridge
F2	113	60,61	2	Hydrophobic
F2	114	61	1	Hydrophobic
F2	116	32,53,57	3	Hydrophobic
F2	118	50,54	2	Hydrophobic,Salt_Bridge
F2	119	61	1	Hydrophobic
F2	187	76	1	Hydrophobic
F2	189	76	1	Hydrogen_Bond
F2	190	68,72	2	Hydrogen_Bond,Hydrophobic
F2	192	76	1	Hydrogen_Bond
F2	214	69	1	Hydrophobic
F2	216	65	1	Salt_Bridge
F2	220	62	1	Hydrogen_Bond
F2	221	62	1	Hydrogen_Bond
F2	223	62,66	2	Hydrophobic
F2	245	27	1	Salt_Bridge
F2	280	48	1	Hydrogen_Bond
F2	292	13,16	2	Hydrogen_Bond,Hydrophobic
F2	294	73	1	Hydrogen_Bond
F2	295	69,73	2	Hydrogen_Bond,Hydrophobic
F2	297	69	1	Hydrophobic
F3	11	29,33	2	Hydrogen_Bond,Hydrophobic
F3	12	33,34	2	Hydrogen_Bond,Hydrophobic
F3	14	34	1	Hydrogen_Bond
F3	15	33	1	Hydrogen_Bond
F3	34	44	1	Salt_Bridge
F3	76	46,47	2	Hydrogen_Bond,Hydrophobic
F3	77	13,40	2	Hydrogen_Bond,Hydrophobic
F3	78	39	1	Hydrogen_Bond
F3	79	21,39	2	Hydrogen_Bond
F3	112	21	1	Hydrogen_Bond
F3	113	24,40	2	Hydrophobic
F3	114	40	1	Hydrophobic
F3	116	24,32,33,36	4	Hydrogen_Bond,Hydrophobic
F3	119	40	1	Hydrophobic
F3	122	40	1	Hydrophobic
F3	130	51	1	Hydrophobic
F3	189	51,52	2	Hydrogen_Bond
F3	190	48,51	2	Hydrophobic
F3	216	44	1	Salt_Bridge
F3	218	41	1	Hydrogen_Bond
F3	219	44	1	Hydrogen_Bond
F3	220	41	1	Hydrogen_Bond
F3	221	41	1	Hydrogen_Bond
F3	223	41	1	Hydrophobic
F3	279	34	1	Salt_Bridge
F3	292	8	1	Hydrogen_Bond
F3	295	48	1	Hydrophobic
F4	11	21,25	2	Hydrogen_Bond,Hydrophobic
F4	12	21	1	Hydrophobic
F4	77	14	1	Hydrophobic
F4	78	12	1	Hydrogen_Bond
F4	79	19	1	Hydrogen_Bond,Hydrophobic
F4	113	18	1	Hydrophobic
F4	114	18	1	Hydrophobic
F4	116	22	1	Hydrophobic
F4	118	25	1	Salt_Bridge
F4	119	18	1	Hydrophobic
F4	122	14	1	Hydrophobic
F4	130	6,10	2	Hydrophobic
F4	131	7	1	Hydrogen_Bond
F4	190	6,10	2	Hydrogen_Bond,Hydrophobic
F4	216	13	1	Hydrogen_Bond
F4	218	17	1	Hydrogen_Bond
F4	219	20	1	Hydrogen_Bond
F4	241	31	1	Hydrogen_Bond
F4	242	34	1	Salt_Bridge
F4	243	27	1	Hydrophobic
F4	245	23,27,31	3	Hydrogen_Bond,Hydrophobic,Salt_Bridge
F4	247	31	1	Salt_Bridge
F4	284	31	1	Hydrogen_Bond
F5	11	27	1	Hydrophobic
F5	12	27	1	Hydrophobic
F5	14	27,31	2	Hydrogen_Bond
F5	34	38	1	Salt_Bridge
F5	79	65	1	Hydrophobic
F5	112	1,2,3,4	4	Hydrogen_Bond
F5	113	30,33,34	3	Hydrophobic
F5	114	34	1	Hydrophobic
F5	116	30	1	Hydrophobic
F5	119	34	1	Hydrophobic
F5	190	41,45	2	Hydrogen_Bond,Hydrophobic
F5	214	42	1	Hydrophobic
F5	216	38	1	Salt_Bridge
F5	220	31,35	2	Hydrogen_Bond
F5	221	35	1	Hydrogen_Bond
F5	223	35,36	2	Hydrophobic
F5	242	78	1	Hydrogen_Bond
F5	243	70,74	2	Hydrophobic
F5	245	68	1	Hydrophobic
F5	277	28	1	Hydrogen_Bond
F5	279	24,25	2	Hydrogen_Bond,Salt_Bridge
F5	280	17	1	Hydrogen_Bond
F5	282	21	1	Hydrophobic
F5	284	28	1	Hydrogen_Bond
F5	288	32	1	Hydrogen_Bond
F5	292	43,60	2	Hydrogen_Bond,Hydrophobic
F5	295	42,46	2	Hydrophobic
F5	297	42	1	Hydrophobic
F6	11	8	1	Hydrophobic
F6	13	5	1	Salt_Bridge
F6	15	8	1	Hydrogen_Bond
F6	78	18	1	Hydrogen_Bond
F6	79	43	1	Hydrophobic
F6	112	51	1	Salt_Bridge
F6	116	4,7,8,11	4	Hydrogen_Bond,Hydrophobic
F6	118	8	1	Salt_Bridge
F6	122	13	1	Hydrophobic
F6	129	26	1	Hydrogen_Bond
F6	189	26	1	Hydrogen_Bond
F6	190	19,23	2	Hydrophobic
F6	214	19	1	Hydrophobic
F6	242	53,57	2	Hydrogen_Bond
F6	243	6,53,56	3	Hydrogen_Bond,Hydrophobic,Pi_Stack
F6	245	6,46	2	Hydrophobic,Salt_Bridge
F6	247	2,56,58	3	Salt_Bridge
F6	277	9	1	Hydrogen_Bond
F6	278	5	1	Hydrogen_Bond
F6	279	5	1	Salt_Bridge
F6	280	2	1	Hydrogen_Bond
F6	282	56	1	Hydrophobic,Pi_Stack
F6	284	2	1	Hydrogen_Bond
F6	288	46	1	Hydrogen_Bond
F6	290	16,17	2	Hydrogen_Bond,Hydrophobic
F6	291	42	1	Hydrogen_Bond
F6	292	17,35	2	Hydrogen_Bond,Hydrophobic
F6	293	16	1	Hydrogen_Bond
F6	294	20	1	Hydrogen_Bond
F6	295	23	1	Hydrophobic
F6	297	16,19	2	Hydrophobic
F7	34	24	1	Salt_Bridge
F7	39	27	1	Salt_Bridge
F7	77	20	1	Hydrophobic
F7	78	20	1	Hydrogen_Bond
F7	79	55	1	Hydrophobic
F7	80	48	1	Hydrogen_Bond
F7	112	59	1	Salt_Bridge
F7	116	9	1	Hydrophobic
F7	130	27	1	Hydrogen_Bond
F7	189	28	1	Hydrogen_Bond
F7	190	24,28	2	Hydrogen_Bond,Hydrophobic
F7	216	21,24	2	Salt_Bridge
F7	223	18	1	Hydrophobic
F7	242	4,61,65	3	Hydrogen_Bond,Salt_Bridge
F7	243	8,11,54,58	4	Hydrogen_Bond,Hydrophobic
F7	245	10,11	2	Hydrophobic,Salt_Bridge
F7	247	7	1	Salt_Bridge
F7	277	10	1	Hydrogen_Bond
F7	279	6	1	Salt_Bridge
F7	280	6	1	Hydrogen_Bond
F7	282	3	1	Hydrophobic
F7	285	10	1	Hydrogen_Bond
F7	288	14	1	Hydrophobic
F7	289	18	1	Hydrogen_Bond
F7	292	47,50	2	Hydrogen_Bond,Hydrophobic
F7	294	25	1	Hydrogen_Bond
F7	295	25	1	Hydrogen_Bond,Hydrophobic
G1	11	6,10	2	Hydrogen_Bond,Hydrophobic
G1	12	10	1	Hydrophobic
G1	14	14	1	Hydrogen_Bond
G1	15	14	1	Hydrogen_Bond
G1	34	24	1	Salt_Bridge
G1	77	17	1	Hydrophobic
G1	78	16	1	Hydrogen_Bond
G1	79	16,42	2	Hydrophobic
G1	112	42	1	Hydrogen_Bond
G1	113	17	1	Hydrophobic
G1	116	9,13	2	Hydrogen_Bond,Hydrophobic
G1	118	6	1	Salt_Bridge
G1	122	17	1	Hydrophobic
G1	190	24	1	Hydrogen_Bond
G1	214	25	1	Hydrophobic
G1	218	18	1	Hydrogen_Bond
G1	219	21	1	Hydrogen_Bond
G1	220	18	1	Hydrogen_Bond
G1	221	18	1	Hydrogen_Bond
G1	223	18	1	Hydrophobic
G1	243	48	1	Hydrophobic
G1	245	15,45	2	Hydrogen_Bond,Salt_Bridge
G1	277	11	1	Hydrogen_Bond
G1	279	7,11	2	Hydrogen_Bond,Salt_Bridge
G1	280	4,7	2	Hydrogen_Bond,Hydrophobic
G1	288	15	1	Hydrogen_Bond
G1	292	33,34	2	Hydrogen_Bond
G1	293	25	1	Hydrogen_Bond
G1	297	22	1	Hydrophobic
G2	11	21	1	Hydrophobic
G2	12	24,25	2	Hydrophobic
G2	14	20	1	Hydrogen_Bond
G2	15	17	1	Hydrogen_Bond
G2	34	13	1	Salt_Bridge
G2	78	50,54	2	Hydrogen_Bond
G2	79	46	1	Hydrophobic
G2	112	42,46	2	Hydrophobic,Salt_Bridge
G2	116	21,22,25,39	4	Hydrophobic
G2	119	17	1	Hydrophobic
G2	130	6	1	Hydrophobic
G2	189	6	1	Hydrogen_Bond
G2	190	6,9,10	3	Hydrogen_Bond,Hydrophobic
G2	214	9	1	Hydrophobic
G2	216	13	1	Salt_Bridge
G2	219	13,16	2	Hydrogen_Bond
G2	220	16,20	2	Hydrogen_Bond
G2	243	40	1	Hydrophobic,Pi_Stack
G2	245	23,26	2	Salt_Bridge
G2	277	24	1	Hydrogen_Bond
G2	279	28	1	Salt_Bridge
G2	285	23	1	Hydrogen_Bond
G2	288	23	1	Hydrogen_Bond
G2	290	15	1	Salt_Bridge
G2	295	5	1	Hydrophobic
G2	297	12	1	Hydrophobic
G3	11	29,33	2	Hydrogen_Bond,Hydrophobic
G3	12	33,34	2	Hydrogen_Bond,Hydrophobic
G3	14	37	1	Hydrogen_Bond
G3	15	33	1	Hydrogen_Bond
G3	34	44	1	Salt_Bridge
G3	77	40	1	Hydrophobic
G3	78	39	1	Hydrogen_Bond
G3	79	20,21,24,39	4	Hydrogen_Bond,Hydrophobic
G3	112	21	1	Hydrogen_Bond
G3	113	40	1	Hydrophobic
G3	114	40	1	Hydrophobic
G3	116	24,32,33,36	4	Hydrogen_Bond,Hydrophobic
G3	119	40	1	Hydrophobic
G3	122	40	1	Hydrophobic
G3	190	48,51	2	Hydrophobic
G3	214	48	1	Hydrophobic
G3	216	44	1	Salt_Bridge
G3	218	41	1	Hydrogen_Bond
G3	219	44	1	Hydrogen_Bond
G3	220	37,41	2	Hydrogen_Bond
G3	221	41	1	Hydrogen_Bond
G3	223	41	1	Hydrophobic
G3	279	34	1	Salt_Bridge
G3	292	9,12	2	Hydrogen_Bond,Hydrophobic
G3	295	48	1	Hydrophobic
G3	297	48	1	Hydrophobic
G4	11	35	1	Hydrophobic
G4	12	35	1	Hydrophobic
G4	78	45	1	Hydrogen_Bond
G4	79	45	1	Hydrogen_Bond
G4	112	12,16	2	Hydrophobic,Salt_Bridge
G4	113	38	1	Hydrophobic
G4	116	12,19,34	3	Hydrophobic
G4	118	35	1	Hydrogen_Bond
G4	189	53	1	Hydrogen_Bond
G4	190	46,50	2	Hydrophobic
G4	214	46,50	2	Hydrophobic
G4	219	43	1	Hydrophobic
G4	221	40,43	2	Hydrophobic
G4	223	4	1	Hydrophobic
G4	240	2	1	Hydrogen_Bond
G4	243	11	1	Hydrophobic
G4	245	36,40	2	Hydrophobic,Salt_Bridge
G4	279	36	1	Salt_Bridge
G4	280	32	1	Hydrogen_Bond
G4	284	36	1	Hydrogen_Bond
G4	288	40	1	Hydrogen_Bond,Hydrophobic
G4	290	4	1	Hydrogen_Bond
G4	292	47	1	Hydrogen_Bond
G4	294	55	1	Salt_Bridge
G4	295	50	1	Hydrophobic
G4	297	46	1	Hydrophobic
G5	11	49	1	Hydrogen_Bond
G5	14	48	1	Hydrogen_Bond
G5	76	2,3	2	Hydrogen_Bond
G5	79	39	1	Hydrophobic
G5	112	46	1	Salt_Bridge
G5	116	46,49	2	Hydrophobic
G5	118	49	1	Salt_Bridge
G5	131	7	1	Hydrogen_Bond
G5	187	8,12	2	Hydrophobic
G5	190	4,5,8	3	Hydrogen_Bond,Hydrophobic
G5	192	8	1	Hydrogen_Bond
G5	223	37	1	Hydrophobic,Pi_Cation_Interaction
G5	245	44,47	2	Salt_Bridge
G5	277	48	1	Hydrogen_Bond
G5	279	48,51	2	Salt_Bridge
G5	285	44	1	Hydrogen_Bond
G5	288	40	1	Hydrogen_Bond
G5	290	37	1	Salt_Bridge
G5	292	33	1	Hydrophobic
G5	295	5	1	Hydrophobic
G6	11	7	1	Hydrophobic
G6	76	40	1	Hydrogen_Bond
G6	77	18	1	Hydrogen_Bond
G6	79	43	1	Hydrophobic
G6	80	40	1	Hydrogen_Bond
G6	112	51	1	Salt_Bridge
G6	116	7,10	2	Hydrophobic
G6	129	26	1	Hydrogen_Bond
G6	130	22	1	Hydrogen_Bond
G6	190	19,23	2	Hydrophobic
G6	223	16	1	Hydrophobic
G6	243	5,9,50,53	4	Hydrogen_Bond,Hydrophobic
G6	245	5,9	2	Salt_Bridge
G6	247	57,58	2	Salt_Bridge
G6	277	8	1	Hydrogen_Bond
G6	279	4	1	Salt_Bridge
G6	280	1	1	Hydrogen_Bond
G6	282	56	1	Hydrophobic,Pi_Stack
G6	288	12	1	Hydrogen_Bond
G6	290	16,17	2	Hydrogen_Bond,Hydrophobic
G6	291	42	1	Hydrogen_Bond
G6	292	17,35,42	3	Hydrogen_Bond,Hydrophobic
G6	293	16	1	Hydrogen_Bond
G6	294	20	1	Hydrogen_Bond,Hydrophobic
G6	295	20,23	2	Hydrophobic
G6	297	16,19	2	Hydrophobic
G7	11	2	1	Hydrophobic
G7	34	17	1	Salt_Bridge
G7	36	17	1	Hydrogen_Bond
G7	76	16,38	2	Hydrogen_Bond,Hydrophobic
G7	78	13	1	Hydrogen_Bond
G7	79	9,49	2	Hydrogen_Bond,Hydrophobic
G7	80	9	1	Hydrogen_Bond
G7	112	53	1	Salt_Bridge
G7	116	2,5	2	Hydrogen_Bond,Hydrophobic
G7	118	2	1	Salt_Bridge
G7	130	24	1	Hydrophobic
G7	190	17,21	2	Hydrophobic
G7	216	17	1	Salt_Bridge
G7	219	17	1	Hydrogen_Bond
G7	223	11	1	Hydrophobic
G7	242	58	1	Salt_Bridge
G7	243	58,59	2	Hydrogen_Bond,Hydrophobic
G7	245	3,4	2	Hydrophobic,Salt_Bridge
G7	277	3	1	Hydrogen_Bond
G7	280	63	1	Hydrogen_Bond
G7	284	3	1	Hydrogen_Bond
G7	288	7	1	Hydrophobic
G7	290	15	1	Hydrogen_Bond
G7	292	15	1	Hydrogen_Bond,Hydrophobic
G7	293	14	1	Hydrogen_Bond
G7	295	21	1	Hydrophobic
G7	297	14	1	Hydrophobic
H1	11	6	1	Hydrogen_Bond
H1	14	10	1	Hydrogen_Bond
H1	34	21	1	Salt_Bridge
H1	77	17	1	Hydrophobic
H1	78	16,39	2	Hydrogen_Bond
H1	79	16,42	2	Hydrophobic
H1	113	17	1	Hydrophobic
H1	116	9,13	2	Hydrophobic
H1	118	6	1	Salt_Bridge
H1	190	25	1	Hydrophobic
H1	216	21	1	Salt_Bridge
H1	219	18	1	Hydrophobic
H1	220	14	1	Hydrogen_Bond
H1	223	18,22	2	Hydrophobic
H1	242	52	1	Salt_Bridge
H1	243	8,48,49,52	4	Hydrogen_Bond,Hydrophobic
H1	245	11,45	2	Salt_Bridge
H1	279	4,7,11	3	Hydrogen_Bond,Salt_Bridge
H1	288	15	1	Hydrogen_Bond
H1	291	37	1	Hydrogen_Bond
H1	292	30,33,34,37	4	Hydrogen_Bond,Hydrophobic
H1	293	22	1	Hydrogen_Bond
H1	295	25	1	Hydrophobic
H2	11	43	1	Hydrophobic
H2	12	43,44	2	Hydrogen_Bond,Hydrophobic
H2	14	47	1	Hydrogen_Bond
H2	34	54	1	Salt_Bridge
H2	76	10	1	Hydrogen_Bond
H2	77	50	1	Hydrophobic
H2	79	13,17,49	3	Hydrophobic
H2	112	21,25	2	Hydrophobic,Salt_Bridge
H2	113	50	1	Hydrophobic
H2	116	25,42,43,46	4	Hydrogen_Bond,Hydrophobic
H2	118	43	1	Salt_Bridge
H2	122	50	1	Hydrophobic
H2	190	57,58,61	3	Hydrogen_Bond,Hydrophobic
H2	214	58	1	Hydrophobic
H2	216	54	1	Salt_Bridge
H2	220	47,51	2	Hydrogen_Bond
H2	221	51	1	Hydrogen_Bond
H2	223	51,55	2	Hydrophobic
H2	243	16,20	2	Hydrogen_Bond,Pi_Cation_Interaction
H2	279	44	1	Salt_Bridge
H2	280	37,40	2	Hydrogen_Bond,Hydrophobic
H2	290	56	1	Salt_Bridge
H2	291	56	1	Hydrogen_Bond
H2	292	6,59	2	Hydrophobic
H2	294	62	1	Hydrogen_Bond
H2	295	58,62	2	Hydrogen_Bond,Hydrophobic
H2	297	58	1	Hydrophobic
H3	11	40	1	Hydrophobic
H3	12	40,41	2	Hydrogen_Bond,Hydrophobic
H3	15	40	1	Hydrogen_Bond
H3	34	51	1	Salt_Bridge
H3	76	53	1	Pi_Cation_Interaction
H3	77	47	1	Hydrophobic
H3	79	16	1	Hydrophobic
H3	113	46,47	2	Hydrophobic
H3	114	47	1	Hydrophobic
H3	116	24,36,39,43	4	Hydrogen_Bond,Hydrophobic
H3	118	36,40	2	Hydrophobic,Salt_Bridge
H3	119	47	1	Hydrophobic
H3	122	47	1	Hydrophobic
H3	190	54,58	2	Hydrogen_Bond,Hydrophobic
H3	214	55	1	Hydrophobic
H3	216	51	1	Salt_Bridge
H3	220	41,48	2	Hydrogen_Bond
H3	221	48	1	Hydrogen_Bond
H3	223	48	1	Hydrophobic
H3	242	26	1	Salt_Bridge
H3	243	19,23,26	3	Hydrogen_Bond,Pi_Cation_Interaction
H3	245	23	1	Salt_Bridge
H3	279	37	1	Salt_Bridge
H3	292	9	1	Hydrogen_Bond,Hydrophobic
H3	294	59	1	Hydrogen_Bond
H3	295	55,59	2	Hydrogen_Bond,Hydrophobic
H3	297	55	1	Hydrophobic
H4	11	57	1	Hydrogen_Bond
H4	34	42,46	2	Salt_Bridge
H4	76	39,43	2	Hydrophobic,Salt_Bridge
H4	77	46	1	Hydrophobic
H4	79	21,22,47	3	Hydrogen_Bond,Hydrophobic
H4	112	14	1	Salt_Bridge
H4	113	50	1	Hydrophobic
H4	116	53,54	2	Hydrophobic
H4	118	57	1	Salt_Bridge
H4	190	35,38	2	Hydrogen_Bond,Hydrophobic
H4	216	42,46	2	Salt_Bridge
H4	220	49	1	Hydrogen_Bond
H4	223	41,44	2	Hydrophobic
H4	243	12,15,55	3	Hydrophobic
H4	244	19	1	Hydrogen_Bond
H4	280	56	1	Hydrogen_Bond
H4	282	59	1	Pi_Cation_Interaction
H4	292	23	1	Hydrogen_Bond
H4	293	37	1	Hydrogen_Bond
H4	294	37	1	Hydrogen_Bond
H4	295	37,38	2	Hydrogen_Bond,Hydrophobic
H4	297	41,42	2	Hydrophobic
H5	11	29	1	Hydrogen_Bond
H5	12	32,69	2	Hydrophobic
H5	15	70	1	Hydrogen_Bond
H5	34	76,79	2	Salt_Bridge
H5	75	78	1	Hydrophobic
H5	76	81	1	Hydrogen_Bond
H5	78	81	1	Hydrogen_Bond
H5	112	72	1	Salt_Bridge
H5	113	75	1	Hydrophobic
H5	114	75	1	Hydrophobic
H5	116	22,25,28,72	4	Hydrogen_Bond,Hydrophobic
H5	119	73	1	Hydrophobic
H5	122	76	1	Hydrophobic
H5	190	79	1	Hydrogen_Bond,Hydrophobic
H5	216	77,79,80	3	Salt_Bridge
H5	219	80	1	Hydrogen_Bond
H5	239	56	1	Hydrogen_Bond
H5	242	15	1	Hydrogen_Bond
H5	243	11,61,64	3	Hydrogen_Bond,Hydrophobic
H5	245	63	1	Hydrophobic
H5	247	56,60	2	Hydrogen_Bond
H5	249	52	1	Hydrogen_Bond
H5	277	66	1	Hydrogen_Bond
H5	279	66	1	Salt_Bridge
H5	280	36	1	Hydrophobic
H5	282	58,62	2	Hydrophobic
H5	284	63	1	Hydrophobic
H5	288	67	1	Hydrogen_Bond
H6	11	7	1	Hydrophobic
H6	13	8	1	Salt_Bridge
H6	76	40	1	Hydrogen_Bond
H6	79	13,43	2	Hydrophobic
H6	112	47,51	2	Hydrophobic,Salt_Bridge
H6	116	10,51	2	Hydrogen_Bond,Hydrophobic
H6	129	26	1	Hydrogen_Bond
H6	187	23	1	Hydrophobic
H6	189	26	1	Hydrogen_Bond
H6	190	19,23	2	Hydrogen_Bond,Hydrophobic
H6	214	19	1	Hydrophobic
H6	221	12	1	Hydrophobic
H6	223	16	1	Hydrophobic
H6	243	49,53,56	3	Hydrogen_Bond,Hydrophobic
H6	244	46	1	Hydrogen_Bond
H6	245	9,53	2	Salt_Bridge
H6	277	8	1	Hydrogen_Bond
H6	279	4,5	2	Hydrogen_Bond,Salt_Bridge
H6	280	1,5	2	Hydrogen_Bond
H6	290	16,17	2	Hydrogen_Bond,Hydrophobic
H6	291	42	1	Hydrogen_Bond
H6	292	17,35,42	3	Hydrogen_Bond,Hydrophobic
H6	293	16	1	Hydrogen_Bond
H6	294	20	1	Hydrogen_Bond
H6	297	16,19	2	Hydrophobic
H7	14	46	1	Hydrogen_Bond
H7	76	60	1	Hydrogen_Bond
H7	79	27,52	2	Hydrophobic
H7	80	20	1	Hydrogen_Bond
H7	81	20	1	Hydrogen_Bond
H7	112	27,31	2	Hydrophobic,Salt_Bridge
H7	116	45	1	Hydrophobic
H7	118	42	1	Salt_Bridge
H7	129	68	1	Hydrogen_Bond
H7	130	60,64	2	Hydrogen_Bond,Hydrophobic
H7	189	65,68	2	Hydrogen_Bond
H7	190	57,61	2	Hydrophobic
H7	214	57	1	Hydrophobic
H7	223	51,54	2	Hydrophobic
H7	242	36	1	Hydrogen_Bond
H7	243	33,36	2	Hydrogen_Bond,Hydrophobic,Pi_Stack
H7	245	47	1	Salt_Bridge
H7	247	40	1	Salt_Bridge
H7	278	43	1	Hydrogen_Bond
H7	279	43	1	Salt_Bridge
H7	282	40	1	Pi_Cation_Interaction
H7	285	47	1	Hydrogen_Bond
H7	288	47	1	Hydrogen_Bond
H7	291	55	1	Hydrogen_Bond
H7	295	61	1	Hydrophobic
H7	297	54,57	2	Hydrophobic
nan_12_43_2_2	11	40,44	2	Hydrogen_Bond,Hydrophobic
nan_12_43_2_2	13	39	1	Hydrogen_Bond
nan_12_43_2_2	34	33	1	Salt_Bridge
nan_12_43_2_2	79	12,16	2	Hydrophobic
nan_12_43_2_2	113	37	1	Hydrophobic
nan_12_43_2_2	116	40,44	2	Hydrogen_Bond
nan_12_43_2_2	118	44	1	Salt_Bridge
nan_12_43_2_2	190	25,26	2	Hydrogen_Bond,Hydrophobic
nan_12_43_2_2	214	29	1	Hydrophobic
nan_12_43_2_2	216	33	1	Salt_Bridge
nan_12_43_2_2	223	28,31	2	Hydrophobic
nan_12_43_2_2	242	2	1	Salt_Bridge
nan_12_43_2_2	243	2,5,9,42	4	Hydrogen_Bond,Hydrophobic
nan_12_43_2_2	245	35,42	2	Hydrogen_Bond,Salt_Bridge
nan_12_43_2_2	277	39	1	Hydrogen_Bond
nan_12_43_2_2	280	43	1	Hydrogen_Bond
nan_12_43_2_2	284	42	1	Hydrogen_Bond
nan_12_43_2_2	289	31	1	Hydrogen_Bond
nan_12_43_2_2	292	20	1	Hydrophobic
nan_12_43_2_2	295	25	1	Hydrophobic
nan_12_43_2_2	297	29	1	Hydrophobic
nan_13_4_0_23	14	36,40	2	Hydrogen_Bond
nan_13_4_0_23	15	36	1	Hydrogen_Bond
nan_13_4_0_23	34	47	1	Salt_Bridge
nan_13_4_0_23	77	43	1	Hydrophobic
nan_13_4_0_23	78	42	1	Hydrogen_Bond
nan_13_4_0_23	79	42	1	Hydrogen_Bond
nan_13_4_0_23	112	19	1	Salt_Bridge
nan_13_4_0_23	116	35,39	2	Hydrophobic
nan_13_4_0_23	122	43	1	Hydrophobic
nan_13_4_0_23	190	50,51,54	3	Hydrogen_Bond,Hydrophobic
nan_13_4_0_23	216	47	1	Salt_Bridge
nan_13_4_0_23	219	47	1	Hydrogen_Bond
nan_13_4_0_23	220	44	1	Hydrogen_Bond
nan_13_4_0_23	223	44	1	Hydrophobic
nan_13_4_0_23	243	24	1	Hydrogen_Bond
nan_13_4_0_23	245	37,41	2	Hydrogen_Bond,Salt_Bridge
nan_13_4_0_23	279	37	1	Salt_Bridge
nan_13_4_0_23	284	37	1	Hydrogen_Bond
nan_13_4_0_23	289	48	1	Hydrogen_Bond
nan_13_4_0_23	292	3,10,52	3	Hydrogen_Bond,Hydrophobic
nan_13_4_0_23	295	51	1	Hydrophobic
nan_13_4_0_23	297	51	1	Hydrophobic
nan_23_56_2_1	12	42	1	Hydrophobic
nan_23_56_2_1	13	41	1	Hydrogen_Bond
nan_23_56_2_1	15	38	1	Hydrogen_Bond
nan_23_56_2_1	34	27	1	Salt_Bridge
nan_23_56_2_1	78	28	1	Hydrogen_Bond
nan_23_56_2_1	79	35	1	Hydrophobic
nan_23_56_2_1	112	35,39	2	Hydrophobic,Salt_Bridge
nan_23_56_2_1	116	35,38,42	3	Hydrogen_Bond,Hydrophobic
nan_23_56_2_1	130	13,23	2	Hydrogen_Bond,Hydrophobic
nan_23_56_2_1	133	16	1	Salt_Bridge
nan_23_56_2_1	189	19	1	Hydrogen_Bond
nan_23_56_2_1	190	23,27	2	Hydrogen_Bond,Hydrophobic
nan_23_56_2_1	216	27	1	Salt_Bridge
nan_23_56_2_1	218	27,34	2	Hydrogen_Bond
nan_23_56_2_1	220	34	1	Hydrogen_Bond
nan_23_56_2_1	221	34	1	Hydrogen_Bond
nan_23_56_2_1	223	33	1	Hydrophobic
nan_23_56_2_1	242	47	1	Salt_Bridge
nan_23_56_2_1	243	43,47	2	Hydrogen_Bond,Hydrophobic
nan_23_56_2_1	247	44	1	Salt_Bridge
nan_23_56_2_1	277	41	1	Hydrogen_Bond
nan_23_56_2_1	279	45	1	Salt_Bridge
nan_23_56_2_1	280	45,48	2	Hydrophobic
nan_23_56_2_1	282	44	1	Hydrophobic
nan_23_56_2_1	284	44	1	Hydrogen_Bond
nan_23_56_2_1	290	29	1	Hydrogen_Bond
nan_23_56_2_1	292	29	1	Hydrogen_Bond
nan_23_56_2_1	297	30	1	Hydrophobic
nan_23_56_2_1_0	12	42	1	Hydrophobic
nan_23_56_2_1_0	13	41	1	Hydrogen_Bond
nan_23_56_2_1_0	15	38	1	Hydrogen_Bond
nan_23_56_2_1_0	34	27	1	Salt_Bridge
nan_23_56_2_1_0	78	28	1	Hydrogen_Bond
nan_23_56_2_1_0	79	35	1	Hydrophobic
nan_23_56_2_1_0	112	35,39	2	Hydrophobic,Salt_Bridge
nan_23_56_2_1_0	116	35,38,42	3	Hydrogen_Bond,Hydrophobic
nan_23_56_2_1_0	130	13,23	2	Hydrogen_Bond,Hydrophobic
nan_23_56_2_1_0	133	16	1	Salt_Bridge
nan_23_56_2_1_0	189	19	1	Hydrogen_Bond
nan_23_56_2_1_0	190	23,27	2	Hydrogen_Bond,Hydrophobic
nan_23_56_2_1_0	216	27	1	Salt_Bridge
nan_23_56_2_1_0	218	27,34	2	Hydrogen_Bond
nan_23_56_2_1_0	220	34	1	Hydrogen_Bond
nan_23_56_2_1_0	221	34	1	Hydrogen_Bond
nan_23_56_2_1_0	223	33	1	Hydrophobic
nan_23_56_2_1_0	242	47	1	Salt_Bridge
nan_23_56_2_1_0	243	43,47	2	Hydrogen_Bond,Hydrophobic
nan_23_56_2_1_0	247	44	1	Salt_Bridge
nan_23_56_2_1_0	277	41	1	Hydrogen_Bond
nan_23_56_2_1_0	279	45	1	Salt_Bridge
nan_23_56_2_1_0	280	45,48	2	Hydrophobic
nan_23_56_2_1_0	282	44	1	Hydrophobic
nan_23_56_2_1_0	284	44	1	Hydrogen_Bond
nan_23_56_2_1_0	290	29	1	Hydrogen_Bond
nan_23_56_2_1_0	292	29	1	Hydrogen_Bond
nan_23_56_2_1_0	297	30	1	Hydrophobic
nan_6_51_2_5	11	31,35	2	Hydrogen_Bond,Hydrophobic
nan_6_51_2_5	12	28,32	2	Hydrogen_Bond,Hydrophobic
nan_6_51_2_5	79	8	1	Hydrophobic
nan_6_51_2_5	112	16	1	Salt_Bridge
nan_6_51_2_5	113	38	1	Hydrophobic
nan_6_51_2_5	116	19,35	2	Hydrogen_Bond,Hydrophobic
nan_6_51_2_5	118	31	1	Salt_Bridge
nan_6_51_2_5	119	38	1	Hydrophobic
nan_6_51_2_5	130	49	1	Hydrogen_Bond
nan_6_51_2_5	190	46,50	2	Hydrophobic
nan_6_51_2_5	218	42	1	Hydrogen_Bond
nan_6_51_2_5	223	40,43	2	Hydrophobic
nan_6_51_2_5	243	14	1	Hydrogen_Bond,Hydrophobic
nan_6_51_2_5	245	36,40	2	Hydrogen_Bond,Salt_Bridge
nan_6_51_2_5	279	29,32	2	Hydrogen_Bond,Salt_Bridge
nan_6_51_2_5	280	25	1	Hydrogen_Bond
nan_6_51_2_5	282	29	1	Pi_Cation_Interaction
nan_6_51_2_5	288	40	1	Hydrophobic
nan_6_51_2_5	290	4,47	2	Hydrogen_Bond,Hydrophobic
nan_6_51_2_5	291	1	1	Hydrogen_Bond
nan_6_51_2_5	292	3	1	Hydrogen_Bond
nan_6_51_2_5	295	50	1	Hydrophobic
nan_6_51_2_5	297	43	1	Hydrophobic
nan_9_84_1_22	14	31	1	Hydrogen_Bond
nan_9_84_1_22	34	38	1	Salt_Bridge
nan_9_84_1_22	77	34	1	Hydrophobic
nan_9_84_1_22	79	37	1	Hydrogen_Bond
nan_9_84_1_22	112	1,2,3,4,29	5	Hydrogen_Bond,Hydrophobic
nan_9_84_1_22	113	33	1	Hydrophobic
nan_9_84_1_22	116	7,29,30	3	Hydrogen_Bond,Hydrophobic
nan_9_84_1_22	118	27	1	Salt_Bridge
nan_9_84_1_22	122	34	1	Hydrophobic
nan_9_84_1_22	190	45	1	Hydrophobic
nan_9_84_1_22	216	38	1	Salt_Bridge
nan_9_84_1_22	220	31,35	2	Hydrogen_Bond
nan_9_84_1_22	221	35	1	Hydrogen_Bond
nan_9_84_1_22	223	35,36	2	Hydrophobic
nan_9_84_1_22	279	28	1	Salt_Bridge
nan_9_84_1_22	292	43,56,60	3	Hydrogen_Bond,Hydrophobic
nan_9_84_1_22	295	42,46	2	Hydrogen_Bond,Hydrophobic
nan_9_84_1_22	297	42	1	Hydrophobic
